# Sex-Dependent Shared and Non-Shared Genetic Architecture Across Mood and Psychotic Disorders

**DOI:** 10.1101/2020.08.13.249813

**Authors:** Gabriëlla A. M. Blokland, Jakob Grove, Chia-Yen Chen, Chris Cotsapas, Stuart Tobet, Robert Handa, Schizophrenia Working Group of the Psychiatric Genomics Consortium, David St Clair, Todd Lencz, Bryan J. Mowry, Sathish Periyasamy, Murray J. Cairns, Paul A. Tooney, Jing Qin Wu, Brian Kelly, George Kirov, Patrick F. Sullivan, Aiden Corvin, Brien P. Riley, Tõnu Esko, Lili Milani, Erik G. Jönsson, Aarno Palotie, Hannelore Ehrenreich, Martin Begemann, Agnes Steixner-Kumar, Pak C. Sham, Nakao Iwata, Daniel R. Weinberger, Pablo V. Gejman, Alan R. Sanders, Joseph D. Buxbaum, Dan Rujescu, Ina Giegling, Bettina Konte, Annette M. Hartmann, Elvira Bramon, Robin M. Murray, Michele T. Pato, Jimmy Lee, Ingrid Melle, Espen Molden, Roel A. Ophoff, Andrew McQuillin, Nicholas J. Bass, Rolf Adolfsson, Anil K. Malhotra, Bipolar Disorder Working Group of the Psychiatric Genomics Consortium, Nicholas G. Martin, Janice M. Fullerton, Philip B. Mitchell, Peter R. Schofield, Andreas J. Forstner, Franziska Degenhardt, Sabrina Schaupp, Ashley L. Comes, Manolis Kogevinas, José Guzman-Parra, Andreas Reif, Fabian Streit, Lea Sirignano, Sven Cichon, Maria Grigoroiu-Serbanescu, Joanna Hauser, Jolanta Lissowska, Fermin Mayoral, Bertram Müller-Myhsok, Beata Świątkowska, Thomas G. Schulze, Markus M. Nöthen, Marcella Rietschel, John Kelsoe, Marion Leboyer, Stéphane Jamain, Bruno Etain, Frank Bellivier, John B. Vincent, Martin Alda, Claire O’Donovan, Pablo Cervantes, Joanna M. Biernacka, Mark Frye, Susan L. McElroy, Laura J. Scott, Eli A. Stahl, Mikael Landén, Marian L. Hamshere, Olav B. Smeland, Srdjan Djurovic, Arne E. Vaaler, Ole A. Andreassen, Major Depressive Disorder Working Group of the Psychiatric Genomics Consortium, Bernhard T. Baune, Tracy Air, Martin Preisig, Rudolf Uher, Douglas F. Levinson, Myrna M. Weissman, James B. Potash, Jianxin Shi, James A. Knowles, Roy H. Perlis, Susanne Lucae, Dorret I. Boomsma, Brenda W. J. H. Penninx, Jouke-Jan Hottenga, Eco J. C. de Geus, Gonneke Willemsen, Yuri Milaneschi, Henning Tiemeier, Hans J. Grabe, Alexander Teumer, Sandra Van der Auwera, Uwe Völker, Steven P. Hamilton, Patrik K. E. Magnusson, Alexander Viktorin, Divya Mehta, Niamh Mullins, Mark J. Adams, Gerome Breen, Andrew M. McIntosh, Cathryn M. Lewis, Sex Differences Cross-Disorder Analysis Group of the Psychiatric Genomics Consortium, The Lundbeck Foundation Initiative for Integrative Psychiatric Research (iPSYCH), David M. Hougaard, Merete Nordentoft, Ole Mors, Preben B. Mortensen, Thomas Werge, Thomas D. Als, Anders D. Børglum, Tracey L. Petryshen, Jordan W. Smoller, Jill M. Goldstein

## Abstract

**BACKGROUND:** Sex differences in incidence and/or presentation of schizophrenia (SCZ), major depressive disorder (MDD), and bipolar disorder (BIP) are pervasive. Previous evidence for shared genetic risk and sex differences in brain abnormalities across disorders suggest possible shared sex-dependent genetic risk.

**METHODS:** We conducted the largest to date genome-wide genotype–by–sex (GxS) interaction of risk for these disorders, using 85,735 cases (33,403 SCZ, 19,924 BIP, 32,408 MDD) and 109,946 controls from the Psychiatric Genomics Consortium (PGC) and iPSYCH.

**RESULTS:** Across disorders, genome-wide significant SNP-by-sex interaction was detected for a locus encompassing *NKAIN2* (rs117780815; *p*=3.2×10^−8^), that interacts with sodium/potassium-transporting ATPase enzymes implicating neuronal excitability. Three additional loci showed evidence (*p*<1×10^−6^) for cross-disorder GxS interaction (rs7302529, *p*=1.6×10^−7^; rs73033497, *p*=8.8×10^−7^; rs7914279, *p*=6.4×10^−7^) implicating various functions. Gene-based analyses identified GxS interaction across disorders (*p*=8.97×10^−7^) with transcriptional inhibitor *SLTM*. Most significant in SCZ was a *MOCOS* gene locus (rs11665282; *p*=1.5×10^−7^), implicating vascular endothelial cells. Secondary analysis of the PGC-SCZ dataset detected an interaction (rs13265509; *p*=1.1×10^−7^) in a locus containing *IDO2*, a kynurenine pathway enzyme with immunoregulatory functions implicated in SCZ, BIP, and MDD. Pathway enrichment analysis detected significant GxS of genes regulating vascular endothelial growth factor (VEGF) receptor signaling in MDD (*p*_FDR_<0.05).

**CONCLUSIONS:** In the largest genome-wide GxS analysis of mood and psychotic disorders to date, there was substantial genetic overlap between the sexes. However, significant sex-dependent effects were enriched for genes related to neuronal development, immune and vascular functions across and within SCZ, BIP, and MDD at the variant, gene, and pathway enrichment levels.
