## Supplementary Tables 1-22 for "Sex-Dependent Shared and Non-Shared Genetic Architecture Across Mood and Psychotic Disorders": SupplTable1_PGC_cohort_characteristics.xlsx

### Sheet: Sheet1
	PGC Cohort Name	Cohort	Origin	Ancestry	Male Cases N	Female Cases N	Total Cases N	(% male)	Male Controls N	Female Controls N	Total Controls N	(% male)	Total Males N	Total Females N	Total N
Schizophrenia
1	aarh	Aarhus, Danish Newborn Screening Biobank	Denmark	European	478	398	876	54.6	472	399	871	54.2	950	797	1747
2	aber	Aberdeen	Scotland	European	535	184	719	74.4	446	251	697	64	981	435	1416
3	ajsz	Ashkenazi Jewish repository	Israel	European	567	327	894	63.4	1178	416	1594	73.9	1745	743	2488
4	asrb	Australian Schizophrenia Research Bank	Australia	European	302	154	456	66.2	131	156	287	45.3	433	310	743
5	boco	Bonn/Mannheim	Germany	European	987	786	1758	55.8	938	1223	1281	50.8	1925	2009	3934
6	buls	Bulgaria Schizophrenia study	Bulgaria	European	91	104	195	46.7	290	318	608	47.7	381	422	803
7	cati	CATIE	USA	European	305	92	397	77.1	156	47	203	77.3	461	139	600
8	caws	Cardiff, WTCCC controls	UK	European	264	132	396	66.7	132	152	284	45.8	396	284	680
9	cims	CIDAR / Mount Sinai	USA	European	56	11	67	83.6	43	22	65	66.2	99	33	132
10	clm2	CLOZUK	UK	European	2478	935	3413	72.6	2023	2031	4054	49.9	4501	2966	7467
11	clo3	CLOZUK	UK	European	1461	644	2105	69.4	1051	924	1975	53.2	2512	1568	4080
12	cou3	CogUK	UK	European	322	208	530	60.8	335	343	678	49.4	657	551	1208
13	denm	Denmark	Denmark	European	274	197	471	58	267	189	456	58.3	541	386	927
14	dubl	Dublin	Ireland	European	182	82	264	68.9	248	591	839	29.6	430	673	1103
15	edin	U Edinburgh	Scotland	European	267	100	367	72.8	146	138	284	51.4	413	238	651
16	egcu	EGCUT - Estonian Genome Project of University of Tartu	Estonia	European	63	171	234	26.9	309	843	1152	26.8	372	1014	1386
17	ersw	Hubin	Sweden	European	162	103	265	61.5	191	128	319	59.6	353	231	584
18	fi3m	Finland	Finland	European	108	78	186	54.3	465	464	929	49.5	573	542	1115
19	fii6	Finland	Finland	European	207	153	360	57.5	461	621	1082	42.6	668	774	1442
20	gras	Gottingen Research Association for Schizophrenia	Germany	European	716	351	1062	67.3	727	442	1165	62.5	1443	793	2236
21	irwt	Ireland, WTCCC2	Ireland	European	862	429	1291	66.8	557	449	1006	55.4	1419	878	2297
22	lacw	Six Countries, WTCCC controls	6 countries	European	105	51	156	67.3	128	116	244	52.5	233	167	400
23	lie2	Lieber Institute of Brain Development	USA	European	95	38	133	71.4	125	144	269	46.5	220	182	402
24	lie5	Lieber Institute of Brain Development	USA	European	369	128	497	74.2	184	205	389	47.3	553	333	886
25	mgs2	Molecular Genetics of Schizophrenia	USA / Australia	European	1832	806	2620	69.5	1141	1341	2437	46.8	2973	2147	5120
26	msaf	Mount Sinai	USA / Israel	European	203	122	325	62.5	81	58	139	58.3	284	180	464
27	munc	Munich	Germany	European	268	153	421	63.7	146	166	312	46.8	414	319	733
28	pewb	PEIC - Psychosis Endophenotypes International Consortium, WTCCC2	7 countries	European	425	149	574	74	886	926	1812	48.9	1311	1075	2386
29	pews	PEIC - Psychosis Endophenotypes International Consortium, WTCCC3	Spain	European	87	63	150	58	139	97	236	58.9	226	160	386
30	port	Portugal	Portugal	European	213	133	346	61.6	80	135	215	37.2	293	268	561
31	s234	Sweden batch 2, 3, and 4	Sweden	European	1190	790	1980	60.1	1152	1122	2274	50.7	2342	1912	4254
32	swe1	Sweden batch 1	Sweden	European	118	97	215	54.9	105	105	210	50	223	202	425
33	swe5	Sweden batch 5	Sweden	European	1058	706	1764	60	1344	1237	2581	52	2402	1943	4345
34	swe6	Sweden batch 6	Sweden	European	573	402	975	58.8	579	566	1145	50.6	1152	968	2120
35	top8	TOP	Norway	European	215	162	377	57	201	202	403	49.9	416	364	780
36	ucla	UCLA	Netherlands	European	525	175	700	75	299	308	607	49.4	824	483	1307
37	uclo	University College London	UK	European	363	146	509	71.3	203	282	485	41.9	566	428	994
38	umeb	Umeå	Sweden	European	195	146	341	56.9	259	318	577	45.1	454	464	918
39	umes	Umeå	Sweden	European	112	81	193	57.5	312	392	704	44.7	424	473	897
40	zhh1	Zucker Hillside Hospital	USA	European	127	63	190	66.8	92	98	190	48.4	219	161	380
					18736	10036	28772	65.1	17730	17328	35058	50.6	36466	27364	63830
41	hok2	Hong Kong	Hong Kong	Asian	322	154	476	67.6	670	1348	2018	33.2	992	1502	2494
42	jpn1	Japan	Japan	Asian	254	238	492	51.6	212	215	427	49.6	466	453	919
43	tcr1	Singapore	Singapore	Asian	574	294	868	66.1	594	344	938	63.3	1168	638	1806
					19886	10722	30608	65	19206	19235	38441	50	39092	29957	69049	0.075584	0.0702612
Bipolar Disorder
1	bmau	BOMA-Moods	Australia	European	140	189	329	42.6	909	901	1810	50.2	1049	1090	2139
2	bmg2	BOMA-Moods	Germany	European	64	117	181	35.4	247	232	479	51.6	311	349	660
3	bmg3*	BOMA-Moods	Germany	European	200	290	490	40.8	286	594	880	32.5	486	884	1370
4	bmpo	BOMA-Moods	Poland	European	160	250	410	39	476	213	689	69.1	636	463	1099
5	bmsp	BOMA-Moods	Spain	European	114	139	253	45.1	147	144	291	50.5	261	283	544
6	bonn	BOMA	Germany	European	324	350	673	48	630	615	1243	50.7	954	965	1919
7	dub1	Trinity College Dublin	Ireland	European	72	78	150	48	236	560	796	29.6	308	638	946
8	edi1	U Edinburgh	UK	European	119	161	280	42.5	141	134	275	51.3	260	295	555
9	fat2	FaST,TGEN1,TGEN2	USA	European	305	423	726	42	495	611	1087	45.4	800	1034	1834
10	fran	French-PGC2	France	European	189	262	451	41.9	694	936	1630	42.6	883	1198	2081
11	gain	GAIN	USA	European	345	358	703	49.1	325	278	603	53.9	670	636	1306
12	gsk1	GSK	USA	European	271	470	740	36.6	373	528	901	41.4	644	998	1642
13	hal2	Nova Scotia	Canada	European	173	237	410	42.2	247	238	485	50.9	420	475	895
14	icuk	ICCBD-BDRN	UK	European	774	1750	2524	30.7	2123	1983	4100	50.8	2897	3733	6630
15	may1	Mayo Clinic	USA	European	374	560	934	40	379	380	759	49.9	753	940	1693
16	mich	Pritzker	USA	European	178	308	484	37.6	205	231	432	47.7	383	539	922
17	rom3	Romania	Romania	European	96	137	233	41.2	89	109	198	44.9	185	246	431
18	st2c	STEP2	USA	European	272	362	634	42.9	648	568	1215	53.3	920	930	1850
19	stp1	STEP1	USA	European	417	503	920	45.3	518	481	999	51.9	935	984	1919
20	swa2	ICCBD-Sweden	Sweden	European	362	522	884	41	1137	1120	2257	50.4	1499	1642	3141
21	swei	ICCBD-Sweden	Sweden	European	481	802	1283	37.5	1895	1762	3656	51.8	2376	2564	4940
22	top7	TOP	Norway	European	190	259	449	42.3	184	189	373	49.3	374	448	822
23	top8	TOP	Norway	European	64	85	149	43	162	131	293	55.3	226	216	442
24	ucl2	Dutch-UCLA	Netherlands	European	325	401	726	44.8	448	245	693	64.6	773	646	1419
25	uclo	U College London	UK	European	179	262	441	40.6	212	283	495	42.8	391	545	936
26	ume4	Umeå	Sweden	European	214	354	568	37.7	270	299	569	47.5	484	653	1137
27	usc2	ICCBD-GPC	USA	European	662	635	1297	51	472	684	1156	40.8	1134	1319	2453
28	wtcc	WTCCC	UK	European	601	1035	1636	36.7	807	825	1632	49.4	1408	1860	3268
					7668	11290	18958	40.4	14713	15283	29996	49	22381	26573	48954
Major Depressive Disorder
1	boma	BOMA	Germany	European	212	385	597	35.5	656	636	1292	50.8	868	1021	1889
2	cof3	COFAMS	Australia	European	46	74	120	38.3	66	61	127	52	112	135	247
3	col3*	PsyCoLaus	Switzerland	European	148	360	508	29.1	835	629	1464	57	983	989	1972
4	edi2	MDD2000+, U Edinburgh	Scotland	European	151	221	372	40.6	148	139	287	51.6	299	360	659
5	gens	GENPOD/NewMeds	USA	European	291	713	1004	29	784	535	1319	59.4	1075	1248	2323
6	gep3	GenRED	UK	European	143	330	473	30.2	1363	1363	2726	50	1506	1693	3199
7	grdg	GenRED2	USA	European	106	365	471	22.5	176	294	470	37.4	282	659	941
8	grnd	DepGenesNetwork	USA	European	144	687	827	17.4	242	232	474	51.1	386	919	1305
9	gsk2	GSK MPIP	Germany	European	313	618	894	33.3	278	587	858	32.3	591	1205	1796
10	i2b3	Harvard i2b2	USA	European	269	543	812	33.1	541	542	1083	50	810	1085	1895
11	mmi2	MPIP MARS 650	Germany	European	296	345	641	46.3	243	296	539	45.1	539	641	1180
12	mmo4	MPIP MARS OMNIex	Germany	European	137	142	279	49.1	203	193	396	51.3	340	335	675
13	nes1	NTR/NESDA	Netherlands	European	473	1021	1494	31.7	627	976	1603	39.1	1100	1997	3097
14	qi3c	QIMR I317	Australia	European	363	501	864	42	210	369	579	36.3	573	870	1443
15	qi6c	QIMR I610	Australia	European	152	347	499	30.5	224	366	590	38	376	713	1089
16	qio2	QIMR COEX	Australia	European	161	404	565	28.5	223	303	526	42.4	384	707	1091
17	rad3	RADIANT	UK	European	566	1343	1909	29.6	560	831	1391	40.3	1126	2174	3300
18	rage	RADIANT - German cases	Germany	European	112	216	328	34.1	227	223	450	50.4	339	439	778
19	rai2	RADIANT - Irish cases	Ireland	European	19	90	109	17.4	163	184	347	47	182	274	456
20	rau2	RADIANT - US cases	USA	European	48	175	223	21.5	182	196	378	48.1	230	371	601
21	rde4	RADIANT - Danish cases	Denmark	European	40	93	133	30.1	308	212	520	59.2	348	305	653
22	rot4	Rotterdam	Netherlands	European	63	184	247	25.5	520	713	1233	42.2	583	897	1480
23	shp0	SHIP-LEGEND	Germany	European	119	254	373	31.9	638	494	1132	56.4	757	748	1505
24	shpt	SHIP-TREND-0	Germany	European	46	119	165	27.9	276	224	500	55.3	322	343	665
25	stm2	STAR*D	USA	European	378	560	920	40.1	511	427	937	54.5	889	987	1876
26	twg2	TwinGene	Sweden	European	332	811	1143	29	2028	1735	3763	53.9	2360	2546	4906
					5105	10865	15970	32	12231	12753	24984	49	17336	23618	40954
97 cohorts	Total N				32659	32877	65536	49.8	46150	47271	93421	49.4	78809	80148	158957
