## Supplementary Tables 1-22 for "Sex-Dependent Shared and Non-Shared Genetic Architecture Across Mood and Psychotic Disorders": SupplTable2_iPSYCH_cohort_characteristics.xlsx

### Sheet: Sheet1
	ICD10 diagnoses	Female Patients N	Male Patients N	Total Patients N	Female Controls N	Male Controls N	Total Controls N	Total N
Schizophrenia	F20	1325	1470	2795	791	1645	2436	5231
Bipolar Disorder	F30; F31	607	359	966	255	296	551	1517
Depressive Disorder	F32; F33; F34; F39	11349	5089	16438	6970	6568	13538	29976
Recurrent MDD	F33	3833	1481	5314	5280	4869	10149	15463
