## Supplementary Tables 1-22 for "Sex-Dependent Shared and Non-Shared Genetic Architecture Across Mood and Psychotic Disorders": SupplTable3_Power.xlsx

### Sheet: PGC+iPSYCH
Dx	MAF	Prevalence	OR	Ncases	Ncontrols	Power
SCZ	0.01	0.01	1.01	33403	40877	0%
SCZ	0.01	0.01	1.025	33403	40877	0%
SCZ	0.01	0.01	1.05	33403	40877	0%
SCZ	0.01	0.01	1.1	33403	40877	0.02%
SCZ	0.01	0.01	1.2	33403	40877	3.63%
SCZ	0.01	0.01	1.3	33403	40877	46.04%
SCZ	0.01	0.01	1.4	33403	40877	93.57%
SCZ	0.01	0.01	1.5	33403	40877	99.89%
SCZ	0.01	0.01	1.75	33403	40877	100%
SCZ	0.01	0.01	2	33403	40877	100%
SCZ	0.025	0.01	1.01	33403	40877	0%
SCZ	0.025	0.01	1.025	33403	40877	0%
SCZ	0.025	0.01	1.05	33403	40877	0%
SCZ	0.025	0.01	1.1	33403	40877	0.6%
SCZ	0.025	0.01	1.2	33403	40877	60.95%
SCZ	0.025	0.01	1.3	33403	40877	99.83%
SCZ	0.025	0.01	1.4	33403	40877	100%
SCZ	0.025	0.01	1.5	33403	40877	100%
SCZ	0.025	0.01	1.75	33403	40877	100%
SCZ	0.025	0.01	2	33403	40877	100%
SCZ	0.05	0.01	1.01	33403	40877	0%
SCZ	0.05	0.01	1.025	33403	40877	0%
SCZ	0.05	0.01	1.05	33403	40877	0.04%
SCZ	0.05	0.01	1.1	33403	40877	8.85%
SCZ	0.05	0.01	1.2	33403	40877	99.43%
SCZ	0.05	0.01	1.3	33403	40877	100%
SCZ	0.05	0.01	1.4	33403	40877	100%
SCZ	0.05	0.01	1.5	33403	40877	100%
SCZ	0.05	0.01	1.75	33403	40877	100%
SCZ	0.05	0.01	2	33403	40877	100%
SCZ	0.1	0.01	1.01	33403	40877	0%
SCZ	0.1	0.01	1.025	33403	40877	0%
SCZ	0.1	0.01	1.05	33403	40877	0.48%
SCZ	0.1	0.01	1.1	33403	40877	57.19%
SCZ	0.1	0.01	1.2	33403	40877	100%
SCZ	0.1	0.01	1.3	33403	40877	100%
SCZ	0.1	0.01	1.4	33403	40877	100%
SCZ	0.1	0.01	1.5	33403	40877	100%
SCZ	0.1	0.01	1.75	33403	40877	100%
SCZ	0.1	0.01	2	33403	40877	100%
SCZ	0.15	0.01	1.01	33403	40877	0%
SCZ	0.15	0.01	1.025	33403	40877	0.01%
SCZ	0.15	0.01	1.05	33403	40877	2.01%
SCZ	0.15	0.01	1.1	33403	40877	89.21%
SCZ	0.15	0.01	1.2	33403	40877	100%
SCZ	0.15	0.01	1.3	33403	40877	100%
SCZ	0.15	0.01	1.4	33403	40877	100%
SCZ	0.15	0.01	1.5	33403	40877	100%
SCZ	0.15	0.01	1.75	33403	40877	100%
SCZ	0.15	0.01	2	33403	40877	100%
SCZ	0.2	0.01	1.01	33403	40877	0%
SCZ	0.2	0.01	1.025	33403	40877	0.02%
SCZ	0.2	0.01	1.05	33403	40877	4.98%
SCZ	0.2	0.01	1.1	33403	40877	97.86%
SCZ	0.2	0.01	1.2	33403	40877	100%
SCZ	0.2	0.01	1.3	33403	40877	100%
SCZ	0.2	0.01	1.4	33403	40877	100%
SCZ	0.2	0.01	1.5	33403	40877	100%
SCZ	0.2	0.01	1.75	33403	40877	100%
SCZ	0.2	0.01	2	33403	40877	100%
SCZ	0.25	0.01	1.01	33403	40877	0%
SCZ	0.25	0.01	1.025	33403	40877	0.04%
SCZ	0.25	0.01	1.05	33403	40877	9.05%
SCZ	0.25	0.01	1.1	33403	40877	99.57%
SCZ	0.25	0.01	1.2	33403	40877	100%
SCZ	0.25	0.01	1.3	33403	40877	100%
SCZ	0.25	0.01	1.4	33403	40877	100%
SCZ	0.25	0.01	1.5	33403	40877	100%
SCZ	0.25	0.01	1.75	33403	40877	100%
SCZ	0.25	0.01	2	33403	40877	100%
SCZ	0.3	0.01	1.01	33403	40877	0%
SCZ	0.3	0.01	1.025	33403	40877	0.06%
SCZ	0.3	0.01	1.05	33403	40877	13.51%
SCZ	0.3	0.01	1.1	33403	40877	99.9%
SCZ	0.3	0.01	1.2	33403	40877	100%
SCZ	0.3	0.01	1.3	33403	40877	100%
SCZ	0.3	0.01	1.4	33403	40877	100%
SCZ	0.3	0.01	1.5	33403	40877	100%
SCZ	0.3	0.01	1.75	33403	40877	100%
SCZ	0.3	0.01	2	33403	40877	100%
SCZ	0.4	0.01	1.01	33403	40877	0%
SCZ	0.4	0.01	1.025	33403	40877	0.09%
SCZ	0.4	0.01	1.05	33403	40877	20.82%
SCZ	0.4	0.01	1.1	33403	40877	99.99%
SCZ	0.4	0.01	1.2	33403	40877	100%
SCZ	0.4	0.01	1.3	33403	40877	100%
SCZ	0.4	0.01	1.4	33403	40877	100%
SCZ	0.4	0.01	1.5	33403	40877	100%
SCZ	0.4	0.01	1.75	33403	40877	100%
SCZ	0.4	0.01	2	33403	40877	100%
SCZ	0.5	0.01	1.01	33403	40877	0%
SCZ	0.5	0.01	1.025	33403	40877	0.11%
SCZ	0.5	0.01	1.05	33403	40877	23.35%
SCZ	0.5	0.01	1.1	33403	40877	99.99%
SCZ	0.5	0.01	1.2	33403	40877	100%
SCZ	0.5	0.01	1.3	33403	40877	100%
SCZ	0.5	0.01	1.4	33403	40877	100%
SCZ	0.5	0.01	1.5	33403	40877	100%
SCZ	0.5	0.01	1.75	33403	40877	100%
SCZ	0.5	0.01	2	33403	40877	100%
BIP	0.01	0.01	1.01	19924	30547	0%
BIP	0.01	0.01	1.025	19924	30547	0%
BIP	0.01	0.01	1.05	19924	30547	0%
BIP	0.01	0.01	1.1	19924	30547	0%
BIP	0.01	0.01	1.2	19924	30547	0.61%
BIP	0.01	0.01	1.3	19924	30547	12.58%
BIP	0.01	0.01	1.4	19924	30547	55.77%
BIP	0.01	0.01	1.5	19924	30547	91.59%
BIP	0.01	0.01	1.75	19924	30547	100%
BIP	0.01	0.01	2	19924	30547	100%
BIP	0.025	0.01	1.01	19924	30547	0%
BIP	0.025	0.01	1.025	19924	30547	0%
BIP	0.025	0.01	1.05	19924	30547	0%
BIP	0.025	0.01	1.1	19924	30547	0.11%
BIP	0.025	0.01	1.2	19924	30547	20.25%
BIP	0.025	0.01	1.3	19924	30547	90.17%
BIP	0.025	0.01	1.4	19924	30547	99.95%
BIP	0.025	0.01	1.5	19924	30547	100%
BIP	0.025	0.01	1.75	19924	30547	100%
BIP	0.025	0.01	2	19924	30547	100%
BIP	0.05	0.01	1.01	19924	30547	0%
BIP	0.05	0.01	1.025	19924	30547	0%
BIP	0.05	0.01	1.05	19924	30547	0.01%
BIP	0.05	0.01	1.1	19924	30547	1.63%
BIP	0.05	0.01	1.2	19924	30547	83.73%
BIP	0.05	0.01	1.3	19924	30547	100%
BIP	0.05	0.01	1.4	19924	30547	100%
BIP	0.05	0.01	1.5	19924	30547	100%
BIP	0.05	0.01	1.75	19924	30547	100%
BIP	0.05	0.01	2	19924	30547	100%
BIP	0.1	0.01	1.01	19924	30547	0%
BIP	0.1	0.01	1.025	19924	30547	0%
BIP	0.1	0.01	1.05	19924	30547	0.09%
BIP	0.1	0.01	1.1	19924	30547	18.44%
BIP	0.1	0.01	1.2	19924	30547	99.96%
BIP	0.1	0.01	1.3	19924	30547	100%
BIP	0.1	0.01	1.4	19924	30547	100%
BIP	0.1	0.01	1.5	19924	30547	100%
BIP	0.1	0.01	1.75	19924	30547	100%
BIP	0.1	0.01	2	19924	30547	100%
BIP	0.15	0.01	1.01	19924	30547	0%
BIP	0.15	0.01	1.025	19924	30547	0%
BIP	0.15	0.01	1.05	19924	30547	0.35%
BIP	0.15	0.01	1.1	19924	30547	48.27%
BIP	0.15	0.01	1.2	19924	30547	100%
BIP	0.15	0.01	1.3	19924	30547	100%
BIP	0.15	0.01	1.4	19924	30547	100%
BIP	0.15	0.01	1.5	19924	30547	100%
BIP	0.15	0.01	1.75	19924	30547	100%
BIP	0.15	0.01	2	19924	30547	100%
BIP	0.2	0.01	1.01	19924	30547	0%
BIP	0.2	0.01	1.025	19924	30547	0%
BIP	0.2	0.01	1.05	19924	30547	0.88%
BIP	0.2	0.01	1.1	19924	30547	72.4%
BIP	0.2	0.01	1.2	19924	30547	100%
BIP	0.2	0.01	1.3	19924	30547	100%
BIP	0.2	0.01	1.4	19924	30547	100%
BIP	0.2	0.01	1.5	19924	30547	100%
BIP	0.2	0.01	1.75	19924	30547	100%
BIP	0.2	0.01	2	19924	30547	100%
BIP	0.25	0.01	1.01	19924	30547	0%
BIP	0.25	0.01	1.025	19924	30547	0.01%
BIP	0.25	0.01	1.05	19924	30547	1.69%
BIP	0.25	0.01	1.1	19924	30547	86.02%
BIP	0.25	0.01	1.2	19924	30547	100%
BIP	0.25	0.01	1.3	19924	30547	100%
BIP	0.25	0.01	1.4	19924	30547	100%
BIP	0.25	0.01	1.5	19924	30547	100%
BIP	0.25	0.01	1.75	19924	30547	100%
BIP	0.25	0.01	2	19924	30547	100%
BIP	0.3	0.01	1.01	19924	30547	0%
BIP	0.3	0.01	1.025	19924	30547	0.01%
BIP	0.3	0.01	1.05	19924	30547	2.68%
BIP	0.3	0.01	1.1	19924	30547	92.63%
BIP	0.3	0.01	1.2	19924	30547	100%
BIP	0.3	0.01	1.3	19924	30547	100%
BIP	0.3	0.01	1.4	19924	30547	100%
BIP	0.3	0.01	1.5	19924	30547	100%
BIP	0.3	0.01	1.75	19924	30547	100%
BIP	0.3	0.01	2	19924	30547	100%
BIP	0.4	0.01	1.01	19924	30547	0%
BIP	0.4	0.01	1.025	19924	30547	0.02%
BIP	0.4	0.01	1.05	19924	30547	4.5%
BIP	0.4	0.01	1.1	19924	30547	97.11%
BIP	0.4	0.01	1.2	19924	30547	100%
BIP	0.4	0.01	1.3	19924	30547	100%
BIP	0.4	0.01	1.4	19924	30547	100%
BIP	0.4	0.01	1.5	19924	30547	100%
BIP	0.4	0.01	1.75	19924	30547	100%
BIP	0.4	0.01	2	19924	30547	100%
BIP	0.5	0.01	1.01	19924	30547	0%
BIP	0.5	0.01	1.025	19924	30547	0.02%
BIP	0.5	0.01	1.05	19924	30547	5.21%
BIP	0.5	0.01	1.1	19924	30547	97.83%
BIP	0.5	0.01	1.2	19924	30547	100%
BIP	0.5	0.01	1.3	19924	30547	100%
BIP	0.5	0.01	1.4	19924	30547	100%
BIP	0.5	0.01	1.5	19924	30547	100%
BIP	0.5	0.01	1.75	19924	30547	100%
BIP	0.5	0.01	2	19924	30547	100%
MDD	0.01	0.15	1.01	32408	38522	0%
MDD	0.01	0.15	1.025	32408	38522	0%
MDD	0.01	0.15	1.05	32408	38522	0%
MDD	0.01	0.15	1.1	32408	38522	0.01%
MDD	0.01	0.15	1.2	32408	38522	3.07%
MDD	0.01	0.15	1.3	32408	38522	41.7%
MDD	0.01	0.15	1.4	32408	38522	91.59%
MDD	0.01	0.15	1.5	32408	38522	99.81%
MDD	0.01	0.15	1.75	32408	38522	100%
MDD	0.01	0.15	2	32408	38522	100%
MDD	0.025	0.15	1.01	32408	38522	0%
MDD	0.025	0.15	1.025	32408	38522	0%
MDD	0.025	0.15	1.05	32408	38522	0%
MDD	0.025	0.15	1.1	32408	38522	0.5%
MDD	0.025	0.15	1.2	32408	38522	56.29%
MDD	0.025	0.15	1.3	32408	38522	99.71%
MDD	0.025	0.15	1.4	32408	38522	100%
MDD	0.025	0.15	1.5	32408	38522	100%
MDD	0.025	0.15	1.75	32408	38522	100%
MDD	0.025	0.15	2	32408	38522	100%
MDD	0.05	0.15	1.01	32408	38522	0%
MDD	0.05	0.15	1.025	32408	38522	0%
MDD	0.05	0.15	1.05	32408	38522	0.03%
MDD	0.05	0.15	1.1	32408	38522	7.53%
MDD	0.05	0.15	1.2	32408	38522	99.09%
MDD	0.05	0.15	1.3	32408	38522	100%
MDD	0.05	0.15	1.4	32408	38522	100%
MDD	0.05	0.15	1.5	32408	38522	100%
MDD	0.05	0.15	1.75	32408	38522	100%
MDD	0.05	0.15	2	32408	38522	100%
MDD	0.1	0.15	1.01	32408	38522	0%
MDD	0.1	0.15	1.025	32408	38522	0%
MDD	0.1	0.15	1.05	32408	38522	0.4%
MDD	0.1	0.15	1.1	32408	38522	52.46%
MDD	0.1	0.15	1.2	32408	38522	100%
MDD	0.1	0.15	1.3	32408	38522	100%
MDD	0.1	0.15	1.4	32408	38522	100%
MDD	0.1	0.15	1.5	32408	38522	100%
MDD	0.1	0.15	1.75	32408	38522	100%
MDD	0.1	0.15	2	32408	38522	100%
MDD	0.15	0.15	1.01	32408	38522	0%
MDD	0.15	0.15	1.025	32408	38522	0.01%
MDD	0.15	0.15	1.05	32408	38522	1.68%
MDD	0.15	0.15	1.1	32408	38522	86.33%
MDD	0.15	0.15	1.2	32408	38522	100%
MDD	0.15	0.15	1.3	32408	38522	100%
MDD	0.15	0.15	1.4	32408	38522	100%
MDD	0.15	0.15	1.5	32408	38522	100%
MDD	0.15	0.15	1.75	32408	38522	100%
MDD	0.15	0.15	2	32408	38522	100%
MDD	0.2	0.15	1.01	32408	38522	0%
MDD	0.2	0.15	1.025	32408	38522	0.02%
MDD	0.2	0.15	1.05	32408	38522	4.2%
MDD	0.2	0.15	1.1	32408	38522	96.9%
MDD	0.2	0.15	1.2	32408	38522	100%
MDD	0.2	0.15	1.3	32408	38522	100%
MDD	0.2	0.15	1.4	32408	38522	100%
MDD	0.2	0.15	1.5	32408	38522	100%
MDD	0.2	0.15	1.75	32408	38522	100%
MDD	0.2	0.15	2	32408	38522	100%
MDD	0.25	0.15	1.01	32408	38522	0%
MDD	0.25	0.15	1.025	32408	38522	0.03%
MDD	0.25	0.15	1.05	32408	38522	7.7%
MDD	0.25	0.15	1.1	32408	38522	99.29%
MDD	0.25	0.15	1.2	32408	38522	100%
MDD	0.25	0.15	1.3	32408	38522	100%
MDD	0.25	0.15	1.4	32408	38522	100%
MDD	0.25	0.15	1.5	32408	38522	100%
MDD	0.25	0.15	1.75	32408	38522	100%
MDD	0.25	0.15	2	32408	38522	100%
MDD	0.3	0.15	1.01	32408	38522	0%
MDD	0.3	0.15	1.025	32408	38522	0.05%
MDD	0.3	0.15	1.05	32408	38522	11.59%
MDD	0.3	0.15	1.1	32408	38522	99.81%
MDD	0.3	0.15	1.2	32408	38522	100%
MDD	0.3	0.15	1.3	32408	38522	100%
MDD	0.3	0.15	1.4	32408	38522	100%
MDD	0.3	0.15	1.5	32408	38522	100%
MDD	0.3	0.15	1.75	32408	38522	100%
MDD	0.3	0.15	2	32408	38522	100%
MDD	0.4	0.15	1.01	32408	38522	0%
MDD	0.4	0.15	1.025	32408	38522	0.08%
MDD	0.4	0.15	1.05	32408	38522	18.09%
MDD	0.4	0.15	1.1	32408	38522	99.97%
MDD	0.4	0.15	1.2	32408	38522	100%
MDD	0.4	0.15	1.3	32408	38522	100%
MDD	0.4	0.15	1.4	32408	38522	100%
MDD	0.4	0.15	1.5	32408	38522	100%
MDD	0.4	0.15	1.75	32408	38522	100%
MDD	0.4	0.15	2	32408	38522	100%
MDD	0.5	0.15	1.01	32408	38522	0%
MDD	0.5	0.15	1.025	32408	38522	0.09%
MDD	0.5	0.15	1.05	32408	38522	20.36%
MDD	0.5	0.15	1.1	32408	38522	99.98%
MDD	0.5	0.15	1.2	32408	38522	100%
MDD	0.5	0.15	1.3	32408	38522	100%
MDD	0.5	0.15	1.4	32408	38522	100%
MDD	0.5	0.15	1.5	32408	38522	100%
MDD	0.5	0.15	1.75	32408	38522	100%
MDD	0.5	0.15	2	32408	38522	100%
SCZ-BIP-MDD	0.01	0.17	1.01	85735	109946	0%
SCZ-BIP-MDD	0.01	0.17	1.025	85735	109946	0%
SCZ-BIP-MDD	0.01	0.17	1.05	85735	109946	0%
SCZ-BIP-MDD	0.01	0.17	1.1	85735	109946	0.78%
SCZ-BIP-MDD	0.01	0.17	1.2	85735	109946	67.77%
SCZ-BIP-MDD	0.01	0.17	1.3	85735	109946	99.93%
SCZ-BIP-MDD	0.01	0.17	1.4	85735	109946	100%
SCZ-BIP-MDD	0.01	0.17	1.5	85735	109946	100%
SCZ-BIP-MDD	0.01	0.17	1.75	85735	109946	100%
SCZ-BIP-MDD	0.01	0.17	2	85735	109946	100%
SCZ-BIP-MDD	0.025	0.17	1.01	85735	109946	0%
SCZ-BIP-MDD	0.025	0.17	1.025	85735	109946	0%
SCZ-BIP-MDD	0.025	0.17	1.05	85735	109946	0.12%
SCZ-BIP-MDD	0.025	0.17	1.1	85735	109946	24.43%
SCZ-BIP-MDD	0.025	0.17	1.2	85735	109946	99.99%
SCZ-BIP-MDD	0.025	0.17	1.3	85735	109946	100%
SCZ-BIP-MDD	0.025	0.17	1.4	85735	109946	100%
SCZ-BIP-MDD	0.025	0.17	1.5	85735	109946	100%
SCZ-BIP-MDD	0.025	0.17	1.75	85735	109946	100%
SCZ-BIP-MDD	0.025	0.17	2	85735	109946	100%
SCZ-BIP-MDD	0.05	0.17	1.01	85735	109946	0%
SCZ-BIP-MDD	0.05	0.17	1.025	85735	109946	0.01%
SCZ-BIP-MDD	0.05	0.17	1.05	85735	109946	1.85%
SCZ-BIP-MDD	0.05	0.17	1.1	85735	109946	88.19%
SCZ-BIP-MDD	0.05	0.17	1.2	85735	109946	100%
SCZ-BIP-MDD	0.05	0.17	1.3	85735	109946	100%
SCZ-BIP-MDD	0.05	0.17	1.4	85735	109946	100%
SCZ-BIP-MDD	0.05	0.17	1.5	85735	109946	100%
SCZ-BIP-MDD	0.05	0.17	1.75	85735	109946	100%
SCZ-BIP-MDD	0.05	0.17	2	85735	109946	100%
SCZ-BIP-MDD	0.1	0.17	1.01	85735	109946	0%
SCZ-BIP-MDD	0.1	0.17	1.025	85735	109946	0.09%
SCZ-BIP-MDD	0.1	0.17	1.05	85735	109946	20.53%
SCZ-BIP-MDD	0.1	0.17	1.1	85735	109946	99.99%
SCZ-BIP-MDD	0.1	0.17	1.2	85735	109946	100%
SCZ-BIP-MDD	0.1	0.17	1.3	85735	109946	100%
SCZ-BIP-MDD	0.1	0.17	1.4	85735	109946	100%
SCZ-BIP-MDD	0.1	0.17	1.5	85735	109946	100%
SCZ-BIP-MDD	0.1	0.17	1.75	85735	109946	100%
SCZ-BIP-MDD	0.1	0.17	2	85735	109946	100%
SCZ-BIP-MDD	0.15	0.17	1.01	85735	109946	0%
SCZ-BIP-MDD	0.15	0.17	1.025	85735	109946	0.37%
SCZ-BIP-MDD	0.15	0.17	1.05	85735	109946	52.06%
SCZ-BIP-MDD	0.15	0.17	1.1	85735	109946	100%
SCZ-BIP-MDD	0.15	0.17	1.2	85735	109946	100%
SCZ-BIP-MDD	0.15	0.17	1.3	85735	109946	100%
SCZ-BIP-MDD	0.15	0.17	1.4	85735	109946	100%
SCZ-BIP-MDD	0.15	0.17	1.5	85735	109946	100%
SCZ-BIP-MDD	0.15	0.17	1.75	85735	109946	100%
SCZ-BIP-MDD	0.15	0.17	2	85735	109946	100%
SCZ-BIP-MDD	0.2	0.17	1.01	85735	109946	0%
SCZ-BIP-MDD	0.2	0.17	1.025	85735	109946	0.95%
SCZ-BIP-MDD	0.2	0.17	1.05	85735	109946	76%
SCZ-BIP-MDD	0.2	0.17	1.1	85735	109946	100%
SCZ-BIP-MDD	0.2	0.17	1.2	85735	109946	100%
SCZ-BIP-MDD	0.2	0.17	1.3	85735	109946	100%
SCZ-BIP-MDD	0.2	0.17	1.4	85735	109946	100%
SCZ-BIP-MDD	0.2	0.17	1.5	85735	109946	100%
SCZ-BIP-MDD	0.2	0.17	1.75	85735	109946	100%
SCZ-BIP-MDD	0.2	0.17	2	85735	109946	100%
SCZ-BIP-MDD	0.25	0.17	1.01	85735	109946	0%
SCZ-BIP-MDD	0.25	0.17	1.025	85735	109946	1.83%
SCZ-BIP-MDD	0.25	0.17	1.05	85735	109946	88.64%
SCZ-BIP-MDD	0.25	0.17	1.1	85735	109946	100%
SCZ-BIP-MDD	0.25	0.17	1.2	85735	109946	100%
SCZ-BIP-MDD	0.25	0.17	1.3	85735	109946	100%
SCZ-BIP-MDD	0.25	0.17	1.4	85735	109946	100%
SCZ-BIP-MDD	0.25	0.17	1.5	85735	109946	100%
SCZ-BIP-MDD	0.25	0.17	1.75	85735	109946	100%
SCZ-BIP-MDD	0.25	0.17	2	85735	109946	100%
SCZ-BIP-MDD	0.3	0.17	1.01	85735	109946	0%
SCZ-BIP-MDD	0.3	0.17	1.025	85735	109946	2.9%
SCZ-BIP-MDD	0.3	0.17	1.05	85735	109946	94.38%
SCZ-BIP-MDD	0.3	0.17	1.1	85735	109946	100%
SCZ-BIP-MDD	0.3	0.17	1.2	85735	109946	100%
SCZ-BIP-MDD	0.3	0.17	1.3	85735	109946	100%
SCZ-BIP-MDD	0.3	0.17	1.4	85735	109946	100%
SCZ-BIP-MDD	0.3	0.17	1.5	85735	109946	100%
SCZ-BIP-MDD	0.3	0.17	1.75	85735	109946	100%
SCZ-BIP-MDD	0.3	0.17	2	85735	109946	100%
SCZ-BIP-MDD	0.4	0.17	1.01	85735	109946	0%
SCZ-BIP-MDD	0.4	0.17	1.025	85735	109946	4.9%
SCZ-BIP-MDD	0.4	0.17	1.05	85735	109946	98.02%
SCZ-BIP-MDD	0.4	0.17	1.1	85735	109946	100%
SCZ-BIP-MDD	0.4	0.17	1.2	85735	109946	100%
SCZ-BIP-MDD	0.4	0.17	1.3	85735	109946	100%
SCZ-BIP-MDD	0.4	0.17	1.4	85735	109946	100%
SCZ-BIP-MDD	0.4	0.17	1.5	85735	109946	100%
SCZ-BIP-MDD	0.4	0.17	1.75	85735	109946	100%
SCZ-BIP-MDD	0.4	0.17	2	85735	109946	100%
SCZ-BIP-MDD	0.5	0.17	1.01	85735	109946	0%
SCZ-BIP-MDD	0.5	0.17	1.025	85735	109946	5.7%
SCZ-BIP-MDD	0.5	0.17	1.05	85735	109946	98.59%
SCZ-BIP-MDD	0.5	0.17	1.1	85735	109946	100%
SCZ-BIP-MDD	0.5	0.17	1.2	85735	109946	100%
SCZ-BIP-MDD	0.5	0.17	1.3	85735	109946	100%
SCZ-BIP-MDD	0.5	0.17	1.4	85735	109946	100%
SCZ-BIP-MDD	0.5	0.17	1.5	85735	109946	100%
SCZ-BIP-MDD	0.5	0.17	1.75	85735	109946	100%
SCZ-BIP-MDD	0.5	0.17	2	85735	109946	100%

### Sheet: PGC
Dx	MAF	Prevalence	OR	Ncases	Ncontrols	Power
SCZ	0.01	0.01	1.01	30608	38441	0%
SCZ	0.01	0.01	1.025	30608	38441	0%
SCZ	0.01	0.01	1.05	30608	38441	0%
SCZ	0.01	0.01	1.1	30608	38441	0.01%
SCZ	0.01	0.01	1.2	30608	38441	2.66%
SCZ	0.01	0.01	1.3	30608	38441	38.1%
SCZ	0.01	0.01	1.4	30608	38441	89.5%
SCZ	0.01	0.01	1.5	30608	38441	99.7%
SCZ	0.01	0.01	1.75	30608	38441	100%
SCZ	0.01	0.01	2	30608	38441	100%
SCZ	0.025	0.01	1.01	30608	38441	0%
SCZ	0.025	0.01	1.025	30608	38441	0%
SCZ	0.025	0.01	1.05	30608	38441	0%
SCZ	0.025	0.01	1.1	30608	38441	0.44%
SCZ	0.025	0.01	1.2	30608	38441	52.47%
SCZ	0.025	0.01	1.3	30608	38441	99.55%
SCZ	0.025	0.01	1.4	30608	38441	100%
SCZ	0.025	0.01	1.5	30608	38441	100%
SCZ	0.025	0.01	1.75	30608	38441	100%
SCZ	0.025	0.01	2	30608	38441	100%
SCZ	0.05	0.01	1.01	30608	38441	0%
SCZ	0.05	0.01	1.025	30608	38441	0%
SCZ	0.05	0.01	1.05	30608	38441	0.03%
SCZ	0.05	0.01	1.1	30608	38441	6.63%
SCZ	0.05	0.01	1.2	30608	38441	98.71%
SCZ	0.05	0.01	1.3	30608	38441	100%
SCZ	0.05	0.01	1.4	30608	38441	100%
SCZ	0.05	0.01	1.5	30608	38441	100%
SCZ	0.05	0.01	1.75	30608	38441	100%
SCZ	0.05	0.01	2	30608	38441	100%
SCZ	0.1	0.01	1.01	30608	38441	0%
SCZ	0.1	0.01	1.025	30608	38441	0%
SCZ	0.1	0.01	1.05	30608	38441	0.35%
SCZ	0.1	0.01	1.1	30608	38441	48.82%
SCZ	0.1	0.01	1.2	30608	38441	100%
SCZ	0.1	0.01	1.3	30608	38441	100%
SCZ	0.1	0.01	1.4	30608	38441	100%
SCZ	0.1	0.01	1.5	30608	38441	100%
SCZ	0.1	0.01	1.75	30608	38441	100%
SCZ	0.1	0.01	2	30608	38441	100%
SCZ	0.15	0.01	1.01	30608	38441	0%
SCZ	0.15	0.01	1.025	30608	38441	0.01%
SCZ	0.15	0.01	1.05	30608	38441	1.47%
SCZ	0.15	0.01	1.1	30608	38441	83.83%
SCZ	0.15	0.01	1.2	30608	38441	100%
SCZ	0.15	0.01	1.3	30608	38441	100%
SCZ	0.15	0.01	1.4	30608	38441	100%
SCZ	0.15	0.01	1.5	30608	38441	100%
SCZ	0.15	0.01	1.75	30608	38441	100%
SCZ	0.15	0.01	2	30608	38441	100%
SCZ	0.2	0.01	1.01	30608	38441	0%
SCZ	0.2	0.01	1.025	30608	38441	0.02%
SCZ	0.2	0.01	1.05	30608	38441	3.68%
SCZ	0.2	0.01	1.1	30608	38441	95.96%
SCZ	0.2	0.01	1.2	30608	38441	100%
SCZ	0.2	0.01	1.3	30608	38441	100%
SCZ	0.2	0.01	1.4	30608	38441	100%
SCZ	0.2	0.01	1.5	30608	38441	100%
SCZ	0.2	0.01	1.75	30608	38441	100%
SCZ	0.2	0.01	2	30608	38441	100%
SCZ	0.25	0.01	1.01	30608	38441	0%
SCZ	0.25	0.01	1.025	30608	38441	0.03%
SCZ	0.25	0.01	1.05	30608	38441	6.8%
SCZ	0.25	0.01	1.1	30608	38441	98.99%
SCZ	0.25	0.01	1.2	30608	38441	100%
SCZ	0.25	0.01	1.3	30608	38441	100%
SCZ	0.25	0.01	1.4	30608	38441	100%
SCZ	0.25	0.01	1.5	30608	38441	100%
SCZ	0.25	0.01	1.75	30608	38441	100%
SCZ	0.25	0.01	2	30608	38441	100%
SCZ	0.3	0.01	1.01	30608	38441	0%
SCZ	0.3	0.01	1.025	30608	38441	0.04%
SCZ	0.3	0.01	1.05	30608	38441	10.3%
SCZ	0.3	0.01	1.1	30608	38441	99.71%
SCZ	0.3	0.01	1.2	30608	38441	100%
SCZ	0.3	0.01	1.3	30608	38441	100%
SCZ	0.3	0.01	1.4	30608	38441	100%
SCZ	0.3	0.01	1.5	30608	38441	100%
SCZ	0.3	0.01	1.75	30608	38441	100%
SCZ	0.3	0.01	2	30608	38441	100%
SCZ	0.4	0.01	1.01	30608	38441	0%
SCZ	0.4	0.01	1.025	30608	38441	0.07%
SCZ	0.4	0.01	1.05	30608	38441	16.23%
SCZ	0.4	0.01	1.1	30608	38441	99.95%
SCZ	0.4	0.01	1.2	30608	38441	100%
SCZ	0.4	0.01	1.3	30608	38441	100%
SCZ	0.4	0.01	1.4	30608	38441	100%
SCZ	0.4	0.01	1.5	30608	38441	100%
SCZ	0.4	0.01	1.75	30608	38441	100%
SCZ	0.4	0.01	2	30608	38441	100%
SCZ	0.5	0.01	1.01	30608	38441	0%
SCZ	0.5	0.01	1.025	30608	38441	0.08%
SCZ	0.5	0.01	1.05	30608	38441	18.32%
SCZ	0.5	0.01	1.1	30608	38441	99.97%
SCZ	0.5	0.01	1.2	30608	38441	100%
SCZ	0.5	0.01	1.3	30608	38441	100%
SCZ	0.5	0.01	1.4	30608	38441	100%
SCZ	0.5	0.01	1.5	30608	38441	100%
SCZ	0.5	0.01	1.75	30608	38441	100%
SCZ	0.5	0.01	2	30608	38441	100%
BIP	0.01	0.01	1.01	18958	29996	0%
BIP	0.01	0.01	1.025	18958	29996	0%
BIP	0.01	0.01	1.05	18958	29996	0%
BIP	0.01	0.01	1.1	18958	29996	0%
BIP	0.01	0.01	1.2	18958	29996	0.52%
BIP	0.01	0.01	1.3	18958	29996	10.93%
BIP	0.01	0.01	1.4	18958	29996	51.4%
BIP	0.01	0.01	1.5	18958	29996	89.29%
BIP	0.01	0.01	1.75	18958	29996	100%
BIP	0.01	0.01	2	18958	29996	100%
BIP	0.025	0.01	1.01	18958	29996	0%
BIP	0.025	0.01	1.025	18958	29996	0%
BIP	0.025	0.01	1.05	18958	29996	0%
BIP	0.025	0.01	1.1	18958	29996	0.09%
BIP	0.025	0.01	1.2	18958	29996	17.85%
BIP	0.025	0.01	1.3	18958	29996	87.7%
BIP	0.025	0.01	1.4	18958	29996	99.91%
BIP	0.025	0.01	1.5	18958	29996	100%
BIP	0.025	0.01	1.75	18958	29996	100%
BIP	0.025	0.01	2	18958	29996	100%
BIP	0.05	0.01	1.01	18958	29996	0%
BIP	0.05	0.01	1.025	18958	29996	0%
BIP	0.05	0.01	1.05	18958	29996	0.01%
BIP	0.05	0.01	1.1	18958	29996	1.39%
BIP	0.05	0.01	1.2	18958	29996	80.52%
BIP	0.05	0.01	1.3	18958	29996	99.99%
BIP	0.05	0.01	1.4	18958	29996	100%
BIP	0.05	0.01	1.5	18958	29996	100%
BIP	0.05	0.01	1.75	18958	29996	100%
BIP	0.05	0.01	2	18958	29996	100%
BIP	0.1	0.01	1.01	18958	29996	0%
BIP	0.1	0.01	1.025	18958	29996	0%
BIP	0.1	0.01	1.05	18958	29996	0.07%
BIP	0.1	0.01	1.1	18958	29996	16.25%
BIP	0.1	0.01	1.2	18958	29996	99.93%
BIP	0.1	0.01	1.3	18958	29996	100%
BIP	0.1	0.01	1.4	18958	29996	100%
BIP	0.1	0.01	1.5	18958	29996	100%
BIP	0.1	0.01	1.75	18958	29996	100%
BIP	0.1	0.01	2	18958	29996	100%
BIP	0.15	0.01	1.01	18958	29996	0%
BIP	0.15	0.01	1.025	18958	29996	0%
BIP	0.15	0.01	1.05	18958	29996	0.3%
BIP	0.15	0.01	1.1	18958	29996	44.24%
BIP	0.15	0.01	1.2	18958	29996	100%
BIP	0.15	0.01	1.3	18958	29996	100%
BIP	0.15	0.01	1.4	18958	29996	100%
BIP	0.15	0.01	1.5	18958	29996	100%
BIP	0.15	0.01	1.75	18958	29996	100%
BIP	0.15	0.01	2	18958	29996	100%
BIP	0.2	0.01	1.01	18958	29996	0%
BIP	0.2	0.01	1.025	18958	29996	0%
BIP	0.2	0.01	1.05	18958	29996	0.76%
BIP	0.2	0.01	1.1	18958	29996	68.5%
BIP	0.2	0.01	1.2	18958	29996	100%
BIP	0.2	0.01	1.3	18958	29996	100%
BIP	0.2	0.01	1.4	18958	29996	100%
BIP	0.2	0.01	1.5	18958	29996	100%
BIP	0.2	0.01	1.75	18958	29996	100%
BIP	0.2	0.01	2	18958	29996	100%
BIP	0.25	0.01	1.01	18958	29996	0%
BIP	0.25	0.01	1.025	18958	29996	0.01%
BIP	0.25	0.01	1.05	18958	29996	1.45%
BIP	0.25	0.01	1.1	18958	29996	83.12%
BIP	0.25	0.01	1.2	18958	29996	100%
BIP	0.25	0.01	1.3	18958	29996	100%
BIP	0.25	0.01	1.4	18958	29996	100%
BIP	0.25	0.01	1.5	18958	29996	100%
BIP	0.25	0.01	1.75	18958	29996	100%
BIP	0.25	0.01	2	18958	29996	100%
BIP	0.3	0.01	1.01	18958	29996	0%
BIP	0.3	0.01	1.025	18958	29996	0.01%
BIP	0.3	0.01	1.05	18958	29996	2.3%
BIP	0.3	0.01	1.1	18958	29996	90.66%
BIP	0.3	0.01	1.2	18958	29996	100%
BIP	0.3	0.01	1.3	18958	29996	100%
BIP	0.3	0.01	1.4	18958	29996	100%
BIP	0.3	0.01	1.5	18958	29996	100%
BIP	0.3	0.01	1.75	18958	29996	100%
BIP	0.3	0.01	2	18958	29996	100%
BIP	0.4	0.01	1.01	18958	29996	0%
BIP	0.4	0.01	1.025	18958	29996	0.02%
BIP	0.4	0.01	1.05	18958	29996	3.88%
BIP	0.4	0.01	1.1	18958	29996	96.08%
BIP	0.4	0.01	1.2	18958	29996	100%
BIP	0.4	0.01	1.3	18958	29996	100%
BIP	0.4	0.01	1.4	18958	29996	100%
BIP	0.4	0.01	1.5	18958	29996	100%
BIP	0.4	0.01	1.75	18958	29996	100%
BIP	0.4	0.01	2	18958	29996	100%
BIP	0.5	0.01	1.01	18958	29996	0%
BIP	0.5	0.01	1.025	18958	29996	0.02%
BIP	0.5	0.01	1.05	18958	29996	4.49%
BIP	0.5	0.01	1.1	18958	29996	97%
BIP	0.5	0.01	1.2	18958	29996	100%
BIP	0.5	0.01	1.3	18958	29996	100%
BIP	0.5	0.01	1.4	18958	29996	100%
BIP	0.5	0.01	1.5	18958	29996	100%
BIP	0.5	0.01	1.75	18958	29996	100%
BIP	0.5	0.01	2	18958	29996	100%
MDD	0.01	0.15	1.01	15970	24984	0%
MDD	0.01	0.15	1.025	15970	24984	0%
MDD	0.01	0.15	1.05	15970	24984	0%
MDD	0.01	0.15	1.1	15970	24984	0%
MDD	0.01	0.15	1.2	15970	24984	0.25%
MDD	0.01	0.15	1.3	15970	24984	5.66%
MDD	0.01	0.15	1.4	15970	24984	33.55%
MDD	0.01	0.15	1.5	15970	24984	75.23%
MDD	0.01	0.15	1.75	15970	24984	99.94%
MDD	0.01	0.15	2	15970	24984	100%
MDD	0.025	0.15	1.01	15970	24984	0%
MDD	0.025	0.15	1.025	15970	24984	0%
MDD	0.025	0.15	1.05	15970	24984	0%
MDD	0.025	0.15	1.1	15970	24984	0.05%
MDD	0.025	0.15	1.2	15970	24984	9.65%
MDD	0.025	0.15	1.3	15970	24984	72.76%
MDD	0.025	0.15	1.4	15970	24984	99.22%
MDD	0.025	0.15	1.5	15970	24984	100%
MDD	0.025	0.15	1.75	15970	24984	100%
MDD	0.025	0.15	2	15970	24984	100%
MDD	0.05	0.15	1.01	15970	24984	0%
MDD	0.05	0.15	1.025	15970	24984	0%
MDD	0.05	0.15	1.05	15970	24984	0%
MDD	0.05	0.15	1.1	15970	24984	0.67%
MDD	0.05	0.15	1.2	15970	24984	62.94%
MDD	0.05	0.15	1.3	15970	24984	99.86%
MDD	0.05	0.15	1.4	15970	24984	100%
MDD	0.05	0.15	1.5	15970	24984	100%
MDD	0.05	0.15	1.75	15970	24984	100%
MDD	0.05	0.15	2	15970	24984	100%
MDD	0.1	0.15	1.01	15970	24984	0%
MDD	0.1	0.15	1.025	15970	24984	0%
MDD	0.1	0.15	1.05	15970	24984	0.04%
MDD	0.1	0.15	1.1	15970	24984	8.69%
MDD	0.1	0.15	1.2	15970	24984	99.34%
MDD	0.1	0.15	1.3	15970	24984	100%
MDD	0.1	0.15	1.4	15970	24984	100%
MDD	0.1	0.15	1.5	15970	24984	100%
MDD	0.1	0.15	1.75	15970	24984	100%
MDD	0.1	0.15	2	15970	24984	100%
MDD	0.15	0.15	1.01	15970	24984	0%
MDD	0.15	0.15	1.025	15970	24984	0%
MDD	0.15	0.15	1.05	15970	24984	0.14%
MDD	0.15	0.15	1.1	15970	24984	27.72%
MDD	0.15	0.15	1.2	15970	24984	100%
MDD	0.15	0.15	1.3	15970	24984	100%
MDD	0.15	0.15	1.4	15970	24984	100%
MDD	0.15	0.15	1.5	15970	24984	100%
MDD	0.15	0.15	1.75	15970	24984	100%
MDD	0.15	0.15	2	15970	24984	100%
MDD	0.2	0.15	1.01	15970	24984	0%
MDD	0.2	0.15	1.025	15970	24984	0%
MDD	0.2	0.15	1.05	15970	24984	0.36%
MDD	0.2	0.15	1.1	15970	24984	49.3%
MDD	0.2	0.15	1.2	15970	24984	100%
MDD	0.2	0.15	1.3	15970	24984	100%
MDD	0.2	0.15	1.4	15970	24984	100%
MDD	0.2	0.15	1.5	15970	24984	100%
MDD	0.2	0.15	1.75	15970	24984	100%
MDD	0.2	0.15	2	15970	24984	100%
MDD	0.25	0.15	1.01	15970	24984	0%
MDD	0.25	0.15	1.025	15970	24984	0%
MDD	0.25	0.15	1.05	15970	24984	0.7%
MDD	0.25	0.15	1.1	15970	24984	66.26%
MDD	0.25	0.15	1.2	15970	24984	100%
MDD	0.25	0.15	1.3	15970	24984	100%
MDD	0.25	0.15	1.4	15970	24984	100%
MDD	0.25	0.15	1.5	15970	24984	100%
MDD	0.25	0.15	1.75	15970	24984	100%
MDD	0.25	0.15	2	15970	24984	100%
MDD	0.3	0.15	1.01	15970	24984	0%
MDD	0.3	0.15	1.025	15970	24984	0.01%
MDD	0.3	0.15	1.05	15970	24984	1.11%
MDD	0.3	0.15	1.1	15970	24984	77.34%
MDD	0.3	0.15	1.2	15970	24984	100%
MDD	0.3	0.15	1.3	15970	24984	100%
MDD	0.3	0.15	1.4	15970	24984	100%
MDD	0.3	0.15	1.5	15970	24984	100%
MDD	0.3	0.15	1.75	15970	24984	100%
MDD	0.3	0.15	2	15970	24984	100%
MDD	0.4	0.15	1.01	15970	24984	0%
MDD	0.4	0.15	1.025	15970	24984	0.01%
MDD	0.4	0.15	1.05	15970	24984	1.9%
MDD	0.4	0.15	1.1	15970	24984	87.56%
MDD	0.4	0.15	1.2	15970	24984	100%
MDD	0.4	0.15	1.3	15970	24984	100%
MDD	0.4	0.15	1.4	15970	24984	100%
MDD	0.4	0.15	1.5	15970	24984	100%
MDD	0.4	0.15	1.75	15970	24984	100%
MDD	0.4	0.15	2	15970	24984	100%
MDD	0.5	0.15	1.01	15970	24984	0%
MDD	0.5	0.15	1.025	15970	24984	0.01%
MDD	0.5	0.15	1.05	15970	24984	2.21%
MDD	0.5	0.15	1.1	15970	24984	89.69%
MDD	0.5	0.15	1.2	15970	24984	100%
MDD	0.5	0.15	1.3	15970	24984	100%
MDD	0.5	0.15	1.4	15970	24984	100%
MDD	0.5	0.15	1.5	15970	24984	100%
MDD	0.5	0.15	1.75	15970	24984	100%
MDD	0.5	0.15	2	15970	24984	100%
SCZ-BIP-MDD	0.01	0.17	1.01	65536	93421	0%
SCZ-BIP-MDD	0.01	0.17	1.025	65536	93421	0%
SCZ-BIP-MDD	0.01	0.17	1.05	65536	93421	0%
SCZ-BIP-MDD	0.01	0.17	1.1	65536	93421	0.31%
SCZ-BIP-MDD	0.01	0.17	1.2	65536	93421	43%
SCZ-BIP-MDD	0.01	0.17	1.3	65536	93421	98.81%
SCZ-BIP-MDD	0.01	0.17	1.4	65536	93421	100%
SCZ-BIP-MDD	0.01	0.17	1.5	65536	93421	100%
SCZ-BIP-MDD	0.01	0.17	1.75	65536	93421	100%
SCZ-BIP-MDD	0.01	0.17	2	65536	93421	100%
SCZ-BIP-MDD	0.025	0.17	1.01	65536	93421	0%
SCZ-BIP-MDD	0.025	0.17	1.025	65536	93421	0%
SCZ-BIP-MDD	0.025	0.17	1.05	65536	93421	0.05%
SCZ-BIP-MDD	0.025	0.17	1.1	65536	93421	11.49%
SCZ-BIP-MDD	0.025	0.17	1.2	65536	93421	99.76%
SCZ-BIP-MDD	0.025	0.17	1.3	65536	93421	100%
SCZ-BIP-MDD	0.025	0.17	1.4	65536	93421	100%
SCZ-BIP-MDD	0.025	0.17	1.5	65536	93421	100%
SCZ-BIP-MDD	0.025	0.17	1.75	65536	93421	100%
SCZ-BIP-MDD	0.025	0.17	2	65536	93421	100%
SCZ-BIP-MDD	0.05	0.17	1.01	65536	93421	0%
SCZ-BIP-MDD	0.05	0.17	1.025	65536	93421	0%
SCZ-BIP-MDD	0.05	0.17	1.05	65536	93421	0.73%
SCZ-BIP-MDD	0.05	0.17	1.1	65536	93421	68.28%
SCZ-BIP-MDD	0.05	0.17	1.2	65536	93421	100%
SCZ-BIP-MDD	0.05	0.17	1.3	65536	93421	100%
SCZ-BIP-MDD	0.05	0.17	1.4	65536	93421	100%
SCZ-BIP-MDD	0.05	0.17	1.5	65536	93421	100%
SCZ-BIP-MDD	0.05	0.17	1.75	65536	93421	100%
SCZ-BIP-MDD	0.05	0.17	2	65536	93421	100%
SCZ-BIP-MDD	0.1	0.17	1.01	65536	93421	0%
SCZ-BIP-MDD	0.1	0.17	1.025	65536	93421	0.04%
SCZ-BIP-MDD	0.1	0.17	1.05	65536	93421	9.43%
SCZ-BIP-MDD	0.1	0.17	1.1	65536	93421	99.64%
SCZ-BIP-MDD	0.1	0.17	1.2	65536	93421	100%
SCZ-BIP-MDD	0.1	0.17	1.3	65536	93421	100%
SCZ-BIP-MDD	0.1	0.17	1.4	65536	93421	100%
SCZ-BIP-MDD	0.1	0.17	1.5	65536	93421	100%
SCZ-BIP-MDD	0.1	0.17	1.75	65536	93421	100%
SCZ-BIP-MDD	0.1	0.17	2	65536	93421	100%
SCZ-BIP-MDD	0.15	0.17	1.01	65536	93421	0%
SCZ-BIP-MDD	0.15	0.17	1.025	65536	93421	0.15%
SCZ-BIP-MDD	0.15	0.17	1.05	65536	93421	29.71%
SCZ-BIP-MDD	0.15	0.17	1.1	65536	93421	100%
SCZ-BIP-MDD	0.15	0.17	1.2	65536	93421	100%
SCZ-BIP-MDD	0.15	0.17	1.3	65536	93421	100%
SCZ-BIP-MDD	0.15	0.17	1.4	65536	93421	100%
SCZ-BIP-MDD	0.15	0.17	1.5	65536	93421	100%
SCZ-BIP-MDD	0.15	0.17	1.75	65536	93421	100%
SCZ-BIP-MDD	0.15	0.17	2	65536	93421	100%
SCZ-BIP-MDD	0.2	0.17	1.01	65536	93421	0%
SCZ-BIP-MDD	0.2	0.17	1.025	65536	93421	0.37%
SCZ-BIP-MDD	0.2	0.17	1.05	65536	93421	52.11%
SCZ-BIP-MDD	0.2	0.17	1.1	65536	93421	100%
SCZ-BIP-MDD	0.2	0.17	1.2	65536	93421	100%
SCZ-BIP-MDD	0.2	0.17	1.3	65536	93421	100%
SCZ-BIP-MDD	0.2	0.17	1.4	65536	93421	100%
SCZ-BIP-MDD	0.2	0.17	1.5	65536	93421	100%
SCZ-BIP-MDD	0.2	0.17	1.75	65536	93421	100%
SCZ-BIP-MDD	0.2	0.17	2	65536	93421	100%
SCZ-BIP-MDD	0.25	0.17	1.01	65536	93421	0%
SCZ-BIP-MDD	0.25	0.17	1.025	65536	93421	0.72%
SCZ-BIP-MDD	0.25	0.17	1.05	65536	93421	69.18%
SCZ-BIP-MDD	0.25	0.17	1.1	65536	93421	100%
SCZ-BIP-MDD	0.25	0.17	1.2	65536	93421	100%
SCZ-BIP-MDD	0.25	0.17	1.3	65536	93421	100%
SCZ-BIP-MDD	0.25	0.17	1.4	65536	93421	100%
SCZ-BIP-MDD	0.25	0.17	1.5	65536	93421	100%
SCZ-BIP-MDD	0.25	0.17	1.75	65536	93421	100%
SCZ-BIP-MDD	0.25	0.17	2	65536	93421	100%
SCZ-BIP-MDD	0.3	0.17	1.01	65536	93421	0%
SCZ-BIP-MDD	0.3	0.17	1.025	65536	93421	1.15%
SCZ-BIP-MDD	0.3	0.17	1.05	65536	93421	80%
SCZ-BIP-MDD	0.3	0.17	1.1	65536	93421	100%
SCZ-BIP-MDD	0.3	0.17	1.2	65536	93421	100%
SCZ-BIP-MDD	0.3	0.17	1.3	65536	93421	100%
SCZ-BIP-MDD	0.3	0.17	1.4	65536	93421	100%
SCZ-BIP-MDD	0.3	0.17	1.5	65536	93421	100%
SCZ-BIP-MDD	0.3	0.17	1.75	65536	93421	100%
SCZ-BIP-MDD	0.3	0.17	2	65536	93421	100%
SCZ-BIP-MDD	0.4	0.17	1.01	65536	93421	0%
SCZ-BIP-MDD	0.4	0.17	1.025	65536	93421	1.99%
SCZ-BIP-MDD	0.4	0.17	1.05	65536	93421	89.66%
SCZ-BIP-MDD	0.4	0.17	1.1	65536	93421	100%
SCZ-BIP-MDD	0.4	0.17	1.2	65536	93421	100%
SCZ-BIP-MDD	0.4	0.17	1.3	65536	93421	100%
SCZ-BIP-MDD	0.4	0.17	1.4	65536	93421	100%
SCZ-BIP-MDD	0.4	0.17	1.5	65536	93421	100%
SCZ-BIP-MDD	0.4	0.17	1.75	65536	93421	100%
SCZ-BIP-MDD	0.4	0.17	2	65536	93421	100%
SCZ-BIP-MDD	0.5	0.17	1.01	65536	93421	0%
SCZ-BIP-MDD	0.5	0.17	1.025	65536	93421	2.33%
SCZ-BIP-MDD	0.5	0.17	1.05	65536	93421	91.72%
SCZ-BIP-MDD	0.5	0.17	1.1	65536	93421	100%
SCZ-BIP-MDD	0.5	0.17	1.2	65536	93421	100%
SCZ-BIP-MDD	0.5	0.17	1.3	65536	93421	100%
SCZ-BIP-MDD	0.5	0.17	1.4	65536	93421	100%
SCZ-BIP-MDD	0.5	0.17	1.5	65536	93421	100%
SCZ-BIP-MDD	0.5	0.17	1.75	65536	93421	100%
SCZ-BIP-MDD	0.5	0.17	2	65536	93421	100%

### Sheet: iPSYCH
Dx	MAF	Prevalence	OR	Ncases	Ncontrols	Power
SCZ	0.01	0.01	1.01	2795	2436	0%
SCZ	0.01	0.01	1.025	2795	2436	0%
SCZ	0.01	0.01	1.05	2795	2436	0%
SCZ	0.01	0.01	1.1	2795	2436	0%
SCZ	0.01	0.01	1.2	2795	2436	0%
SCZ	0.01	0.01	1.3	2795	2436	0%
SCZ	0.01	0.01	1.4	2795	2436	0.02%
SCZ	0.01	0.01	1.5	2795	2436	0.08%
SCZ	0.01	0.01	1.75	2795	2436	1.58%
SCZ	0.01	0.01	2	2795	2436	10.92%
SCZ	0.025	0.01	1.01	2795	2436	0%
SCZ	0.025	0.01	1.025	2795	2436	0%
SCZ	0.025	0.01	1.05	2795	2436	0%
SCZ	0.025	0.01	1.1	2795	2436	0%
SCZ	0.025	0.01	1.2	2795	2436	0%
SCZ	0.025	0.01	1.3	2795	2436	0.07%
SCZ	0.025	0.01	1.4	2795	2436	0.6%
SCZ	0.025	0.01	1.5	2795	2436	3.23%
SCZ	0.025	0.01	1.75	2795	2436	38.2%
SCZ	0.025	0.01	2	2795	2436	86.84%
SCZ	0.05	0.01	1.01	2795	2436	0%
SCZ	0.05	0.01	1.025	2795	2436	0%
SCZ	0.05	0.01	1.05	2795	2436	0%
SCZ	0.05	0.01	1.1	2795	2436	0%
SCZ	0.05	0.01	1.2	2795	2436	0.05%
SCZ	0.05	0.01	1.3	2795	2436	1.02%
SCZ	0.05	0.01	1.4	2795	2436	8.59%
SCZ	0.05	0.01	1.5	2795	2436	32.46%
SCZ	0.05	0.01	1.75	2795	2436	95.24%
SCZ	0.05	0.01	2	2795	2436	99.98%
SCZ	0.1	0.01	1.01	2795	2436	0%
SCZ	0.1	0.01	1.025	2795	2436	0%
SCZ	0.1	0.01	1.05	2795	2436	0%
SCZ	0.1	0.01	1.1	2795	2436	0%
SCZ	0.1	0.01	1.2	2795	2436	0.58%
SCZ	0.1	0.01	1.3	2795	2436	12.05%
SCZ	0.1	0.01	1.4	2795	2436	54.5%
SCZ	0.1	0.01	1.5	2795	2436	90.95%
SCZ	0.1	0.01	1.75	2795	2436	100%
SCZ	0.1	0.01	2	2795	2436	100%
SCZ	0.15	0.01	1.01	2795	2436	0%
SCZ	0.15	0.01	1.025	2795	2436	0%
SCZ	0.15	0.01	1.05	2795	2436	0%
SCZ	0.15	0.01	1.1	2795	2436	0.01%
SCZ	0.15	0.01	1.2	2795	2436	2.36%
SCZ	0.15	0.01	1.3	2795	2436	34.54%
SCZ	0.15	0.01	1.4	2795	2436	86.52%
SCZ	0.15	0.01	1.5	2795	2436	99.43%
SCZ	0.15	0.01	1.75	2795	2436	100%
SCZ	0.15	0.01	2	2795	2436	100%
SCZ	0.2	0.01	1.01	2795	2436	0%
SCZ	0.2	0.01	1.025	2795	2436	0%
SCZ	0.2	0.01	1.05	2795	2436	0%
SCZ	0.2	0.01	1.1	2795	2436	0.03%
SCZ	0.2	0.01	1.2	2795	2436	5.61%
SCZ	0.2	0.01	1.3	2795	2436	56.61%
SCZ	0.2	0.01	1.4	2795	2436	96.55%
SCZ	0.2	0.01	1.5	2795	2436	99.96%
SCZ	0.2	0.01	1.75	2795	2436	100%
SCZ	0.2	0.01	2	2795	2436	100%
SCZ	0.25	0.01	1.01	2795	2436	0%
SCZ	0.25	0.01	1.025	2795	2436	0%
SCZ	0.25	0.01	1.05	2795	2436	0%
SCZ	0.25	0.01	1.1	2795	2436	0.05%
SCZ	0.25	0.01	1.2	2795	2436	9.83%
SCZ	0.25	0.01	1.3	2795	2436	72.04%
SCZ	0.25	0.01	1.4	2795	2436	99.04%
SCZ	0.25	0.01	1.5	2795	2436	100%
SCZ	0.25	0.01	1.75	2795	2436	100%
SCZ	0.25	0.01	2	2795	2436	100%
SCZ	0.3	0.01	1.01	2795	2436	0%
SCZ	0.3	0.01	1.025	2795	2436	0%
SCZ	0.3	0.01	1.05	2795	2436	0%
SCZ	0.3	0.01	1.1	2795	2436	0.07%
SCZ	0.3	0.01	1.2	2795	2436	14.2%
SCZ	0.3	0.01	1.3	2795	2436	81.28%
SCZ	0.3	0.01	1.4	2795	2436	99.67%
SCZ	0.3	0.01	1.5	2795	2436	100%
SCZ	0.3	0.01	1.75	2795	2436	100%
SCZ	0.3	0.01	2	2795	2436	100%
SCZ	0.4	0.01	1.01	2795	2436	0%
SCZ	0.4	0.01	1.025	2795	2436	0%
SCZ	0.4	0.01	1.05	2795	2436	0%
SCZ	0.4	0.01	1.1	2795	2436	0.12%
SCZ	0.4	0.01	1.2	2795	2436	20.73%
SCZ	0.4	0.01	1.3	2795	2436	89.02%
SCZ	0.4	0.01	1.4	2795	2436	99.91%
SCZ	0.4	0.01	1.5	2795	2436	100%
SCZ	0.4	0.01	1.75	2795	2436	100%
SCZ	0.4	0.01	2	2795	2436	100%
SCZ	0.5	0.01	1.01	2795	2436	0%
SCZ	0.5	0.01	1.025	2795	2436	0%
SCZ	0.5	0.01	1.05	2795	2436	0%
SCZ	0.5	0.01	1.1	2795	2436	0.14%
SCZ	0.5	0.01	1.2	2795	2436	22.16%
SCZ	0.5	0.01	1.3	2795	2436	89.77%
SCZ	0.5	0.01	1.4	2795	2436	99.91%
SCZ	0.5	0.01	1.5	2795	2436	100%
SCZ	0.5	0.01	1.75	2795	2436	100%
SCZ	0.5	0.01	2	2795	2436	100%
BIP	0.01	0.01	1.01	966	551	0%
BIP	0.01	0.01	1.025	966	551	0%
BIP	0.01	0.01	1.05	966	551	0%
BIP	0.01	0.01	1.1	966	551	0%
BIP	0.01	0.01	1.2	966	551	0%
BIP	0.01	0.01	1.3	966	551	0%
BIP	0.01	0.01	1.4	966	551	0%
BIP	0.01	0.01	1.5	966	551	0%
BIP	0.01	0.01	1.75	966	551	0.01%
BIP	0.01	0.01	2	966	551	0.07%
BIP	0.025	0.01	1.01	966	551	0%
BIP	0.025	0.01	1.025	966	551	0%
BIP	0.025	0.01	1.05	966	551	0%
BIP	0.025	0.01	1.1	966	551	0%
BIP	0.025	0.01	1.2	966	551	0%
BIP	0.025	0.01	1.3	966	551	0%
BIP	0.025	0.01	1.4	966	551	0%
BIP	0.025	0.01	1.5	966	551	0.02%
BIP	0.025	0.01	1.75	966	551	0.35%
BIP	0.025	0.01	2	966	551	2.73%
BIP	0.05	0.01	1.01	966	551	0%
BIP	0.05	0.01	1.025	966	551	0%
BIP	0.05	0.01	1.05	966	551	0%
BIP	0.05	0.01	1.1	966	551	0%
BIP	0.05	0.01	1.2	966	551	0%
BIP	0.05	0.01	1.3	966	551	0.01%
BIP	0.05	0.01	1.4	966	551	0.05%
BIP	0.05	0.01	1.5	966	551	0.25%
BIP	0.05	0.01	1.75	966	551	4.87%
BIP	0.05	0.01	2	966	551	27.45%
BIP	0.1	0.01	1.01	966	551	0%
BIP	0.1	0.01	1.025	966	551	0%
BIP	0.1	0.01	1.05	966	551	0%
BIP	0.1	0.01	1.1	966	551	0%
BIP	0.1	0.01	1.2	966	551	0%
BIP	0.1	0.01	1.3	966	551	0.07%
BIP	0.1	0.01	1.4	966	551	0.58%
BIP	0.1	0.01	1.5	966	551	3.09%
BIP	0.1	0.01	1.75	966	551	36.45%
BIP	0.1	0.01	2	966	551	84.89%
BIP	0.15	0.01	1.01	966	551	0%
BIP	0.15	0.01	1.025	966	551	0%
BIP	0.15	0.01	1.05	966	551	0%
BIP	0.15	0.01	1.1	966	551	0%
BIP	0.15	0.01	1.2	966	551	0.01%
BIP	0.15	0.01	1.3	966	551	0.25%
BIP	0.15	0.01	1.4	966	551	2.23%
BIP	0.15	0.01	1.5	966	551	10.56%
BIP	0.15	0.01	1.75	966	551	68.89%
BIP	0.15	0.01	2	966	551	97.98%
BIP	0.2	0.01	1.01	966	551	0%
BIP	0.2	0.01	1.025	966	551	0%
BIP	0.2	0.01	1.05	966	551	0%
BIP	0.2	0.01	1.1	966	551	0%
BIP	0.2	0.01	1.2	966	551	0.03%
BIP	0.2	0.01	1.3	966	551	0.6%
BIP	0.2	0.01	1.4	966	551	5.06%
BIP	0.2	0.01	1.5	966	551	20.78%
BIP	0.2	0.01	1.75	966	551	85.72%
BIP	0.2	0.01	2	966	551	99.68%
BIP	0.25	0.01	1.01	966	551	0%
BIP	0.25	0.01	1.025	966	551	0%
BIP	0.25	0.01	1.05	966	551	0%
BIP	0.25	0.01	1.1	966	551	0%
BIP	0.25	0.01	1.2	966	551	0.05%
BIP	0.25	0.01	1.3	966	551	1.08%
BIP	0.25	0.01	1.4	966	551	8.48%
BIP	0.25	0.01	1.5	966	551	30.74%
BIP	0.25	0.01	1.75	966	551	92.82%
BIP	0.25	0.01	2	966	551	99.92%
BIP	0.3	0.01	1.01	966	551	0%
BIP	0.3	0.01	1.025	966	551	0%
BIP	0.3	0.01	1.05	966	551	0%
BIP	0.3	0.01	1.1	966	551	0%
BIP	0.3	0.01	1.2	966	551	0.08%
BIP	0.3	0.01	1.3	966	551	1.6%
BIP	0.3	0.01	1.4	966	551	11.8%
BIP	0.3	0.01	1.5	966	551	38.67%
BIP	0.3	0.01	1.75	966	551	95.74%
BIP	0.3	0.01	2	966	551	99.97%
BIP	0.4	0.01	1.01	966	551	0%
BIP	0.4	0.01	1.025	966	551	0%
BIP	0.4	0.01	1.05	966	551	0%
BIP	0.4	0.01	1.1	966	551	0%
BIP	0.4	0.01	1.2	966	551	0.12%
BIP	0.4	0.01	1.3	966	551	2.41%
BIP	0.4	0.01	1.4	966	551	16.06%
BIP	0.4	0.01	1.5	966	551	46.82%
BIP	0.4	0.01	1.75	966	551	97.33%
BIP	0.4	0.01	2	966	551	99.99%
BIP	0.5	0.01	1.01	966	551	0%
BIP	0.5	0.01	1.025	966	551	0%
BIP	0.5	0.01	1.05	966	551	0%
BIP	0.5	0.01	1.1	966	551	0%
BIP	0.5	0.01	1.2	966	551	0.13%
BIP	0.5	0.01	1.3	966	551	2.48%
BIP	0.5	0.01	1.4	966	551	15.91%
BIP	0.5	0.01	1.5	966	551	45.59%
BIP	0.5	0.01	1.75	966	551	96.55%
BIP	0.5	0.01	2	966	551	99.97%
MDD	0.01	0.15	1.01	16438	13538	0%
MDD	0.01	0.15	1.025	16438	13538	0%
MDD	0.01	0.15	1.05	16438	13538	0%
MDD	0.01	0.15	1.1	16438	13538	0%
MDD	0.01	0.15	1.2	16438	13538	0.09%
MDD	0.01	0.15	1.3	16438	13538	2.24%
MDD	0.01	0.15	1.4	16438	13538	17.14%
MDD	0.01	0.15	1.5	16438	13538	52.8%
MDD	0.01	0.15	1.75	16438	13538	99.32%
MDD	0.01	0.15	2	16438	13538	100%
MDD	0.025	0.15	1.01	16438	13538	0%
MDD	0.025	0.15	1.025	16438	13538	0%
MDD	0.025	0.15	1.05	16438	13538	0%
MDD	0.025	0.15	1.1	16438	13538	0.02%
MDD	0.025	0.15	1.2	16438	13538	3.76%
MDD	0.025	0.15	1.3	16438	13538	47.62%
MDD	0.025	0.15	1.4	16438	13538	94.41%
MDD	0.025	0.15	1.5	16438	13538	99.93%
MDD	0.025	0.15	1.75	16438	13538	100%
MDD	0.025	0.15	2	16438	13538	100%
MDD	0.05	0.15	1.01	16438	13538	0%
MDD	0.05	0.15	1.025	16438	13538	0%
MDD	0.05	0.15	1.05	16438	13538	0%
MDD	0.05	0.15	1.1	16438	13538	0.23%
MDD	0.05	0.15	1.2	16438	13538	36.73%
MDD	0.05	0.15	1.3	16438	13538	97.95%
MDD	0.05	0.15	1.4	16438	13538	100%
MDD	0.05	0.15	1.5	16438	13538	100%
MDD	0.05	0.15	1.75	16438	13538	100%
MDD	0.05	0.15	2	16438	13538	100%
MDD	0.1	0.15	1.01	16438	13538	0%
MDD	0.1	0.15	1.025	16438	13538	0%
MDD	0.1	0.15	1.05	16438	13538	0.01%
MDD	0.1	0.15	1.1	16438	13538	3.16%
MDD	0.1	0.15	1.2	16438	13538	93.91%
MDD	0.1	0.15	1.3	16438	13538	100%
MDD	0.1	0.15	1.4	16438	13538	100%
MDD	0.1	0.15	1.5	16438	13538	100%
MDD	0.1	0.15	1.75	16438	13538	100%
MDD	0.1	0.15	2	16438	13538	100%
MDD	0.15	0.15	1.01	16438	13538	0%
MDD	0.15	0.15	1.025	16438	13538	0%
MDD	0.15	0.15	1.05	16438	13538	0.05%
MDD	0.15	0.15	1.1	16438	13538	11.77%
MDD	0.15	0.15	1.2	16438	13538	99.77%
MDD	0.15	0.15	1.3	16438	13538	100%
MDD	0.15	0.15	1.4	16438	13538	100%
MDD	0.15	0.15	1.5	16438	13538	100%
MDD	0.15	0.15	1.75	16438	13538	100%
MDD	0.15	0.15	2	16438	13538	100%
MDD	0.2	0.15	1.01	16438	13538	0%
MDD	0.2	0.15	1.025	16438	13538	0%
MDD	0.2	0.15	1.05	16438	13538	0.12%
MDD	0.2	0.15	1.1	16438	13538	24.61%
MDD	0.2	0.15	1.2	16438	13538	99.99%
MDD	0.2	0.15	1.3	16438	13538	100%
MDD	0.2	0.15	1.4	16438	13538	100%
MDD	0.2	0.15	1.5	16438	13538	100%
MDD	0.2	0.15	1.75	16438	13538	100%
MDD	0.2	0.15	2	16438	13538	100%
MDD	0.25	0.15	1.01	16438	13538	0%
MDD	0.25	0.15	1.025	16438	13538	0%
MDD	0.25	0.15	1.05	16438	13538	0.23%
MDD	0.25	0.15	1.1	16438	13538	37.92%
MDD	0.25	0.15	1.2	16438	13538	100%
MDD	0.25	0.15	1.3	16438	13538	100%
MDD	0.25	0.15	1.4	16438	13538	100%
MDD	0.25	0.15	1.5	16438	13538	100%
MDD	0.25	0.15	1.75	16438	13538	100%
MDD	0.25	0.15	2	16438	13538	100%
MDD	0.3	0.15	1.01	16438	13538	0%
MDD	0.3	0.15	1.025	16438	13538	0%
MDD	0.3	0.15	1.05	16438	13538	0.36%
MDD	0.3	0.15	1.1	16438	13538	49.11%
MDD	0.3	0.15	1.2	16438	13538	100%
MDD	0.3	0.15	1.3	16438	13538	100%
MDD	0.3	0.15	1.4	16438	13538	100%
MDD	0.3	0.15	1.5	16438	13538	100%
MDD	0.3	0.15	1.75	16438	13538	100%
MDD	0.3	0.15	2	16438	13538	100%
MDD	0.4	0.15	1.01	16438	13538	0%
MDD	0.4	0.15	1.025	16438	13538	0%
MDD	0.4	0.15	1.05	16438	13538	0.62%
MDD	0.4	0.15	1.1	16438	13538	62.61%
MDD	0.4	0.15	1.2	16438	13538	100%
MDD	0.4	0.15	1.3	16438	13538	100%
MDD	0.4	0.15	1.4	16438	13538	100%
MDD	0.4	0.15	1.5	16438	13538	100%
MDD	0.4	0.15	1.75	16438	13538	100%
MDD	0.4	0.15	2	16438	13538	100%
MDD	0.5	0.15	1.01	16438	13538	0%
MDD	0.5	0.15	1.025	16438	13538	0%
MDD	0.5	0.15	1.05	16438	13538	0.72%
MDD	0.5	0.15	1.1	16438	13538	65.89%
MDD	0.5	0.15	1.2	16438	13538	100%
MDD	0.5	0.15	1.3	16438	13538	100%
MDD	0.5	0.15	1.4	16438	13538	100%
MDD	0.5	0.15	1.5	16438	13538	100%
MDD	0.5	0.15	1.75	16438	13538	100%
MDD	0.5	0.15	2	16438	13538	100%
SCZ-BIP-MDD	0.01	0.17	1.01	20199	16525	0%
SCZ-BIP-MDD	0.01	0.17	1.025	20199	16525	0%
SCZ-BIP-MDD	0.01	0.17	1.05	20199	16525	0%
SCZ-BIP-MDD	0.01	0.17	1.1	20199	16525	0%
SCZ-BIP-MDD	0.01	0.17	1.2	20199	16525	0.21%
SCZ-BIP-MDD	0.01	0.17	1.3	20199	16525	5.06%
SCZ-BIP-MDD	0.01	0.17	1.4	20199	16525	31.99%
SCZ-BIP-MDD	0.01	0.17	1.5	20199	16525	74.55%
SCZ-BIP-MDD	0.01	0.17	1.75	20199	16525	99.95%
SCZ-BIP-MDD	0.01	0.17	2	20199	16525	100%
SCZ-BIP-MDD	0.025	0.17	1.01	20199	16525	0%
SCZ-BIP-MDD	0.025	0.17	1.025	20199	16525	0%
SCZ-BIP-MDD	0.025	0.17	1.05	20199	16525	0%
SCZ-BIP-MDD	0.025	0.17	1.1	20199	16525	0.04%
SCZ-BIP-MDD	0.025	0.17	1.2	20199	16525	8.27%
SCZ-BIP-MDD	0.025	0.17	1.3	20199	16525	69.7%
SCZ-BIP-MDD	0.025	0.17	1.4	20199	16525	99.04%
SCZ-BIP-MDD	0.025	0.17	1.5	20199	16525	100%
SCZ-BIP-MDD	0.025	0.17	1.75	20199	16525	100%
SCZ-BIP-MDD	0.025	0.17	2	20199	16525	100%
SCZ-BIP-MDD	0.05	0.17	1.01	20199	16525	0%
SCZ-BIP-MDD	0.05	0.17	1.025	20199	16525	0%
SCZ-BIP-MDD	0.05	0.17	1.05	20199	16525	0%
SCZ-BIP-MDD	0.05	0.17	1.1	20199	16525	0.53%
SCZ-BIP-MDD	0.05	0.17	1.2	20199	16525	58.17%
SCZ-BIP-MDD	0.05	0.17	1.3	20199	16525	99.78%
SCZ-BIP-MDD	0.05	0.17	1.4	20199	16525	100%
SCZ-BIP-MDD	0.05	0.17	1.5	20199	16525	100%
SCZ-BIP-MDD	0.05	0.17	1.75	20199	16525	100%
SCZ-BIP-MDD	0.05	0.17	2	20199	16525	100%
SCZ-BIP-MDD	0.1	0.17	1.01	20199	16525	0%
SCZ-BIP-MDD	0.1	0.17	1.025	20199	16525	0%
SCZ-BIP-MDD	0.1	0.17	1.05	20199	16525	0.03%
SCZ-BIP-MDD	0.1	0.17	1.1	20199	16525	7%
SCZ-BIP-MDD	0.1	0.17	1.2	20199	16525	98.91%
SCZ-BIP-MDD	0.1	0.17	1.3	20199	16525	100%
SCZ-BIP-MDD	0.1	0.17	1.4	20199	16525	100%
SCZ-BIP-MDD	0.1	0.17	1.5	20199	16525	100%
SCZ-BIP-MDD	0.1	0.17	1.75	20199	16525	100%
SCZ-BIP-MDD	0.1	0.17	2	20199	16525	100%
SCZ-BIP-MDD	0.15	0.17	1.01	20199	16525	0%
SCZ-BIP-MDD	0.15	0.17	1.025	20199	16525	0%
SCZ-BIP-MDD	0.15	0.17	1.05	20199	16525	0.11%
SCZ-BIP-MDD	0.15	0.17	1.1	20199	16525	23.2%
SCZ-BIP-MDD	0.15	0.17	1.2	20199	16525	99.99%
SCZ-BIP-MDD	0.15	0.17	1.3	20199	16525	100%
SCZ-BIP-MDD	0.15	0.17	1.4	20199	16525	100%
SCZ-BIP-MDD	0.15	0.17	1.5	20199	16525	100%
SCZ-BIP-MDD	0.15	0.17	1.75	20199	16525	100%
SCZ-BIP-MDD	0.15	0.17	2	20199	16525	100%
SCZ-BIP-MDD	0.2	0.17	1.01	20199	16525	0%
SCZ-BIP-MDD	0.2	0.17	1.025	20199	16525	0%
SCZ-BIP-MDD	0.2	0.17	1.05	20199	16525	0.28%
SCZ-BIP-MDD	0.2	0.17	1.1	20199	16525	42.89%
SCZ-BIP-MDD	0.2	0.17	1.2	20199	16525	100%
SCZ-BIP-MDD	0.2	0.17	1.3	20199	16525	100%
SCZ-BIP-MDD	0.2	0.17	1.4	20199	16525	100%
SCZ-BIP-MDD	0.2	0.17	1.5	20199	16525	100%
SCZ-BIP-MDD	0.2	0.17	1.75	20199	16525	100%
SCZ-BIP-MDD	0.2	0.17	2	20199	16525	100%
SCZ-BIP-MDD	0.25	0.17	1.01	20199	16525	0%
SCZ-BIP-MDD	0.25	0.17	1.025	20199	16525	0%
SCZ-BIP-MDD	0.25	0.17	1.05	20199	16525	0.53%
SCZ-BIP-MDD	0.25	0.17	1.1	20199	16525	59.5%
SCZ-BIP-MDD	0.25	0.17	1.2	20199	16525	100%
SCZ-BIP-MDD	0.25	0.17	1.3	20199	16525	100%
SCZ-BIP-MDD	0.25	0.17	1.4	20199	16525	100%
SCZ-BIP-MDD	0.25	0.17	1.5	20199	16525	100%
SCZ-BIP-MDD	0.25	0.17	1.75	20199	16525	100%
SCZ-BIP-MDD	0.25	0.17	2	20199	16525	100%
SCZ-BIP-MDD	0.3	0.17	1.01	20199	16525	0%
SCZ-BIP-MDD	0.3	0.17	1.025	20199	16525	0%
SCZ-BIP-MDD	0.3	0.17	1.05	20199	16525	0.84%
SCZ-BIP-MDD	0.3	0.17	1.1	20199	16525	71.09%
SCZ-BIP-MDD	0.3	0.17	1.2	20199	16525	100%
SCZ-BIP-MDD	0.3	0.17	1.3	20199	16525	100%
SCZ-BIP-MDD	0.3	0.17	1.4	20199	16525	100%
SCZ-BIP-MDD	0.3	0.17	1.5	20199	16525	100%
SCZ-BIP-MDD	0.3	0.17	1.75	20199	16525	100%
SCZ-BIP-MDD	0.3	0.17	2	20199	16525	100%
SCZ-BIP-MDD	0.4	0.17	1.01	20199	16525	0%
SCZ-BIP-MDD	0.4	0.17	1.025	20199	16525	0.01%
SCZ-BIP-MDD	0.4	0.17	1.05	20199	16525	1.43%
SCZ-BIP-MDD	0.4	0.17	1.1	20199	16525	82.55%
SCZ-BIP-MDD	0.4	0.17	1.2	20199	16525	100%
SCZ-BIP-MDD	0.4	0.17	1.3	20199	16525	100%
SCZ-BIP-MDD	0.4	0.17	1.4	20199	16525	100%
SCZ-BIP-MDD	0.4	0.17	1.5	20199	16525	100%
SCZ-BIP-MDD	0.4	0.17	1.75	20199	16525	100%
SCZ-BIP-MDD	0.4	0.17	2	20199	16525	100%
SCZ-BIP-MDD	0.5	0.17	1.01	20199	16525	0%
SCZ-BIP-MDD	0.5	0.17	1.025	20199	16525	0.01%
SCZ-BIP-MDD	0.5	0.17	1.05	20199	16525	1.66%
SCZ-BIP-MDD	0.5	0.17	1.1	20199	16525	84.93%
SCZ-BIP-MDD	0.5	0.17	1.2	20199	16525	100%
SCZ-BIP-MDD	0.5	0.17	1.3	20199	16525	100%
SCZ-BIP-MDD	0.5	0.17	1.4	20199	16525	100%
SCZ-BIP-MDD	0.5	0.17	1.5	20199	16525	100%
SCZ-BIP-MDD	0.5	0.17	1.75	20199	16525	100%
SCZ-BIP-MDD	0.5	0.17	2	20199	16525	100%

### Sheet: SupplTable_Legend
Dx	Diagnoses
MAF	Minor Allele Frequency
Prevalence	Disease Prevalence
OR	Odds Ratio
Ncases	Number of casess
Ncontrols	Number of controls
