## Supplementary Tables 1-22 for "Sex-Dependent Shared and Non-Shared Genetic Architecture Across Mood and Psychotic Disorders": SupplTable4_SNP-based_heritability_LDSC.xlsx

### Sheet: a) primary model
		Female																Male															Sex difference test
		MAF																MAF															MAF
		0.01					0.02					0.05						0.01					0.02					0.05					0.01				0.02				0.05
PGC + iPSYCH	n	h2	SE	Z	p	Var	h2	SE	Z	p	Var	h2	SE	Z	p	Var	n	h2	SE	Z	p	Var	h2	SE	Z	p	Var	h2	SE	Z	p	Var	Z	p	rank	pFDR	Z	p	rank	pFDR	Z	p	rank	pFDR
Schizophrenia	26230	0.2414	0.0161	14.9938	6.07064e-50	6.79908	0.2439	0.0167	14.6048	1.92055e-47	7.31528	0.241	0.0177	13.6158	2.20733e-41	8.2176	35536	0.3005	0.0145	20.7241	2.17954e-94	7.47144	0.2925	0.0147	19.898	4.22735e-87	7.67897	0.2808	0.0159	17.6604	7.50049e-69	8.98386	-2.72765	0.00966767	2	0.0193353	-2.18445	0.0367046	3	0.0489395	-1.67277	0.0984684	3	0.131291
Bipolar Disorder	23535	0.1902	0.0139	13.6835	8.7687e-42	4.5472	0.1817	0.0141	12.8865	3.47449e-37	4.67899	0.1777	0.0152	11.6908	8.36386e-31	5.43753	19653	0.197	0.0173	11.3873	2.77575e-29	5.88195	0.1908	0.018	10.6	1.59311e-25	6.36757	0.183	0.0185	9.89189	2.25505e-22	6.72624	-0.306412	0.380647	4	0.380647	-0.397988	0.368566	4	0.368566	-0.221355	0.389287	4	0.389287
Major Depressive Disorder	30112	0.1534	0.0196	7.82653	1.99364e-14	11.5678	0.1508	0.02	7.54	1.80195e-13	12.0448	0.1346	0.0219	6.14612	2.50162e-09	14.442	26634	0.0605	0.0192	3.15104	0.0027851	9.81836	0.07	0.0198	3.53535	0.000770631	10.4416	0.0739	0.0204	3.62255	0.000564049	11.084	3.38591	0.00129254	1	0.00517017	2.87103	0.00647151	2	0.012943	2.0281	0.0510197	1	0.204079
Recurrent MDD	23163	0.0829	0.021	3.94762	0.000164799	10.2149	0.0832	0.0214	3.88785	0.00020828	10.6077	0.0695	0.0224	3.10268	0.00323979	11.6223	19303	-0.0239	0.0225	-1.06222	0.226934	9.77214	-0.0047	0.0223	-0.210762	0.390179	9.59919	0.0085	0.023	0.369565	0.372608	10.2113	3.47008	0.000968607	3	0.00129148	2.844	0.00699108	1	0.0279643	1.89999	0.0656172	2	0.131234
PGC
Schizophrenia	24884	0.2664	0.0181	14.7182	3.63995e-48	8.15225	0.2705	0.0183	14.7814	1.43325e-48	8.3334	0.2704	0.0189	14.3069	1.42477e-45	8.88881	33123	0.356	0.017	20.9412	2.36977e-96	9.57255	0.3464	0.0172	20.1395	3.35584e-89	9.79911	0.3322	0.0186	17.8602	2.15626e-70	11.4592	-3.6083	0.000593867	1	0.00237547	-3.02218	0.00414556	2	0.00829111	-2.33055	0.0263927	1	0.105571
Bipolar Disorder	22914	0.1976	0.0156	12.6667	5.76556e-36	5.57635	0.1906	0.0157	12.1401	3.95517e-33	5.64807	0.1868	0.0165	11.3212	5.87736e-29	6.23834	19166	0.1967	0.0165	11.9212	5.50763e-32	5.21794	0.1922	0.0171	11.2398	1.47296e-28	5.60433	0.1834	0.0182	10.0769	3.55491e-23	6.34855	0.0396353	0.398629	4	0.398629	-0.0689233	0.397996	4	0.397996	0.138402	0.39514	4	0.39514
Major Depressive Disorder	20698	0.1788	0.0279	6.4086	4.81541e-10	16.1115	0.1654	0.0287	5.76307	2.44801e-08	17.0487	0.1499	0.0303	4.94719	1.93325e-06	19.0026	14847	0.0677	0.0323	2.09598	0.0443566	15.4897	0.104	0.0334	3.11377	0.00312998	16.5627	0.1138	0.0348	3.27011	0.00190026	17.9803	2.60301	0.0134771	2	0.0269541	1.39428	0.150928	3	0.201237	0.782359	0.293763	3	0.391684
Recurrent MDD	13838	0.1481	0.0335	4.4209	2.27465e-05	15.5297	0.1449	0.0346	4.18786	6.20215e-05	16.5663	0.1381	0.0362	3.81492	0.000275828	18.1339	9905	-0.1034	0.0562	-1.83986	0.073426	31.2843	-0.0038	0.056	-0.0678571	0.398025	31.0621	0.0569	0.0566	1.0053	0.240688	31.7313	3.84398	0.000246776	3	0.000329035	2.25896	0.0311049	1	0.12442	1.20858	0.19219	2	0.38438

### Sheet: b) secondary model
		Female																Male															Sex difference test
		MAF																MAF															MAF
		0.01					0.02					0.05						0.01					0.02					0.05					0.01				0.02				0.05
PGC + iPSYCH	n	h2	SE	Z	p	Var	h2	SE	Z	p	Var	h2	SE	Z	p	Var	n	h2	SE	Z	p	Var	h2	SE	Z	p	Var	h2	SE	Z	p	Var	Z	p	rank	pFDR	Z	p	rank	pFDR	Z	p	rank	pFDR
Schizophrenia	26230	0.0383	0.01	3.83	0.000260375	2.623	0.0361	0.01	3.61	0.000590236	2.623	0.0341	0.0107	3.18692	0.00248581	3.00307	35536	0.0365	0.0081	4.50617	1.55456e-05	2.33152	0.0369	0.0083	4.44578	2.03703e-05	2.44808	0.0375	0.0085	4.41176	2.36825e-05	2.56748	0.139871	0.395059	4	0.395059	-0.0615585	0.398187	4	0.398187	-0.248806	0.386783	4	0.386783
Bipolar Disorder	23535	0.059	0.011	5.36364	2.25886e-07	2.84773	0.0561	0.0113	4.9646	1.77347e-06	3.00518	0.0486	0.0116	4.18966	6.15572e-05	3.16687	19653	0.0497	0.0143	3.47552	0.000950451	4.01884	0.0477	0.0142	3.35915	0.00141461	3.96283	0.0384	0.0152	2.52632	0.0164066	4.54063	0.515483	0.349309	2	0.698617	0.462875	0.358415	3	0.477886	0.533454	0.346032	3	0.461375
Major Depressive Disorder	30112	0.0616	0.0152	4.05263	0.000108274	6.95708	0.0644	0.0154	4.18182	6.361e-05	7.14136	0.0622	0.0162	3.83951	0.000251054	7.90259	26634	0.0426	0.0175	2.43429	0.0206134	8.15666	0.0405	0.0183	2.21311	0.0344627	8.91946	0.036	0.0192	1.875	0.0687863	9.81836	0.819689	0.285109	1	1.14044	0.999266	0.242148	1	0.968594	1.04294	0.231587	1	0.926348
Recurrent MDD	23163	0.0448	0.0211	2.12322	0.0418788	10.3124	0.0477	0.0209	2.2823	0.0294996	10.1178	0.0356	0.0216	1.64815	0.102578	10.8069	19303	0.0277	0.0257	1.07782	0.223178	12.7494	0.0273	0.0259	1.05405	0.228904	12.9486	0.0008	0.028	0.0285714	0.398779	15.1336	0.514254	0.34953	3	0.466039	0.612964	0.330615	2	0.66123	0.984072	0.245824	2	0.491649
PGC
Schizophrenia	24884	0.0537	0.0121	4.43802	2.10853e-05	3.64327	0.0513	0.0122	4.20492	5.77373e-05	3.70373	0.0474	0.0134	3.53731	0.000765308	4.46817	33123	0.0385	0.0093	4.13978	7.5767e-05	2.86481	0.0378	0.0094	4.02128	0.000122884	2.92675	0.038	0.0095	4	0.00013383	2.98935	0.995999	0.242939	1	0.971756	0.876549	0.271686	1	1.08674	0.572267	0.338685	2	0.677371
Bipolar Disorder	22914	0.0502	0.0114	4.40351	2.45602e-05	2.9779	0.0468	0.0116	4.03448	0.000116518	3.08331	0.0401	0.0119	3.36975	0.00136508	3.24485	19166	0.0463	0.0144	3.21528	0.00227007	3.97426	0.044	0.0145	3.03448	0.00399392	4.02965	0.0352	0.0158	2.22785	0.0333535	4.7846	0.212346	0.390049	3	0.520065	0.150788	0.394433	3	0.52591	0.247724	0.386887	3	0.51585
Major Depressive Disorder	20698	0.069	0.0302	2.28477	0.0293336	18.8774	0.0653	0.0305	2.14098	0.0403226	19.2543	0.0541	0.0308	1.75649	0.0853006	19.635	14847	0.0657	0.0355	1.8507	0.071971	18.7109	0.066	0.0354	1.86441	0.0701623	18.6057	0.0632	0.0361	1.75069	0.0861728	19.3488	0.0708036	0.397944	4	0.397944	-0.0149806	0.398898	4	0.398898	-0.191766	0.391674	4	0.391674
Recurrent MDD	13838	0.0344	0.0303	1.13531	0.209421	12.7045	0.0308	0.0303	1.0165	0.237978	12.7045	0.0095	0.0325	0.292308	0.382258	14.6164	9905	0.0553	0.03	1.84333	0.0729576	8.9145	0.0565	0.0665	0.849624	0.278074	43.8024	0.0439	0.0679	0.646539	0.323698	45.6661	-0.490161	0.353784	2	0.707569	-0.351681	0.375019	2	0.750038	-0.456978	0.359388	1	1.43755

### Sheet: SupplTable4_Legend
MAF	Minor Allele Frequency
n	Total sample size
h2	SNP heritability (proportion variance explained)
SE	Standard Error SNP heritability
Z	Z-score
p	p-value
Var	variance
