## Supplementary Tables 1-22 for "Sex-Dependent Shared and Non-Shared Genetic Architecture Across Mood and Psychotic Disorders": SupplTable5_SNP-based_rg_LDSC.xlsx

### Sheet: a) PGC+iPSYCH
		primary model																		secondary model
phenotype1	phenotype2	rg	SE	LDSC z	LDSC p		z=rg/SE	p (rg>0)	rank	pFDR (rg>0)	significant	pBONF (rg>0)	z=(1 – rg)/SE	p (rg<1)	rank	pFDR (rg<1)	significant	pBONF (rg<1)		rg	SE	LDSC z	LDSC p		z=rg/SE	p (rg>0)	rank	pFDR (rg>0)	significant	pBONF (rg>0)	z=(1 – rg)/SE	p (rg<1)	rank	pFDR (rg<1)	significant	pBONF (rg<1)
SCZ_F	SCZ_M	0.9237	0.0326	28.2944	4.0553e-176		28.3344	1.85075e-175	1	5.55226e-175	***	5.55226e-175	2.34049	0.0257869	2	0.0386804	*	0.0773608		1.2579	0.2698	4.6629	3.1182e-06		4.66234	7.59776e-06	1	2.27933e-05	***	2.27933e-05	-0.955893	0.252636	3	0.252636	ns	0.757909
SCZ_F	BIP_F	0.6887	0.0381	18.0852	4.1711e-73		18.0761	4.45583e-72				1.33675e-71	8.1706	1.27183e-15				3.81549e-15		0.6272	0.1917	3.2712	0.0011		3.27178	0.00188995				0.00566984	1.94471	0.0602123				0.180637
SCZ_F	MDD_F	0.425	0.0684	6.2095	5.3148e-10		6.21345	1.65012e-09				4.95035e-09	8.40643	1.80105e-16				5.40314e-16		0.3885	0.2103	1.8475	0.0647		1.84736	0.0724173				0.217252	2.90775	0.00582005				0.0174602
SCZ_M	BIP_M	0.6114	0.0372	16.4226	1.3182e-60		16.4355	8.78989e-60				2.63697e-59	10.4462	8.03462e-25				2.41039e-24		0.6148	0.1986	3.0963	0.002		3.09567	0.00331094				0.00993281	1.93958	0.060815				0.182445
SCZ_M	MDD_M	0.6353	0.1161	5.4706	4.4853e-08		5.47201	1.25574e-07				3.76723e-07	3.14126	0.00287217				0.00861651		1	0.3339	2.995	0.0027		2.99491	0.0045				0.0135	0	0.398942				1.19683
SCZ_F	BIP_M	0.5644	0.0451	12.508	6.7527e-36		12.5144	3.92074e-35				1.17622e-34	9.65854	2.20711e-21				6.62133e-21		0.6832	0.2298	2.9732	0.0029		2.97302	0.00480373				0.0144112	1.37859	0.154248				0.462744
SCZ_F	MDD_M	0.276	0.1009	2.7359	0.0062		2.73538	0.00946557				0.0283967	7.17542	2.63464e-12				7.90393e-12		0.6852	0.318	2.1545	0.0312		2.15472	0.0391505				0.117452	0.989937	0.244406				0.733217
SCZ_M	BIP_F	0.5861	0.0373	15.7263	9.9805e-56		15.7131	9.69789e-55				2.90937e-54	11.0965	7.29453e-28				2.18836e-27		0.7949	0.1748	4.5486	5.4007e-06		4.54748	1.28941e-05				3.86824e-05	1.17334	0.200427				0.601282
SCZ_M	MDD_F	0.3381	0.0544	6.2177	5.0463e-10		6.21507	1.63355e-09				4.90066e-09	12.1673	2.84347e-33				8.53041e-33		0.3848	0.2047	1.88	0.0601		1.87982	0.0681661				0.204498	3.00537	0.00436091				0.0130827
BIP_F	BIP_M	0.8619	0.0576	14.9632	1.2773e-50		14.9635	9.54986e-50	2	1.43248e-49	***	2.86496e-49	2.39757	0.0225255	1	0.0386804	*	0.0675764		0.732	0.1875	3.9041	9.4583e-05		3.904	0.000195579	2	0.000293368	***	0.000586737	1.42933	0.143641	2	0.215462	ns	0.430924
BIP_F	MDD_F	0.4197	0.0731	5.7383	9.5659e-09		5.74145	2.77213e-08				8.3164e-08	7.93844	8.2517e-15				2.47551e-14		0.4413	0.1597	2.7632	0.0057		2.76331	0.00876605				0.0262981	3.49843	0.000877476				0.00263243
BIP_F	SCZ_F	0.6887	0.0381	18.0852	4.1711e-73		18.0761	4.45583e-72				1.33675e-71	8.1706	1.27183e-15				3.81549e-15		0.6272	0.1917	3.2712	0.0011		3.27178	0.00188995				0.00566984	1.94471	0.0602123				0.180637
BIP_M	MDD_M	0.0432	0.1267	0.3411	0.733		0.340963	0.376414				1.12924	7.5517	1.64972e-13				4.94915e-13		0.8118	0.321	2.5286	0.0115		2.52897	0.0162968				0.0488903	0.586293	0.335945				1.00783
BIP_M	SCZ_M	0.6114	0.0372	16.4226	1.3182e-60		16.4355	8.78989e-60				2.63697e-59	10.4462	8.03462e-25				2.41039e-24		0.6148	0.1986	3.0963	0.002		3.09567	0.00331094				0.00993281	1.93958	0.060815				0.182445
BIP_F	MDD_M	0.4791	0.1373	3.4886	0.0005		3.48944	0.000905493				0.00271648	3.79388	0.000298808				0.000896424		0.418	0.2088	2.0022	0.0453		2.00192	0.0537844				0.161353	2.78736	0.00820004				0.0246001
BIP_F	SCZ_M	0.5861	0.0373	15.7263	9.9805e-56		15.7131	9.69789e-55				2.90937e-54	11.0965	7.29453e-28				2.18836e-27		0.7949	0.1748	4.5486	5.4007e-06		4.54748	1.28941e-05				3.86824e-05	1.17334	0.200427				0.601282
BIP_M	MDD_F	0.1303	0.0785	1.661	0.0967		1.65987	0.100608				0.301823	11.079	8.8599e-28				2.65797e-27		-0.0492	0.209	-0.2356	0.8137		-0.235407	0.38804				1.16412	5.0201	1.34432e-06				4.03297e-06
BIP_M	SCZ_F	0.5644	0.0451	12.508	6.7527e-36		12.5144	3.92074e-35				1.17622e-34	9.65854	2.20711e-21				6.62133e-21		0.6832	0.2298	2.9732	0.0029		2.97302	0.00480373				0.0144112	1.37859	0.154248				0.462744
MDD_F	MDD_M	1.0192	0.2074	4.9135	8.9448e-07		4.91418	2.27507e-06	3	2.27507e-06	***	6.82522e-06	-0.0925747	0.397236	3	0.397236	ns	1.19171		1.6033	0.4144	3.869	0.0001		3.86897	0.000224106	3	0.000224106	***	0.000672318	-1.45584	0.138253	1	0.414758	ns	0.414758
MDD_F	BIP_F	0.4197	0.0731	5.7383	9.5659e-09		5.74145	2.77213e-08				8.3164e-08	7.93844	8.2517e-15				2.47551e-14		0.4413	0.1597	2.7632	0.0057		2.76331	0.00876605				0.0262981	3.49843	0.000877476				0.00263243
MDD_F	SCZ_F	0.425	0.0684	6.2095	5.3148e-10		6.21345	1.65012e-09				4.95035e-09	8.40643	1.80105e-16				5.40314e-16		0.3885	0.2103	1.8475	0.0647		1.84736	0.0724173				0.217252	2.90775	0.00582005				0.0174602
MDD_M	BIP_M	0.0432	0.1267	0.3411	0.733		0.340963	0.376414				1.12924	7.5517	1.64972e-13				4.94915e-13		0.8118	0.321	2.5286	0.0115		2.52897	0.0162968				0.0488903	0.586293	0.335945				1.00783
MDD_M	SCZ_M	0.6353	0.1161	5.4706	4.4853e-08		5.47201	1.25574e-07				3.76723e-07	3.14126	0.00287217				0.00861651		1	0.3339	2.995	0.0027		2.99491	0.0045				0.0135	0	0.398942				1.19683
MDD_F	BIP_M	0.1303	0.0785	1.661	0.0967		1.65987	0.100608				0.301823	11.079	8.8599e-28				2.65797e-27		-0.0492	0.209	-0.2356	0.8137		-0.235407	0.38804				1.16412	5.0201	1.34432e-06				4.03297e-06
MDD_F	SCZ_M	0.3381	0.0544	6.2177	5.0463e-10		6.21507	1.63355e-09				4.90066e-09	12.1673	2.84347e-33				8.53041e-33		0.3848	0.2047	1.88	0.0601		1.87982	0.0681661				0.204498	3.00537	0.00436091				0.0130827
MDD_M	BIP_F	0.4791	0.1373	3.4886	0.0005		3.48944	0.000905493				0.00271648	3.79388	0.000298808				0.000896424		0.418	0.2088	2.0022	0.0453		2.00192	0.0537844				0.161353	2.78736	0.00820004				0.0246001
MDD_M	SCZ_F	0.276	0.1009	2.7359	0.0062		2.73538	0.00946557				0.0283967	7.17542	2.63464e-12				7.90393e-12		0.6852	0.318	2.1545	0.0312		2.15472	0.0391505				0.117452	0.989937	0.244406				0.733217

### Sheet: b) PGC+iPSYCH_C-Dx_SexDiffTest
primary model														secondary model
Females				Males				Sex difference test						Females				Males				Sex difference test
phenotype1	phenotype2	rg	SE	phenotype1	phenotype2	rg	SE	z	p	rank	pFDR	pBONF		phenotype1	phenotype2	rg	SE	phenotype1	phenotype2	rg	SE	z	p	rank	pFDR	pBONF
BIP_F	MDD_F	0.4197	0.0731	BIP_M	MDD_M	0.0432	0.1267	2.57391	0.0145313	1	0.043594	0.043594		BIP_F	MDD_F	0.4413	0.1597	BIP_M	MDD_M	0.8118	0.321	-1.03338	0.233896	2	0.350845	0.701689
SCZ_F	BIP_F	0.6887	0.0381	SCZ_M	BIP_M	0.6114	0.0372	1.45167	0.139093	3	0.139093	0.417278		SCZ_F	BIP_F	0.6272	0.1917	SCZ_M	BIP_M	0.6148	0.1986	0.0449232	0.39854	3	0.39854	1.19562
SCZ_F	MDD_F	0.425	0.0684	SCZ_M	MDD_M	0.6353	0.1161	-1.56066	0.118036	2	0.177054	0.354108		SCZ_F	MDD_F	0.3885	0.2103	SCZ_M	MDD_M	1	0.3339	-1.54964	0.120076	1	0.360228	0.360228

### Sheet: c) PGC
		primary model																		secondary model
phenotype1	phenotype2	rg	SE	LDSC z	LDSC p		z=rg/SE	p (rg>0)	rank	pFDR (rg>0)	significant	pBONF (rg>0)	z=(1 – rg)/SE	p (rg<1)	rank	pFDR (rg<1)	significant	pBONF (rg<1)		not computed due to frequent low h2 estimates
SCZ_F	SCZ_M	0.9242	0.0329	28.0543	3.5383e-173		28.0912	1.76535e-172	1	5.29605e-172	***	5.29605e-172	2.30395	0.0280705	2	0.0421058	*	0.0842116
SCZ_F	BIP_F	0.683	0.0398	17.1676	4.6408e-66		17.1608	4.49289e-65				1.34787e-64	7.96482	6.69008e-15				2.00702e-14
SCZ_F	MDD_F	0.4212	0.0669	6.2987	3.0018e-10		6.29596	9.84861e-10				2.95458e-09	8.65172	2.22307e-17				6.6692e-17
SCZ_M	BIP_M	0.6397	0.0378	16.9315	2.6357e-64		16.9233	2.57336e-63				7.72008e-63	9.53175	7.45032e-21				2.2351e-20
SCZ_M	MDD_M	0.5821	0.1608	3.6194	0.0003		3.62002	0.000569229				0.00170769	2.59888	0.0136226				0.0408677
SCZ_F	BIP_M	0.5646	0.0466	12.1124	9.0785e-34		12.1159	5.30738e-33				1.59221e-32	9.34335	4.40919e-20				1.32276e-19
SCZ_F	MDD_M	0.019	0.1325	0.1437	0.8858		0.143396	0.394862				1.18459	7.40377	4.98651e-13				1.49595e-12
SCZ_M	BIP_F	0.587	0.0381	15.4204	1.1933e-53		15.4068	1.13925e-52				3.41775e-52	10.8399	1.21727e-26				3.65181e-26
SCZ_M	MDD_F	0.3173	0.0609	5.2104	1.8842e-07		5.21018	5.08434e-07				1.5253e-06	11.2102	2.05314e-28				6.15941e-28
BIP_F	BIP_M	0.8556	0.0566	15.1068	1.4617e-51		15.1166	9.55425e-51	2	1.43314e-50	***	2.86627e-50	2.55124	0.0154007	1	0.0462021	*	0.0462021
BIP_F	MDD_F	0.5682	0.0775	7.336	2.2e-13		7.33161	8.4858e-13				2.54574e-12	5.57161	7.24497e-08				2.17349e-07
BIP_F	SCZ_F	0.683	0.0398	17.1676	4.6408e-66		17.1608	4.49289e-65				1.34787e-64	7.96482	6.69008e-15				2.00702e-14
BIP_M	MDD_M	0.0438	0.1425	0.3074	0.7586		0.307368	0.380535				1.14161	6.71018	6.661e-11				1.9983e-10
BIP_M	SCZ_M	0.6397	0.0378	16.9315	2.6357e-64		16.9233	2.57336e-63				7.72008e-63	9.53175	7.45032e-21				2.2351e-20
BIP_F	MDD_M	0.3666	0.1658	2.2114	0.027		2.2111	0.0346168				0.103851	3.82027	0.000270253				0.000810759
BIP_F	SCZ_M	0.587	0.0381	15.4204	1.1933e-53		15.4068	1.13925e-52				3.41775e-52	10.8399	1.21727e-26				3.65181e-26
BIP_M	MDD_F	0.2751	0.0767	3.5876	0.0003		3.5867	0.000641852				0.00192556	9.45111	1.60166e-20				4.80498e-20
BIP_M	SCZ_F	0.5646	0.0466	12.1124	9.0785e-34		12.1159	5.30738e-33				1.59221e-32	9.34335	4.40919e-20				1.32276e-19
MDD_F	MDD_M	0.9958	0.3132	3.1789	0.0015		3.17944	0.00254569	3	0.00254569	**	0.00763708	0.01341	0.398906	3	0.398906	ns	1.19672
MDD_F	BIP_M	0.2751	0.0767	3.5876	0.0003		3.5867	0.000641852				0.00192556	9.45111	1.60166e-20				4.80498e-20
MDD_F	BIP_F	0.5682	0.0775	7.336	2.2e-13		7.33161	8.4858e-13				2.54574e-12	5.57161	7.24497e-08				2.17349e-07
MDD_F	SCZ_F	0.4212	0.0669	6.2987	3.0018e-10		6.29596	9.84861e-10				2.95458e-09	8.65172	2.22307e-17				6.6692e-17
MDD_M	BIP_M	0.0438	0.1425	0.3074	0.7586		0.307368	0.380535				1.14161	6.71018	6.661e-11				1.9983e-10
MDD_M	SCZ_M	0.5821	0.1608	3.6194	0.0003		3.62002	0.000569229				0.00170769	2.59888	0.0136226				0.0408677
MDD_F	SCZ_M	0.3173	0.0609	5.2104	1.8842e-07		5.21018	5.08434e-07				1.5253e-06	11.2102	2.05314e-28				6.15941e-28
MDD_M	BIP_F	0.3666	0.1658	2.2114	0.027		2.2111	0.0346168				0.103851	3.82027	0.000270253				0.000810759
MDD_M	SCZ_F	0.019	0.1325	0.1437	0.8858		0.143396	0.394862				1.18459	7.40377	4.98651e-13				1.49595e-12

### Sheet: d) PGC_C-Dx_SexDiffTest
primary model														secondary model
Females				Males				Sex difference test						not computed due to frequent low h2 estimates
phenotype1	phenotype2	rg	SE	phenotype1	phenotype2	rg	SE	z	p	rank	pFDR	pBONF
BIP_F	MDD_F	0.5682	0.0775	BIP_M	MDD_M	0.0438	0.1425	3.23282	0.00214524	1	0.00643572	0.00643572
SCZ_F	BIP_F	0.683	0.0398	SCZ_M	BIP_M	0.6397	0.0378	0.788855	0.292268	3	0.292268	0.876804
SCZ_F	MDD_F	0.4212	0.0669	SCZ_M	MDD_M	0.5821	0.1608	-0.923855	0.260359	2	0.390539	0.781078

### Sheet: SupplTable5_Legend
rg	genetic correlation
SE	standard error of genetic correlation
LDSC z	z-transformed genetic correlation reported by LDSC
LDSC p	p-value for z-transformed genetic correlation (rg > 0) reported by LDSC
z=rg/SE	z-transformed genetic correlation
p (rg>0)	p-value for z-transformed genetic correlation (rg > 0)
rank	p-value rank
pFDR (rg>0)	p-value false discovery rate-adjusted
significant	significance of p-value false discovery rate-adjusted
pBONF (rg>0)	p-value Bonferroni-adjusted
z=(1 – rg)/SE	z-score genetic correlation unequal to 1
p (rg<1)	p-value genetic correlation unequal to 1
rank	p-value rank genetic correlation unequal to 1
pFDR (rg<1)	p-value false discovery rate-adjusted genetic correlation unequal to 1
significant	significance of p-value false discovery rate-adjusted genetic correlation unequal to 1
pBONF (rg<1)	p-value Bonferroni-adjusted genetic correlation unequal to 1
