## Supplementary Tables 1-22 for "Sex-Dependent Shared and Non-Shared Genetic Architecture Across Mood and Psychotic Disorders": SupplTable11_Gene-BasedTest_PGC+iPSYCH.xlsx

### Sheet: a) primary model
Analysis	Disorder(s)	Gene	Chr	Start BP	Stop BP	N SNPs	N Param	N	Z	p
Meta	SCZ	SLTM	15	59170244	59227323	60	8	60800	4.4539	4.2162e-06
Meta	SCZ	CSN2	4	70819974	70827726	16	5	64801	3.7823	7.7683e-05
Meta	SCZ	DSC3	18	28569052	28623781	145	16	58907	3.7637	8.3693e-05
Meta	SCZ	ANKFY1	17	4065665	4168274	169	12	63522	3.725	9.7642e-05
Meta	SCZ;BIP;MDD	TFEC	7	115574202	115800950	509	27	133294	3.9909	3.2914e-05
Meta	SCZ;BIP;rMDD	TFEC	7	115574202	115800950	505	27	113311	3.8534	5.8256e-05
Omnibus	SCZ;BIP;MDD	SLTM	15	59170244	59227323	61	8	117419	4.7753	8.97368e-07	*
Omnibus	SCZ;BIP;rMDD	SLTM	15	59170244	59227323	61	8	95610	4.4558	4.1783e-06
Omnibus	SCZ;BIP;MDD	SORT1	1	109851187	109941563	104	7	135195	4.2351	1.142e-05
Omnibus	SCZ;BIP;MDD	PSMA5	1	109940653	109970108	35	4	136445	4.1744	1.4938e-05
Omnibus	SCZ;BIP;MDD	NCMAP	1	24881567	24936819	194	26	97747	4.0324	2.7608e-05
Omnibus	SCZ;BIP;MDD	DNAJC15	13	43596362	43684306	196	11	125607	3.9891	3.3157e-05
Omnibus	SCZ;BIP;rMDD	NCMAP	1	24881567	24936819	195	26	88331	3.9762	3.5008e-05
Omnibus	SCZ;BIP;rMDD	HOXB4	17	46651869	46656743	6	2	86931	3.9016	4.777e-05
Omnibus	SCZ;BIP;MDD	TFEC	7	115574202	115800950	493	33	101309	3.8866	5.0826e-05
Omnibus	SCZ;BIP;MDD	SYPL2	1	110008100	110025764	45	4	133671	3.8267	6.4934e-05
Omnibus	SCZ;BIP;MDD	HOXB4	17	46651869	46656743	6	2	105203	3.7913	7.493e-05
Omnibus	SCZ;BIP;rMDD	DNAJC15	13	43596362	43684306	196	11	105720	3.7323	9.4858e-05
Omnibus	SCZ;BIP;MDD	BAZ2A	12	56988380	57031600	46	8	112328	3.7238	9.8129e-05

### Sheet: b) secondary model
Analysis	Disorder(s)	Gene	Chr	Start BP	Stop BP	N SNPs	N Param	N	Z	p
Meta	SCZ	SLTM	15	59170244	59227323	60	8	48062	4.3352	7.2829e-06
Meta	SCZ	TFEC	7	115574202	115800950	492	34	50464	4.1561	1.6184e-05
Meta	SCZ	FLJ20712	7	33764567	33769068	6	2	39065	3.9921	3.2743e-05
Meta	BIP	SYCE1	10	135366404	135382795	110	4	35701	3.9111	4.5943e-05
Meta	MDD	CUL9	6	43148913	43193325	79	10	60349	3.7326	9.4774e-05
Meta	SCZ;BIP;rMDD	THAP1	8	42690817	42699474	13	4	96576	3.9602	3.7436e-05
Meta	SCZ;BIP;MDD	ZNF879	5	178449776	178462388	55	4	134590	3.9049	4.7139e-05
Meta	SCZ;BIP;rMDD	RNF170	8	42703780	42752866	57	7	108825	3.8324	6.3457e-05
Omnibus	SCZ;BIP;MDD	SLTM	15	59170244	59227323	60	8	120476	4.8356	6.6376e-07	*
Omnibus	SCZ;BIP;rMDD	SLTM	15	59170244	59227323	60	8	95945	4.5762	2.367e-06	*
Omnibus	SCZ;BIP;rMDD	FLJ20712	7	33764567	33769068	6	2	79680	4.4382	4.5358e-06
Omnibus	SCZ;BIP;MDD	SORT1	1	109851187	109941563	102	7	132689	4.2851	9.1313e-06
Omnibus	SCZ;BIP;MDD	ULK4	3	41287090	42057080	1976	30	135792	4.2808	9.3122e-06
Omnibus	SCZ;BIP;MDD	PSMA5	1	109940653	109970108	34	4	136920	4.1857	1.4212e-05
Omnibus	SCZ;BIP;MDD	SYPL2	1	110008100	110025764	44	4	133397	3.9758	3.5078e-05
Omnibus	SCZ;BIP;rMDD	ULK4	3	41287090	42057080	1980	29	111466	3.9585	3.7718e-05
Omnibus	SCZ;BIP;MDD	FLJ20712	7	33764567	33769068	6	2	91168	3.941	4.057e-05
Omnibus	SCZ;BIP;MDD	LYRM1	16	20910204	20937328	31	6	120778	3.7443	9.044e-05

### Sheet: SupplTable11_Legend
*Significant at genome-wide threshold for gene-based test of 0.05 / 19,427 genes = 2.6×10-6.
Genes with p-values < 1×10-4 are shown. These analyses were carried out in MAGMA on the genomic control output with INFO score > 0.6, European ancestry only, and autosomal SNPs only, with the MHC region included. There was no difference in the p-values when the MHC region was excluded. There were minor differences in p-values when using INFO score > 0.8, but with the same top 10 genes.
BP = base pair position
Chr = chromosome
N SNPs = number of SNPs in gene
N Param = number of parameters
N = sample size
Z = Z-statistic
BIP = bipolar disorder
MDD = major depressive disorder
rMDD = recurrent major depressive disorder
SCZ = schizophrenia
