## Supplementary Tables 1-22 for "Sex-Dependent Shared and Non-Shared Genetic Architecture Across Mood and Psychotic Disorders": SupplTable12_MSigDB pathway GSEA_PGC+iPSYCH.xlsx

### Sheet: a) SCZ_EUR
primary model								secondary model
Schizophrenia	Including MHC
Gene Set	N genes	ß	SE	P	PFDR	PBONF		Gene Set	N genes	ß	SE	P	PFDR	PBONF
liang_silenced_by_methylation_dn	10	0.76	0.18	1.2e-05	0.12	0.12		reactome_cell_extracellular_matrix_interactions	12	0.884	0.214	1.8e-05	0.18	0.18
go_positive_regulation_of_axon_extension	33	0.513	0.132	5.3e-05	0.22	0.55		altemeier_response_to_lps_with_mechanical_ventilation	120	0.272	0.0695	4.7e-05	0.24	0.49
biocarta_ck1_pathway	17	0.737	0.192	6.3e-05	0.22	0.65		berenjeno_transformed_by_rhoa_dn	373	0.145	0.039	0.0001	0.36	1
pepper_chronic_lymphocytic_leukemia_up	31	0.532	0.143	0.0001	0.23	1		reactome_cell_junction_organization	74	0.325	0.093	0.00024	0.45	1
biocarta_ppara_pathway	56	0.361	0.0996	0.00015	0.23	1		go_protein_dna_complex_subunit_organization	192	0.186	0.0544	0.00031	0.45	1
reactome_cell_extracellular_matrix_interactions	12	0.783	0.217	0.00015	0.23	1		biocarta_arf_pathway	17	0.619	0.181	0.00031	0.45	1
reactome_darpp_32_events	24	0.586	0.164	0.00017	0.23	1		reactome_cell_cell_communication	114	0.26	0.0763	0.00033	0.45	1
go_inorganic_ion_import_into_cell	15	0.668	0.187	0.00018	0.23	1		go_cilium_organization	182	0.188	0.0561	0.0004	0.45	1
grade_colon_vs_rectal_cancer_dn	52	0.345	0.0977	0.0002	0.24	1		go_embryonic_heart_tube_morphogenesis	61	0.331	0.1	0.00049	0.45	1
molenaar_targets_of_ccnd1_and_cdk4_dn	54	0.348	0.0997	0.00024	0.25	1		cervera_sdhb_targets_1_dn	32	0.408	0.125	0.00056	0.45	1
Schizophrenia	Excluding MHC
Gene Set	N genes	ß	SE	P	PFDR	PBONF		Gene Set	N genes	ß	SE	P	PFDR	PBONF
liang_silenced_by_methylation_dn	10	0.76	0.18	1.2e-05	0.12	0.12		reactome_cell_extracellular_matrix_interactions	12	0.883	0.214	1.8e-05	0.18	0.18
go_positive_regulation_of_axon_extension	33	0.514	0.133	5.3e-05	0.22	0.55		altemeier_response_to_lps_with_mechanical_ventilation	119	0.271	0.0701	5.4e-05	0.28	0.56
biocarta_ck1_pathway	17	0.737	0.192	6.5e-05	0.22	0.67		berenjeno_transformed_by_rhoa_dn	372	0.146	0.039	8.8e-05	0.3	0.91
pepper_chronic_lymphocytic_leukemia_up	30	0.537	0.144	9.8e-05	0.25	1		reactome_cell_junction_organization	74	0.325	0.093	0.00024	0.53	1
reactome_cell_extracellular_matrix_interactions	12	0.783	0.217	0.00015	0.31	1		biocarta_arf_pathway	17	0.618	0.181	0.00032	0.53	1
reactome_darpp_32_events	24	0.585	0.164	0.00018	0.31	1		reactome_cell_cell_communication	114	0.26	0.0763	0.00033	0.53	1
grade_colon_vs_rectal_cancer_dn	52	0.345	0.0977	0.00021	0.31	1		go_cilium_organization	182	0.189	0.0561	0.00038	0.53	1
molenaar_targets_of_ccnd1_and_cdk4_dn	54	0.348	0.0997	0.00024	0.31	1		go_embryonic_heart_tube_morphogenesis	61	0.331	0.1	0.0005	0.53	1
go_positive_regulation_of_axonogenesis	65	0.335	0.0979	0.00031	0.35	1		go_carbohydrate_catabolic_process	101	0.235	0.0718	0.00053	0.53	1
biocarta_ppara_pathway	54	0.342	0.103	0.00044	0.44	1		go_transcription_from_rna_polymerase_i_promoter	32	0.398	0.123	0.00058	0.53	1

### Sheet: b) BIP_EUR
primary model								secondary model
Bipolar Disorder	Including MHC
Gene Set	N genes	ß	SE	P	PFDR	PBONF		Gene Set	N genes	ß	SE	P	PFDR	PBONF
go_nadp_metabolic_process	26	0.647	0.151	8.8e-06	0.091	0.091		marks_acetylated_non_histone_proteins	14	0.822	0.197	1.5e-05	0.11	0.15
go_modulation_by_virus_of_host_morphology_or_physiology	35	0.499	0.138	0.00016	0.34	1		go_muscle_atrophy	11	0.834	0.204	2.1e-05	0.11	0.22
kaab_heart_atrium_vs_ventricle_up	233	0.18	0.0505	0.00018	0.34	1		zhan_v2_late_differentiation_genes	40	0.433	0.111	4.5e-05	0.16	0.47
varela_zmpste24_targets_dn	34	0.448	0.126	0.00018	0.34	1		go_peptidase_inhibitor_activity	158	0.25	0.0684	0.00013	0.33	1
suzuki_response_to_tsa_and_decitabine_1b	22	0.621	0.175	0.00019	0.34	1		go_response_to_stimulus_involved_in_regulation_of_muscle_adaptation	15	0.675	0.19	0.0002	0.38	1
chiang_liver_cancer_subclass_ctnnb1_dn	158	0.217	0.0612	0.00019	0.34	1		go_developmental_pigmentation	37	0.491	0.14	0.00022	0.38	1
go_modification_of_morphology_or_physiology_of_other_organism	94	0.281	0.0814	0.00028	0.38	1		varela_zmpste24_targets_dn	34	0.418	0.12	0.00026	0.38	1
hunsberger_exercise_regulated_genes	28	0.522	0.152	0.00029	0.38	1		go_pigment_biosynthetic_process	42	0.398	0.117	0.00034	0.38	1
go_neuron_fate_specification	30	0.517	0.152	0.00034	0.39	1		go_pigment_cell_differentiation	28	0.562	0.166	0.00035	0.38	1
wang_esophagus_cancer_vs_normal_up	111	0.257	0.0765	0.00039	0.41	1		servitja_liver_hnf1a_targets_up	131	0.222	0.0664	0.00042	0.38	1
Bipolar Disorder	Excluding MHC
Gene Set	N genes	ß	SE	P	PFDR	PBONF		Gene Set	N genes	ß	SE	P	PFDR	PBONF
go_nadp_metabolic_process	26	0.646	0.151	8.9e-06	0.092	0.092		marks_acetylated_non_histone_proteins	13	0.899	0.209	8.8e-06	0.091	0.091
go_modulation_by_virus_of_host_morphology_or_physiology	35	0.499	0.138	0.00016	0.34	1		zhan_v2_late_differentiation_genes	39	0.45	0.111	2.7e-05	0.14	0.28
varela_zmpste24_targets_dn	34	0.449	0.126	0.00018	0.34	1		go_peptidase_inhibitor_activity	158	0.25	0.0683	0.00012	0.32	1
suzuki_response_to_tsa_and_decitabine_1b	22	0.621	0.175	0.00019	0.34	1		go_response_to_stimulus_involved_in_regulation_of_muscle_adaptation	15	0.674	0.19	0.0002	0.32	1
chiang_liver_cancer_subclass_ctnnb1_dn	158	0.217	0.0612	0.0002	0.34	1		go_muscle_atrophy	10	0.747	0.212	0.00021	0.32	1
kaab_heart_atrium_vs_ventricle_up	231	0.18	0.0508	0.00021	0.34	1		go_developmental_pigmentation	37	0.491	0.14	0.00022	0.32	1
wang_esophagus_cancer_vs_normal_up	105	0.273	0.078	0.00023	0.34	1		varela_zmpste24_targets_dn	34	0.418	0.12	0.00026	0.32	1
hunsberger_exercise_regulated_genes	28	0.522	0.152	0.0003	0.38	1		addya_erythroid_differentiation_by_hemin	67	0.335	0.0966	0.00026	0.32	1
go_modification_of_morphology_or_physiology_of_other_organism	93	0.277	0.0818	0.00036	0.38	1		zwang_egf_interval_dn	190	0.186	0.0545	0.00032	0.32	1
go_neuron_fate_specification	30	0.512	0.152	0.00038	0.38	1		go_pigment_biosynthetic_process	42	0.398	0.117	0.00034	0.32	1

### Sheet: c) MDD_EUR
primary model								secondary model
Major Depressive Disorder	Including MHC
Gene Set	N genes	ß	SE	P	PFDR	PBONF		Gene Set	N genes	ß	SE	P	PFDR	PBONF
go_positive_regulation_of_vascular_endothelial_growth_factor_receptor_signaling_pathway	16	0.96	0.178	3.7e-08	0.00039	0.00039		go_b_cell_proliferation	37	0.732	0.151	6.6e-07	0.0069	0.0069
go_regulation_of_vascular_endothelial_growth_factor_receptor_signaling_pathway	26	0.642	0.148	7e-06	0.036	0.073		rampon_enriched_learning_environment_early_dn	10	0.998	0.228	6.1e-06	0.027	0.063
go_mrna_transcription_from_rna_polymerase_ii_promoter	14	0.696	0.171	2.4e-05	0.084	0.25		go_positive_regulation_of_vascular_endothelial_growth_factor_receptor_signaling_pathway	16	0.776	0.18	7.8e-06	0.027	0.081
go_maintenance_of_gastrointestinal_epithelium	14	0.76	0.201	8e-05	0.21	0.83		go_regulation_of_vascular_endothelial_growth_factor_receptor_signaling_pathway	26	0.583	0.148	4.2e-05	0.11	0.43
tien_intestine_probiotics_24hr_up	535	0.116	0.0315	0.00012	0.23	1		koinuma_targets_of_smad2_or_smad3	794	0.0985	0.0276	0.00018	0.26	1
go_multivesicular_body	35	0.423	0.117	0.00014	0.23	1		go_positive_regulation_of_cellular_response_to_transforming_growth_factor_beta_stimulus	22	0.526	0.147	0.00018	0.26	1
johnstone_parvb_targets_3_up	403	0.141	0.039	0.00015	0.23	1		go_cellular_response_to_reactive_nitrogen_species	18	0.609	0.17	0.00018	0.26	1
go_i_kappab_phosphorylation	10	0.825	0.231	0.00018	0.23	1		buytaert_photodynamic_therapy_stress_dn	602	0.104	0.0295	0.00022	0.28	1
go_low_density_lipoprotein_particle_binding	15	0.753	0.213	0.00021	0.24	1		go_activation_of_protein_kinase_b_activity	19	0.556	0.163	0.00033	0.34	1
go_positive_regulation_of_endothelial_cell_chemotaxis	10	0.893	0.255	0.00024	0.24	1		go_interleukin_1_production	14	0.667	0.196	0.00034	0.34	1
Major Depressive Disorder	Excluding MHC
Gene Set	N genes	ß	SE	P	PFDR	PBONF		Gene Set	N genes	ß	SE	P	PFDR	PBONF
go_positive_regulation_of_vascular_endothelial_growth_factor_receptor_signaling_pathway	16	0.96	0.178	3.8e-08	0.00039	0.00039		go_b_cell_proliferation	37	0.73	0.151	7e-07	0.0072	0.0072
go_regulation_of_vascular_endothelial_growth_factor_receptor_signaling_pathway	26	0.642	0.148	7.2e-06	0.037	0.074		rampon_enriched_learning_environment_early_dn	10	0.998	0.228	5.9e-06	0.026	0.061
go_maintenance_of_gastrointestinal_epithelium	14	0.76	0.202	8.1e-05	0.22	0.84		go_positive_regulation_of_vascular_endothelial_growth_factor_receptor_signaling_pathway	16	0.777	0.179	7.6e-06	0.026	0.078
johnstone_parvb_targets_3_up	392	0.146	0.0395	0.00011	0.22	1		go_regulation_of_vascular_endothelial_growth_factor_receptor_signaling_pathway	26	0.583	0.148	4.1e-05	0.11	0.43
go_mrna_transcription_from_rna_polymerase_ii_promoter	13	0.678	0.184	0.00011	0.22	1		go_cellular_response_to_reactive_nitrogen_species	18	0.609	0.17	0.00017	0.31	1
tien_intestine_probiotics_24hr_up	532	0.115	0.0317	0.00015	0.22	1		go_positive_regulation_of_cellular_response_to_transforming_growth_factor_beta_stimulus	22	0.525	0.147	0.00018	0.31	1
go_multivesicular_body	35	0.422	0.117	0.00015	0.22	1		buytaert_photodynamic_therapy_stress_dn	595	0.104	0.0297	0.00023	0.33	1
go_i_kappab_phosphorylation	10	0.825	0.231	0.00018	0.23	1		koinuma_targets_of_smad2_or_smad3	784	0.0966	0.0278	0.00026	0.33	1
go_low_density_lipoprotein_particle_binding	15	0.752	0.213	0.00021	0.24	1		go_activation_of_protein_kinase_b_activity	19	0.556	0.163	0.00033	0.35	1
go_positive_regulation_of_endothelial_cell_chemotaxis	10	0.894	0.256	0.00024	0.24	1		go_interleukin_1_production	14	0.667	0.196	0.00033	0.35	1

### Sheet: d) rMDD_EUR
primary model								secondary model
Recurrent Major Depressive Disorder	Including MHC
Gene Set	N genes	ß	SE	P	PFDR	PBONF		Gene Set	N genes	ß	SE	P	PFDR	PBONF
go_metallo_sulfur_cluster_assembly	17	0.689	0.172	3.1e-05	0.32	0.32		go_metallo_sulfur_cluster_assembly	17	0.678	0.169	3.2e-05	0.27	0.33
go_cell_surface	673	0.115	0.0301	6.3e-05	0.33	0.66		chauhan_response_to_methoxyestradiol_up	48	0.397	0.103	6.1e-05	0.27	0.63
mantovani_nfkb_targets_dn	11	0.785	0.22	0.00019	0.48	1		pid_ilk_pathway	44	0.414	0.11	8.1e-05	0.27	0.83
go_telomere_maintenance_via_telomerase	16	0.636	0.181	0.00022	0.48	1		setlur_prostate_cancer_tmprss2_erg_fusion_up	62	0.384	0.107	0.00017	0.27	1
chauhan_response_to_methoxyestradiol_up	48	0.347	0.0992	0.00023	0.48	1		ramaswamy_metastasis_up	59	0.359	0.1	0.00017	0.27	1
go_ventricular_system_development	25	0.552	0.16	0.00029	0.49	1		go_protein_binding_involved_in_cell_adhesion	17	0.753	0.21	0.00017	0.27	1
akl_htlv1_infection_dn	64	0.315	0.0933	0.00037	0.54	1		acosta_proliferation_independent_myc_targets_up	80	0.266	0.0753	0.00021	0.27	1
go_telomere_maintenance_via_telomere_lengthening	25	0.484	0.145	0.00043	0.56	1		chang_immortalized_by_hpv31_up	75	0.29	0.0826	0.00022	0.27	1
go_telomeric_dna_binding	30	0.363	0.111	0.00055	0.63	1		go_cell_surface	663	0.108	0.0309	0.00023	0.27	1
go_multicellular_organism_metabolic_process	88	0.285	0.0884	0.00063	0.65	1		go_ventricular_system_development	25	0.559	0.163	0.0003	0.31	1
Recurrent Major Depressive Disorder	Excluding MHC
Gene Set	N genes	ß	SE	P	PFDR	PBONF		Gene Set	N genes	ß	SE	P	PFDR	PBONF
go_metallo_sulfur_cluster_assembly	17	0.689	0.172	3.1e-05	0.32	0.32		go_metallo_sulfur_cluster_assembly	17	0.678	0.169	3.1e-05	0.27	0.32
go_cell_surface	655	0.115	0.0304	8e-05	0.41	0.83		chauhan_response_to_methoxyestradiol_up	48	0.397	0.103	6e-05	0.27	0.62
mantovani_nfkb_targets_dn	11	0.785	0.22	0.00018	0.49	1		pid_ilk_pathway	44	0.414	0.109	7.9e-05	0.27	0.82
go_telomere_maintenance_via_telomerase	16	0.636	0.18	0.00021	0.49	1		go_natural_killer_cell_mediated_immunity	17	0.784	0.212	0.00011	0.28	1
chauhan_response_to_methoxyestradiol_up	48	0.347	0.0992	0.00024	0.49	1		go_protein_binding_involved_in_cell_adhesion	17	0.754	0.21	0.00016	0.28	1
go_ventricular_system_development	25	0.553	0.16	0.00028	0.49	1		ramaswamy_metastasis_up	59	0.359	0.1	0.00017	0.28	1
akl_htlv1_infection_dn	64	0.315	0.0932	0.00036	0.52	1		acosta_proliferation_independent_myc_targets_up	80	0.266	0.0752	0.0002	0.28	1
go_telomere_maintenance_via_telomere_lengthening	25	0.485	0.145	0.00043	0.52	1		chang_immortalized_by_hpv31_up	74	0.291	0.0826	0.00021	0.28	1
go_xenophagy	91	0.267	0.0805	0.00045	0.52	1		go_ventricular_system_development	25	0.558	0.163	0.00031	0.3	1
go_telomeric_dna_binding	30	0.362	0.111	0.00055	0.56	1		go_leukocyte_mediated_cytotoxicity	26	0.573	0.168	0.00032	0.3	1

### Sheet: e) SCZ-BIP-MDD_EUR
primary model								secondary model
Inverse Variance Meta Cross-Disorder SCZ, BIP, MDD	Including MHC
Gene Set	N genes	ß	SE	P	PFDR	PBONF		Gene Set	N genes	ß	SE	P	PFDR	PBONF
go_semaphorin_plexin_signaling_pathway	33	0.541	0.133	2.5e-05	0.26	0.26		go_cochlea_morphogenesis	20	0.648	0.151	9.4e-06	0.093	0.097
go_cochlea_development	38	0.422	0.121	0.00024	0.47	1		pepper_chronic_lymphocytic_leukemia_up	31	0.594	0.144	1.8e-05	0.093	0.19
go_cochlea_morphogenesis	20	0.557	0.161	0.00026	0.47	1		go_positive_regulation_of_protein_serine_threonine_kinase_activity	275	0.166	0.0447	0.0001	0.35	1
gentile_uv_response_cluster_d5	39	0.4	0.116	0.00029	0.47	1		wang_barretts_esophagus_and_esophagus_cancer_dn	33	0.432	0.119	0.00014	0.37	1
chiang_liver_cancer_subclass_ctnnb1_dn	158	0.207	0.06	0.00029	0.47	1		go_cochlea_development	38	0.416	0.117	0.00018	0.38	1
go_negative_regulation_of_axon_guidance	26	0.502	0.147	0.00032	0.47	1		go_semaphorin_plexin_signaling_pathway	33	0.458	0.132	0.00026	0.38	1
wang_barretts_esophagus_and_esophagus_cancer_dn	34	0.396	0.117	0.00034	0.47	1		go_positive_regulation_of_jun_kinase_activity	61	0.32	0.0929	0.00029	0.38	1
pepper_chronic_lymphocytic_leukemia_up	31	0.482	0.143	0.00036	0.47	1		go_activation_of_mapkkk_activity	11	0.734	0.216	0.00034	0.38	1
go_positive_regulation_of_protein_serine_threonine_kinase_activity	275	0.14	0.045	0.00094	0.77	1		yih_response_to_arsenite_c4	17	0.591	0.174	0.00034	0.38	1
go_positive_regulation_of_stress_activated_protein_kinase_signaling_cascade	128	0.204	0.066	0.001	0.77	1		chiang_liver_cancer_subclass_ctnnb1_dn	158	0.199	0.0592	0.00038	0.38	1
Inverse Variance Meta Cross-Disorder SCZ, BIP, MDD	Excluding MHC
Gene Set	N genes	ß	SE	P	PFDR	PBONF		Gene Set	N genes	ß	SE	P	PFDR	PBONF
go_semaphorin_plexin_signaling_pathway	33	0.541	0.133	2.5e-05	0.26	0.26		go_cochlea_morphogenesis	20	0.647	0.151	9e-06	0.091	0.094
wang_barretts_esophagus_and_esophagus_cancer_dn	33	0.424	0.118	0.00016	0.42	1		pepper_chronic_lymphocytic_leukemia_up	30	0.597	0.144	1.8e-05	0.091	0.18
go_cochlea_development	38	0.422	0.121	0.00024	0.42	1		go_positive_regulation_of_protein_serine_threonine_kinase_activity	273	0.165	0.0447	0.00011	0.36	1
go_cochlea_morphogenesis	20	0.557	0.161	0.00026	0.42	1		wang_barretts_esophagus_and_esophagus_cancer_dn	33	0.432	0.119	0.00014	0.36	1
pepper_chronic_lymphocytic_leukemia_up	30	0.495	0.144	0.00028	0.42	1		go_cochlea_development	38	0.415	0.116	0.00018	0.38	1
chiang_liver_cancer_subclass_ctnnb1_dn	158	0.206	0.06	0.00029	0.42	1		go_semaphorin_plexin_signaling_pathway	33	0.458	0.132	0.00025	0.43	1
gentile_uv_response_cluster_d5	39	0.399	0.116	0.0003	0.42	1		chiang_liver_cancer_subclass_ctnnb1_dn	158	0.199	0.0591	0.00039	0.48	1
go_negative_regulation_of_axon_guidance	26	0.501	0.147	0.00032	0.42	1		cadwell_atg16l1_targets_dn	65	0.296	0.0887	0.00042	0.48	1
andersen_liver_cancer_krt19_up	31	0.408	0.128	0.00073	0.77	1		mcgowan_rsp6_targets_up	18	0.607	0.183	0.00046	0.48	1
maclachlan_brca1_targets_up	19	0.463	0.15	0.001	0.77	1		go_positive_regulation_of_jun_kinase_activity	60	0.31	0.0936	0.00046	0.48	1

### Sheet: f) SCZ-BIP-rMDD_EUR
primary model								secondary model
Inverse Variance Meta Cross-Disorder SCZ, BIP, rMDD	Including MHC
Gene Set	N genes	ß	SE	P	PFDR	PBONF		Gene Set	N genes	ß	SE	P	PFDR	PBONF
wang_barretts_esophagus_and_esophagus_cancer_dn	34	0.545	0.121	3.4e-06	0.035	0.035		kang_immortalized_by_tert_dn	97	0.323	0.0756	9.8e-06	0.065	0.1
biocarta_il3_pathway	13	0.785	0.205	6.4e-05	0.22	0.66		wang_barretts_esophagus_and_esophagus_cancer_dn	33	0.503	0.119	1.3e-05	0.065	0.13
biocarta_epo_pathway	17	0.638	0.167	6.5e-05	0.22	0.67		iglesias_e2f_targets_up	144	0.246	0.0649	7.4e-05	0.2	0.77
marchini_trabectedin_resistance_dn	48	0.383	0.105	0.00014	0.29	1		go_podosome	23	0.579	0.153	7.5e-05	0.2	0.78
go_positive_regulation_of_stress_activated_protein_kinase_signaling_cascade	128	0.239	0.0662	0.00015	0.29	1		go_cochlea_morphogenesis	20	0.544	0.152	0.00017	0.35	1
go_pentose_metabolic_process	12	0.753	0.21	0.00017	0.29	1		go_pentose_metabolic_process	12	0.748	0.212	0.00021	0.35	1
go_positive_regulation_of_protein_serine_threonine_kinase_activity	275	0.156	0.0444	0.00023	0.32	1		cheok_response_to_mercaptopurine_and_hd_mtx_dn	24	0.529	0.153	0.00027	0.35	1
go_alpha_actinin_binding	21	0.661	0.19	0.00025	0.32	1		go_filamentous_actin	18	0.6	0.175	0.00031	0.35	1
haddad_t_lymphocyte_and_nk_progenitor_dn	61	0.318	0.0932	0.00033	0.35	1		reactome_mtorc1_mediated_signalling	11	0.758	0.225	0.00037	0.35	1
go_cochlea_morphogenesis	20	0.537	0.16	0.00038	0.35	1		go_sulfur_compound_binding	229	0.17	0.0505	0.00038	0.35	1
Inverse Variance Meta Cross-Disorder SCZ, BIP, rMDD	Excluding MHC
Gene Set	N genes	ß	SE	P	PFDR	PBONF		Gene Set	N genes	ß	SE	P	PFDR	PBONF
wang_barretts_esophagus_and_esophagus_cancer_dn	33	0.546	0.122	3.6e-06	0.037	0.037		kang_immortalized_by_tert_dn	97	0.322	0.0754	9.5e-06	0.062	0.099
biocarta_il3_pathway	13	0.786	0.205	6.1e-05	0.22	0.63		wang_barretts_esophagus_and_esophagus_cancer_dn	33	0.503	0.119	1.2e-05	0.062	0.12
biocarta_epo_pathway	17	0.638	0.167	6.5e-05	0.22	0.67		go_podosome	23	0.579	0.152	7.3e-05	0.25	0.75
go_pentose_metabolic_process	12	0.753	0.21	0.00017	0.31	1		iglesias_e2f_targets_up	143	0.238	0.0651	0.00013	0.32	1
marchini_trabectedin_resistance_dn	47	0.38	0.106	0.00018	0.31	1		go_cochlea_morphogenesis	20	0.544	0.151	0.00017	0.32	1
go_positive_regulation_of_stress_activated_protein_kinase_signaling_cascade	127	0.237	0.0665	0.00018	0.31	1		go_pentose_metabolic_process	12	0.749	0.212	0.0002	0.32	1
haddad_t_lymphocyte_and_nk_progenitor_dn	59	0.332	0.0944	0.00022	0.32	1		cheok_response_to_mercaptopurine_and_hd_mtx_dn	24	0.529	0.153	0.00027	0.32	1
go_alpha_actinin_binding	21	0.66	0.19	0.00025	0.32	1		go_protein_k48_linked_ubiquitination	44	0.367	0.108	0.00033	0.32	1
go_positive_regulation_of_protein_serine_threonine_kinase_activity	273	0.153	0.0445	0.0003	0.35	1		go_filamentous_actin	17	0.603	0.179	0.00037	0.32	1
pid_ar_nongenomic_pathway	30	0.419	0.124	0.00037	0.35	1		reactome_mtorc1_mediated_signalling	11	0.757	0.224	0.00037	0.32	1

### Sheet: g) Omnibus SCZ-BIP-MDD_EUR
primary model								secondary model
Omnibus Cross-Disorder SCZ, BIP, MDD	Including MHC
Gene Set	N genes	ß	SE	P	PFDR	PBONF		Gene Set	N genes	ß	SE	P	PFDR	PBONF
bredemeyer_rag_signaling_not_via_atm_dn	55	0.388	0.0992	4.7e-05	0.16	0.48		go_cyclooxygenase_pathway	11	0.965	0.235	2e-05	0.13	0.2
go_low_density_lipoprotein_particle_binding	15	0.817	0.213	6.3e-05	0.16	0.65		go_pentose_metabolic_process	12	0.763	0.189	2.7e-05	0.13	0.28
go_cell_cell_junction	364	0.157	0.0413	7.1e-05	0.16	0.73		pid_vegf_vegfr_pathway	9	1.07	0.272	4.4e-05	0.13	0.46
go_nadp_metabolic_process	27	0.511	0.137	9.7e-05	0.16	1		gargalovic_response_to_oxidized_phospholipids_magenta_dn	12	0.766	0.197	4.9e-05	0.13	0.5
go_pentose_phosphate_shunt	12	0.799	0.215	0.0001	0.16	1		go_pentose_phosphate_shunt	11	0.828	0.226	0.00013	0.25	1
go_neuron_fate_specification	31	0.566	0.153	0.00011	0.16	1		card_mir302a_targets	74	0.327	0.0903	0.00015	0.25	1
go_cellular_response_to_virus	22	0.655	0.177	0.00011	0.16	1		go_nuclear_transcription_factor_complex	117	0.231	0.0674	0.00031	0.4	1
go_photoreceptor_activity	11	0.749	0.207	0.00015	0.19	1		scheidereit_ikk_interacting_proteins	58	0.324	0.0953	0.00034	0.4	1
go_muscle_atrophy	11	0.719	0.203	0.0002	0.22	1		go_prostanoid_metabolic_process	27	0.512	0.152	0.00038	0.4	1
go_axon_extension	33	0.525	0.149	0.00022	0.22	1		xu_response_to_tretinoin_up	13	0.783	0.239	0.00053	0.4	1
Omnibus Cross-Disorder SCZ, BIP, MDD	Excluding MHC
Gene Set	N genes	ß	SE	P	PFDR	PBONF		Gene Set	N genes	ß	SE	P	PFDR	PBONF
go_cell_cell_junction	361	0.159	0.0415	6e-05	0.18	0.62		go_cyclooxygenase_pathway	11	0.966	0.235	1.9e-05	0.13	0.2
go_low_density_lipoprotein_particle_binding	15	0.816	0.213	6.4e-05	0.18	0.66		go_pentose_metabolic_process	12	0.765	0.189	2.6e-05	0.13	0.27
bredemeyer_rag_signaling_not_via_atm_dn	53	0.384	0.102	8e-05	0.18	0.82		pid_vegf_vegfr_pathway	9	1.07	0.272	4.4e-05	0.13	0.45
go_nadp_metabolic_process	27	0.51	0.137	0.0001	0.18	1		gargalovic_response_to_oxidized_phospholipids_magenta_dn	12	0.765	0.196	5e-05	0.13	0.52
go_pentose_phosphate_shunt	12	0.798	0.215	0.0001	0.18	1		go_pentose_phosphate_shunt	11	0.828	0.226	0.00012	0.26	1
go_neuron_fate_specification	31	0.565	0.153	0.00011	0.18	1		card_mir302a_targets	74	0.326	0.0902	0.00015	0.26	1
go_photoreceptor_activity	11	0.748	0.207	0.00015	0.22	1		go_prostanoid_metabolic_process	27	0.513	0.152	0.00037	0.43	1
go_axon_extension	33	0.525	0.149	0.00022	0.26	1		massarweh_tamoxifen_resistance_up	538	0.111	0.0332	0.00042	0.43	1
card_mir302a_targets	74	0.311	0.0897	0.00026	0.26	1		go_nuclear_transcription_factor_complex	115	0.222	0.0681	0.00056	0.43	1
graham_cml_quiescent_vs_normal_dividing_up	50	0.371	0.107	0.00028	0.26	1		fung_il2_signaling_1	9	0.674	0.207	0.00057	0.43	1

### Sheet: h) Omnibus SCZ-BIP-rMDD_EUR
primary model								secondary model
Omnibus Cross-Disorder SCZ, BIP, rMDD	Including MHC
Gene Set	N genes	ß	SE	P	PFDR	PBONF		Gene Set	N genes	ß	SE	P	PFDR	PBONF
go_cell_projection	1698	0.0796	0.0193	1.9e-05	0.18	0.19		go_calcium_dependent_cell_cell_adhesion_via_plasma_membrane_cell_adhesion_molecules	27	0.59	0.152	5.1e-05	0.29	0.52
go_filamin_binding	14	0.734	0.192	6.5e-05	0.18	0.67		chen_hoxa5_targets_9hr_dn	37	0.457	0.118	5.6e-05	0.29	0.58
heller_silenced_by_methylation_up	250	0.189	0.0494	6.6e-05	0.18	0.68		go_cyclooxygenase_pathway	11	0.857	0.231	0.0001	0.3	1
go_muscle_atrophy	11	0.768	0.201	6.8e-05	0.18	0.7		pid_vegf_vegfr_pathway	9	0.993	0.27	0.00012	0.3	1
go_catecholamine_binding	15	0.744	0.202	0.00012	0.23	1		go_pentose_metabolic_process	12	0.706	0.195	0.00014	0.3	1
go_neuron_fate_specification	31	0.55	0.153	0.00016	0.23	1		go_regulation_of_reproductive_process	125	0.228	0.066	0.00027	0.44	1
reactome_darpp_32_events	24	0.572	0.161	0.00019	0.23	1		heller_silenced_by_methylation_up	249	0.172	0.05	0.0003	0.44	1
go_pentose_metabolic_process	12	0.745	0.209	0.00019	0.23	1		biocarta_ppara_pathway	56	0.341	0.1	0.00034	0.44	1
tonks_targets_of_runx1_runx1t1_fusion_hsc_dn	177	0.204	0.058	0.00022	0.23	1		gargalovic_response_to_oxidized_phospholipids_magenta_dn	12	0.658	0.197	0.00042	0.47	1
graham_cml_quiescent_vs_normal_dividing_up	53	0.358	0.102	0.00022	0.23	1		go_cell_projection	1697	0.0639	0.0193	0.00045	0.47	1
Omnibus Cross-Disorder SCZ, BIP, rMDD	Excluding MHC
Gene Set	N genes	ß	SE	P	PFDR	PBONF		Gene Set	N genes	ß	SE	P	PFDR	PBONF
go_cell_projection	1687	0.0808	0.0193	1.5e-05	0.15	0.15		go_calcium_dependent_cell_cell_adhesion_via_plasma_membrane_cell_adhesion_molecules	27	0.59	0.152	5e-05	0.29	0.52
go_filamin_binding	14	0.734	0.192	6.5e-05	0.21	0.67		chen_hoxa5_targets_9hr_dn	37	0.457	0.118	5.7e-05	0.29	0.59
graham_cml_quiescent_vs_normal_dividing_up	50	0.4	0.106	8.5e-05	0.21	0.88		go_cyclooxygenase_pathway	11	0.857	0.231	0.0001	0.29	1
heller_silenced_by_methylation_up	231	0.192	0.0517	0.0001	0.21	1		pid_vegf_vegfr_pathway	9	0.992	0.27	0.00012	0.29	1
go_catecholamine_binding	15	0.742	0.202	0.00012	0.21	1		go_pentose_metabolic_process	12	0.707	0.195	0.00014	0.29	1
tonks_targets_of_runx1_runx1t1_fusion_hsc_dn	175	0.213	0.0584	0.00014	0.21	1		go_regulation_of_reproductive_process	125	0.227	0.0659	0.00028	0.48	1
go_neuron_fate_specification	31	0.549	0.153	0.00016	0.21	1		go_cell_projection	1686	0.0657	0.0193	0.00033	0.49	1
reactome_darpp_32_events	24	0.573	0.161	0.00018	0.21	1		gargalovic_response_to_oxidized_phospholipids_magenta_dn	12	0.658	0.197	0.00043	0.55	1
go_pentose_metabolic_process	12	0.745	0.209	0.00019	0.21	1		go_pentose_phosphate_shunt	11	0.724	0.223	0.0006	0.56	1
go_nadp_metabolic_process	27	0.47	0.136	0.00028	0.26	1		go_potassium_channel_regulator_activity	43	0.392	0.121	0.00063	0.56	1

### Sheet: SupplTable12_Legend
Gene Set	MSigDB pathway/gene set
N genes	Number of genes in set
ß	Beta Effect Size
SE	Standard Error
P	Uncorrected p-value
PFDR	False Discovery Rate-corrected p-value
PBONF	Bonferroni-corrected p-value
