## Supplementary Tables 1-22 for "Sex-Dependent Shared and Non-Shared Genetic Architecture Across Mood and Psychotic Disorders": SupplTable13_Selected pathway GSEA_PGC+iPSYCH.xlsx

### Sheet: a) primary model
Including MHC	Genes	SCZ				BIP				MDD				rMDD				SCZ-BIP-MDD				SCZ-BIP-rMDD				Omnibus SCZ-BIP-MDD				Omnibus SCZ-BIP-rMDD
Gene Set	N	ß	SE	P	PFDR	ß	SE	P	PFDR	ß	SE	P	PFDR	ß	SE	P	PFDR	ß	SE	P	PFDR	ß	SE	P	PFDR	ß	SE	P	PFDR	ß	SE	P	PFDR
CNS 5HT2C receptor complex	11	0.26	0.211	0.11	0.49	0.252	0.239	0.15	0.33	-0.532	0.23	0.99	0.99	-0.565	0.232	0.99	0.99	0.0298	0.209	0.44	0.66	0.0637	0.208	0.38	0.58	-0.182	0.213	0.8	0.9	-0.11	0.212	0.7	0.89
CNS FMRP targets	804	-0.000764	0.0282	0.51	0.66	-0.0113	0.0286	0.65	0.78	0.0171	0.0283	0.27	0.82	-0.0145	0.0284	0.69	0.89	-0.00438	0.0274	0.56	0.72	-0.00623	0.0279	0.59	0.76	-0.0353	0.0277	0.9	0.9	-0.0446	0.0279	0.95	0.95
CNS Voltage gated calcium channel complexes	196	0.101	0.0553	0.034	0.31	-0.0364	0.058	0.73	0.78	-0.0417	0.0556	0.77	0.98	0.0514	0.056	0.18	0.89	0.0752	0.0548	0.085	0.4	0.0911	0.0549	0.048	0.22	-0.0246	0.0558	0.67	0.9	0.00878	0.0561	0.44	0.89
MP abnormal behavior	283	0.014	0.0457	0.38	0.66	0.0607	0.0465	0.096	0.33	-0.00233	0.045	0.52	0.94	-0.0191	0.0456	0.66	0.89	0.0286	0.0439	0.26	0.58	0.0923	0.0443	0.019	0.17	0.0606	0.0461	0.094	0.85	0.0869	0.0463	0.03	0.27
MP abnormal long term potentiation	29	-0.0557	0.143	0.65	0.68	0.0466	0.145	0.37	0.62	0.186	0.143	0.096	0.43	0.0843	0.144	0.28	0.89	-0.0673	0.141	0.68	0.77	-0.0924	0.141	0.74	0.84	0.0213	0.144	0.44	0.9	-0.0234	0.143	0.56	0.89
MP abnormal nervous system electrophysiology	83	0.000623	0.0854	0.5	0.66	0.1	0.0902	0.13	0.33	-0.0772	0.0856	0.82	0.98	-0.102	0.0876	0.88	0.99	0.0374	0.084	0.33	0.59	0.0944	0.0858	0.14	0.31	0.0229	0.0878	0.4	0.9	0.00505	0.0856	0.48	0.89
PGC-NPA histone methylation	113	-0.0354	0.0738	0.68	0.68	0.0826	0.0733	0.13	0.33	0.00545	0.0705	0.47	0.94	-0.00611	0.0701	0.53	0.89	0.0946	0.0698	0.088	0.4	0.0197	0.0682	0.39	0.58	-0.00309	0.0704	0.52	0.9	-0.0455	0.072	0.74	0.89
PGC-NPA immune neurotrophic	414	0.0103	0.0382	0.39	0.66	-0.03	0.0391	0.78	0.78	-0.0439	0.0384	0.87	0.98	0.00835	0.0395	0.42	0.89	0.0383	0.0376	0.15	0.46	0.0465	0.0378	0.11	0.31	-0.0307	0.0388	0.79	0.9	-0.0133	0.0382	0.64	0.89
PGC-NPA synapse	351	0.00627	0.043	0.44	0.66	0.00951	0.0431	0.41	0.62	0.058	0.042	0.084	0.43	0.000983	0.0427	0.49	0.89	-0.0311	0.042	0.77	0.77	-0.0482	0.0419	0.88	0.88	0.0138	0.0427	0.37	0.9	-0.0347	0.0424	0.79	0.89
Excluding MHC	Genes	SCZ				BIP				MDD				rMDD				SCZ-BIP-MDD				SCZ-BIP-rMDD				Omnibus SCZ-BIP-MDD				Omnibus SCZ-BIP-rMDD
Gene Set	N	ß	SE	P	PFDR	ß	SE	P	PFDR	ß	SE	P	PFDR	ß	SE	P	PFDR	ß	SE	P	PFDR	ß	SE	P	PFDR	ß	SE	P	PFDR	ß	SE	P	PFDR
CNS 5HT2C receptor complex	11	0.259	0.211	0.11	0.5	0.253	0.239	0.15	0.37	-0.533	0.23	0.99	0.99	-0.565	0.232	0.99	0.99	0.0298	0.209	0.44	0.61	0.0646	0.208	0.38	0.57	-0.183	0.213	0.8	0.91	-0.111	0.212	0.7	0.89
CNS FMRP targets	798	-0.00274	0.0283	0.54	0.69	-0.0121	0.0287	0.66	0.75	0.0168	0.0284	0.28	0.83	-0.014	0.0285	0.69	0.89	0.00197	0.0274	0.47	0.61	-0.00105	0.028	0.52	0.66	-0.0373	0.0278	0.91	0.91	-0.0482	0.028	0.96	0.96
CNS Voltage gated calcium channel complexes	191	0.114	0.0562	0.021	0.19	-0.0252	0.0589	0.67	0.75	-0.0466	0.0564	0.8	0.99	0.0451	0.0568	0.21	0.8	0.0691	0.0554	0.11	0.48	0.0873	0.0555	0.058	0.26	-0.0082	0.0565	0.56	0.84	0.0191	0.0568	0.37	0.89
MP abnormal behavior	283	0.0136	0.0457	0.38	0.69	0.0604	0.0465	0.097	0.37	-0.00296	0.045	0.53	0.95	-0.0191	0.0456	0.66	0.89	0.0284	0.0439	0.26	0.53	0.0925	0.0442	0.018	0.16	0.06	0.0461	0.096	0.8	0.0864	0.0463	0.031	0.28
MP abnormal long term potentiation	29	-0.0562	0.143	0.65	0.73	0.0477	0.145	0.37	0.56	0.187	0.143	0.096	0.43	0.0847	0.144	0.28	0.8	-0.0679	0.141	0.69	0.75	-0.0919	0.141	0.74	0.84	0.0204	0.144	0.44	0.8	-0.0235	0.143	0.57	0.89
MP abnormal nervous system electrophysiology	81	0.0328	0.0869	0.35	0.69	0.111	0.0913	0.11	0.37	-0.0812	0.0866	0.83	0.99	-0.123	0.0885	0.92	0.99	0.0457	0.0851	0.3	0.53	0.103	0.0868	0.12	0.27	0.0391	0.089	0.33	0.8	0.00759	0.0867	0.47	0.89
PGC-NPA histone methylation	111	-0.0588	0.0748	0.78	0.78	0.072	0.0743	0.17	0.37	0.0232	0.0714	0.37	0.84	0.01	0.071	0.44	0.8	0.0999	0.0706	0.079	0.48	0.0251	0.0689	0.36	0.57	0.0147	0.0712	0.42	0.8	-0.0342	0.0728	0.68	0.89
PGC-NPA immune neurotrophic	404	0.0166	0.0386	0.33	0.69	-0.0312	0.0395	0.79	0.79	-0.0462	0.0388	0.88	0.99	0.00603	0.0399	0.44	0.8	0.0333	0.038	0.19	0.53	0.046	0.0382	0.11	0.27	-0.033	0.0392	0.8	0.91	-0.0134	0.0386	0.64	0.89
PGC-NPA synapse	347	0.00469	0.0438	0.46	0.69	0.0149	0.0438	0.37	0.56	0.0578	0.0427	0.088	0.43	0.00983	0.0433	0.41	0.8	-0.0294	0.0427	0.75	0.75	-0.0446	0.0425	0.85	0.85	0.0138	0.0434	0.38	0.8	-0.0354	0.043	0.79	0.89

### Sheet: b) secondary model
Including MHC	Genes	SCZ				BIP				MDD				rMDD				SCZ-BIP-MDD				SCZ-BIP-rMDD				Omnibus SCZ-BIP-MDD				Omnibus SCZ-BIP-rMDD
Gene Set	N	ß	SE	P	PFDR	ß	SE	P	PFDR	ß	SE	P	PFDR	ß	SE	P	PFDR	ß	SE	P	PFDR	ß	SE	P	PFDR	ß	SE	P	PFDR	ß	SE	P	PFDR
CNS 5HT2C receptor complex	11	0.191	0.211	0.18	0.62	-0.104	0.213	0.69	0.97	-0.308	0.225	0.91	0.91	-0.435	0.228	0.97	0.97	0.0179	0.21	0.47	0.7	0.17	0.208	0.21	0.38	-0.296	0.21	0.92	0.92	-0.259	0.208	0.89	0.89
CNS FMRP targets	804	0.00151	0.028	0.48	0.62	-0.0545	0.0286	0.97	0.97	0.0249	0.0283	0.19	0.69	-0.0114	0.0288	0.65	0.97	-0.0112	0.0274	0.66	0.81	-0.00915	0.0274	0.63	0.81	-0.00068	0.0279	0.51	0.92	-0.0332	0.0276	0.88	0.89
CNS Voltage gated calcium channel complexes	195	0.0122	0.0561	0.41	0.62	-0.0823	0.0568	0.93	0.97	-0.0518	0.056	0.82	0.91	0.0059	0.0567	0.46	0.97	0.0719	0.0544	0.093	0.37	0.0791	0.0544	0.073	0.22	-0.0682	0.0563	0.89	0.92	-0.023	0.0563	0.66	0.89
MP abnormal behavior	282	0.00777	0.0469	0.43	0.62	0.00716	0.0466	0.44	0.97	0.00702	0.0456	0.44	0.79	0.0293	0.0468	0.27	0.97	0.0105	0.0446	0.41	0.7	0.075	0.045	0.048	0.22	0.042	0.0458	0.18	0.54	0.0711	0.0456	0.06	0.54
MP abnormal long term potentiation	29	-0.222	0.144	0.94	0.94	-0.0309	0.14	0.59	0.97	0.1	0.137	0.23	0.69	0.134	0.136	0.16	0.97	-0.107	0.14	0.78	0.81	-0.124	0.14	0.81	0.9	-0.0432	0.143	0.62	0.92	-0.078	0.142	0.71	0.89
MP abnormal nervous system electrophysiology	83	0.0152	0.0885	0.43	0.62	-0.00707	0.0892	0.53	0.97	-0.0792	0.087	0.82	0.91	-0.0988	0.0884	0.87	0.97	0.0502	0.0851	0.28	0.62	0.0586	0.0855	0.25	0.38	-0.0254	0.0886	0.61	0.92	0.0151	0.0873	0.43	0.89
PGC-NPA histone methylation	113	0.00705	0.0691	0.46	0.62	0.0447	0.0742	0.27	0.97	0.0288	0.0716	0.34	0.77	-0.0337	0.0703	0.68	0.97	0.078	0.0675	0.12	0.37	0.0449	0.0683	0.26	0.38	0.0769	0.0707	0.14	0.54	0.0398	0.0723	0.29	0.89
PGC-NPA immune neurotrophic	412	0.0104	0.0385	0.39	0.62	-0.0593	0.039	0.94	0.97	-0.0521	0.0387	0.91	0.91	-0.0293	0.0388	0.77	0.97	0.0779	0.0374	0.019	0.17	0.055	0.0378	0.073	0.22	-0.0295	0.0391	0.77	0.92	-0.0029	0.0385	0.53	0.89
PGC-NPA synapse	350	-0.0118	0.0431	0.61	0.68	0.0165	0.0434	0.35	0.97	0.0992	0.0423	0.0095	0.086	-0.0436	0.043	0.84	0.97	-0.0366	0.0416	0.81	0.81	-0.0522	0.041	0.9	0.9	0.0464	0.0428	0.14	0.54	-0.00017	0.0424	0.5	0.89
Excluding MHC	Genes	SCZ				BIP				MDD				rMDD				SCZ-BIP-MDD				SCZ-BIP-rMDD				Omnibus SCZ-BIP-MDD				Omnibus SCZ-BIP-rMDD
Gene Set	N	ß	SE	P	PFDR	ß	SE	P	PFDR	ß	SE	P	PFDR	ß	SE	P	PFDR	ß	SE	P	PFDR	ß	SE	P	PFDR	ß	SE	P	PFDR	ß	SE	P	PFDR
CNS 5HT2C receptor complex	11	0.191	0.211	0.18	0.56	-0.104	0.213	0.69	0.97	-0.309	0.225	0.92	0.94	-0.435	0.228	0.97	0.97	0.0188	0.209	0.46	0.7	0.17	0.207	0.21	0.33	-0.296	0.21	0.92	0.92	-0.26	0.208	0.89	0.89
CNS FMRP targets	799	7.4e-05	0.0281	0.5	0.56	-0.0536	0.0287	0.97	0.97	0.0255	0.0284	0.18	0.55	-0.00409	0.0289	0.56	0.96	-0.00708	0.0274	0.6	0.77	-0.00931	0.0275	0.63	0.81	-0.00148	0.028	0.52	0.92	-0.0343	0.0277	0.89	0.89
CNS Voltage gated calcium channel complexes	189	0.0165	0.0567	0.39	0.56	-0.0665	0.0575	0.88	0.97	-0.0621	0.0567	0.86	0.94	0.00422	0.0575	0.47	0.96	0.0778	0.0549	0.078	0.35	0.0774	0.0553	0.081	0.28	-0.0673	0.057	0.88	0.92	-0.0256	0.057	0.67	0.89
MP abnormal behavior	282	0.00752	0.0469	0.44	0.56	0.00709	0.0465	0.44	0.97	0.00636	0.0456	0.44	0.8	0.0292	0.0467	0.27	0.96	0.0104	0.0445	0.41	0.7	0.0748	0.0449	0.048	0.28	0.0415	0.0458	0.18	0.55	0.0706	0.0456	0.061	0.55
MP abnormal long term potentiation	29	-0.222	0.144	0.94	0.94	-0.0311	0.14	0.59	0.97	0.1	0.137	0.23	0.55	0.134	0.136	0.16	0.96	-0.107	0.139	0.78	0.78	-0.124	0.139	0.81	0.84	-0.0425	0.143	0.62	0.92	-0.078	0.142	0.71	0.89
MP abnormal nervous system electrophysiology	81	0.0155	0.0897	0.43	0.56	0.0214	0.0901	0.41	0.97	-0.091	0.0879	0.85	0.94	-0.0922	0.0893	0.85	0.96	0.0516	0.0859	0.27	0.62	0.0668	0.0863	0.22	0.33	-0.0135	0.0896	0.56	0.92	0.0388	0.0882	0.33	0.89
PGC-NPA histone methylation	111	0.0145	0.0699	0.42	0.56	0.0434	0.0751	0.28	0.97	0.0505	0.0724	0.24	0.55	0.00318	0.071	0.48	0.96	0.0754	0.068	0.13	0.4	0.0531	0.0689	0.22	0.33	0.0937	0.0715	0.095	0.55	0.0661	0.0732	0.18	0.82
PGC-NPA immune neurotrophic	404	0.0108	0.0389	0.39	0.56	-0.0574	0.0392	0.93	0.97	-0.0602	0.039	0.94	0.94	-0.0328	0.0391	0.8	0.96	0.0567	0.0378	0.067	0.35	0.0502	0.0381	0.094	0.28	-0.0358	0.0395	0.82	0.92	-0.00392	0.0388	0.54	0.89
PGC-NPA synapse	346	0.00762	0.0438	0.43	0.56	0.0264	0.0441	0.27	0.97	0.093	0.0429	0.015	0.14	-0.0378	0.0435	0.81	0.96	-0.0298	0.042	0.76	0.78	-0.0412	0.0414	0.84	0.84	0.0445	0.0434	0.15	0.55	0.00277	0.0429	0.47	0.89

### Sheet: SupplTable13_Legend
N	Number of genes in set/pathway
ß	Beta effect size
SE	Standard Error of beta effect size
P	uncorrected p-value for enrichment of pathway
PFDR	false dicovery rate-corrected p-value for enrichment of pathway, based on number of pathways tested
Abbreviations:
CNS	Central Nervous System
MP	Mouse Phenome
PGC-NPA	Psychiatric Genomics Consortium, Network and Pathway Analysis working group
SCZ	Schizophrenia
BIP	Bipolar Disorder
MDD	Major Depressive Disorder
rMDD	recurrent Major Depressive Disorder
