## Supplementary Tables 1-22 for "Sex-Dependent Shared and Non-Shared Genetic Architecture Across Mood and Psychotic Disorders": SupplTable14_Prior_GWAS_SNP_Lookups.xlsx

### Sheet: SupplTable21
DiscoveryStudy	PhenotypeLabel	Analysis	Disorder	Ancestry	SNP	P	P_FDR	P_BONF	N	N_CASES	N_CONTROLS	A1	A2	MAF	Pheno.1	Pheno.2	Pvalue.1	Pvalue.2	OR.1	CI.low.1	CI.high.1	OR.2	CI.low.2	CI.high.2	Beta.1	Beta.2	SE.1	SE.2	Z.1	Z.2	Meta.Pvalue	Meta.OR	Meta.CI.low	Meta.CI.high
PGC-CDG_2019	PGC-CDG_2019	Omnibus	scz-bip-rmdd	eur	rs7521492	0.00042	0.03423	0.06846	75082	39420	35662	A	G	0.415143	SCZ	BIP;MDD	0.253843	0.000149226	1.037	0.974	1.104	0.872	0.812	0.936	0.0363319	-0.136966	0.0319775	0.036372	1.13617	-3.7657	0.0494757	0.956	0.954	0.957
PGC-CDG_2019	PGC-CDG_2019	Omnibus	scz-bip-mdd	eur	rs7521492	0.0011	0.0597667	0.1793	83898	44380	39518	A	G	0.414213	SCZ	BIP	0.253843	0.000419976	1.037	0.974	1.104	0.855	0.783	0.933	0.0363319	-0.156654	0.0319775	0.044882	1.13617	-3.49035	0.125311	0.967	0.966	0.968
PGC-ADHD	PGC-ADHD	Omnibus	scz-bip-rmdd	eur	rs8039398	0.016	0.307889	1	127150	62129	65021	T	C	0.453038	MDD	SCZ;BIP	0.46058	0.0049306	1.026	0.958	1.099	0.937	0.896	0.981	0.0256677	-0.065072	0.0349874	0.022828	0.733629	-2.85053	0.0229639	0.96	0.959	0.96
PGC-ADHD	PGC-ADHD	Omnibus	scz-bip-mdd	eur	rs8039398	0.027	0.4401	1	153249	80311	72938	T	C	0.453055	MDD	SCZ;BIP	0.838415	0.0049306	1.005	0.956	1.057	0.937	0.896	0.981	0.00498754	-0.065072	0.0255025	0.022828	0.195571	-2.85053	0.0240289	0.964	0.964	0.965
23andme-MDD_GxS	23andme-MDD_GxS	Omnibus	scz-bip-mdd	eur	rs4543289	0.047	0.465714	1	135257	69771	65486	T	G	0.451501		SCZ;BIP;MDD	1	0.046669	NA	NA	NA	0.955	0.913	0.999	NA	-0.0460439	NA	0.0229467	NA	-2.00656	0.00774559	0.955	0.955	0.956
UKB-F33	ICD10 F33 Recurrent depressive disorder	Omnibus	scz-bip-mdd	eur	rs140561687	0.075	0.465714	1	14232	6233	7999	T	G	0.0263		SCZ	1	0.0745174	NA	NA	NA	0.61	0.354	1.05	NA	-0.494296	NA	0.277634	NA	-1.78039	0.0745174	0.61	0.524	0.709
UKB-F33	ICD10 F33 Recurrent depressive disorder	Omnibus	scz-bip-rmdd	eur	rs56312788	0.086	0.465714	1	10709	4503	6206	T	C	0.0211		SCZ	1	0.0861399	NA	NA	NA	0.586	0.318	1.079	NA	-0.534435	NA	0.311872	NA	-1.71364	0.0861399	0.586	0.485	0.709
UKB-F41	ICD10 F41 Other anxiety disorders	Omnibus	scz-bip-rmdd	eur	rs78886949	0.092	0.465714	1	8198	3002	5196	C	T	0.0147	SCZ		0.092382	1	1.729	0.914	3.27	NA	NA	NA	0.547543	NA	0.325239	NA	1.68351	NA	0.092382	1.729	1.405	2.127
UKB-F41	ICD10 F41 Other anxiety disorders	Omnibus	scz-bip-mdd	eur	rs78886949	0.092	0.465714	1	8198	3002	5196	C	T	0.0147	SCZ		0.092382	1	1.729	0.914	3.27	NA	NA	NA	0.547543	NA	0.325239	NA	1.68351	NA	0.092382	1.729	1.405	2.127
UKB-F5_ANXIETY	Other anxiety disorders	Omnibus	scz-bip-rmdd	eur	rs78886949	0.092	0.465714	1	8198	3002	5196	C	T	0.0147	SCZ		0.092382	1	1.729	0.914	3.27	NA	NA	NA	0.547543	NA	0.325239	NA	1.68351	NA	0.092382	1.729	1.405	2.127
UKB-F5_ANXIETY	Other anxiety disorders	Omnibus	scz-bip-mdd	eur	rs78886949	0.092	0.465714	1	8198	3002	5196	C	T	0.0147	SCZ		0.092382	1	1.729	0.914	3.27	NA	NA	NA	0.547543	NA	0.325239	NA	1.68351	NA	0.092382	1.729	1.405	2.127
UKB-KRA_PSY_ANXIETY	Anxiety disorders	Omnibus	scz-bip-mdd	eur	rs861424	0.13	0.504524	1	113251	58898	54353	G	T	0.406711	SCZ;BIP	MDD	0.159488	0.171694	1.044	0.983	1.108	0.961	0.908	1.017	0.0430595	-0.0397809	0.0307172	0.0289439	1.40181	-1.37441	0.672342	1.008	1.007	1.009
23andme-MDD_GxS	23andme-MDD_GxS	Omnibus	scz-bip-rmdd	eur	rs2042772	0.15	0.543333	1	121965	60222	61743	T	C	0.243686	MDD	SCZ	0.417034	0.0787877	1.05	0.934	1.181	0.945	0.887	1.007	0.0487902	-0.0565704	0.0597291	0.0323163	0.816858	-1.75052	0.67811	0.991	0.99	0.992
PGC-OCD	PGC-OCD	Omnibus	scz-bip-rmdd	eur	rs12635725	0.15	0.543333	1	71574	35739	35835	A	G	0.465793		SCZ;BIP;MDD	1	0.151263	NA	NA	NA	0.949	0.884	1.019	NA	-0.0523465	NA	0.0361999	NA	-1.44604	0.0284588	0.949	0.948	0.95
PGC-OCD	PGC-OCD	Omnibus	scz-bip-mdd	eur	rs12635725	0.18	0.553036	1	77450	40038	37412	A	G	0.46607		SCZ;BIP	1	0.176509	NA	NA	NA	0.946	0.874	1.025	NA	-0.0555127	NA	0.0403889	NA	-1.37446	0.0687458	0.96	0.959	0.961
UKB-20544_4	Ever professionally diagnosed with A personality disorder	Omnibus	scz-bip-mdd	eur	rs16928074	0.19	0.553036	1	55793	28033	27760	C	T	0.0133052		SCZ	1	0.187939	NA	NA	NA	0.729	0.455	1.167	NA	-0.316082	NA	0.240498	NA	-1.31428	0.172093	0.81	0.773	0.849
UKB-20544_4	Ever professionally diagnosed with A personality disorder	Omnibus	scz-bip-rmdd	eur	rs1110341	0.2	0.57193	1	56687	28540	28147	A	G	0.0134294	SCZ		0.195983	1	1.362	0.853	2.176	NA	NA	NA	0.308954	NA	0.23875	NA	1.29405	NA	0.174939	1.232	1.176	1.29
UKB-20002_1289	self-reported schizophrenia	Omnibus	scz-bip-mdd	eur	rs61739752	0.21	0.580169	1	34907	16786	18121	A	C	0.0129		SCZ	1	0.206314	NA	NA	NA	0.703	0.407	1.214	NA	-0.352398	NA	0.278849	NA	-1.26376	0.184605	0.795	0.75	0.843
UKB-20002_1289	self-reported schizophrenia	Omnibus	scz-bip-rmdd	eur	rs61739752	0.21	0.580169	1	34907	16786	18121	A	C	0.0129		SCZ	1	0.206314	NA	NA	NA	0.703	0.407	1.214	NA	-0.352398	NA	0.278849	NA	-1.26376	0.184605	0.795	0.75	0.843
UKB-F31	ICD10 F31 Bipolar affective disorder	Omnibus	scz-bip-mdd	eur	rs190045678	0.23	0.595079	1	45518	23762	21756	T	C	0.0234875	SCZ;BIP	MDD	0.448803	0.137143	1.145	0.807	1.625	0.743	0.502	1.099	0.135405	-0.297059	0.178488	0.200049	0.758621	-1.48493	0.912121	1.012	0.989	1.035
UKB-20544_3	Ever professionally diagnosed with Any other type of psychosis or psychotic illness	Omnibus	scz-bip-rmdd	eur	rs55682128	0.27	0.608533	1	54253	27192	27061	G	A	0.0278161		BIP	1	0.272448	NA	NA	NA	0.731	0.418	1.279	NA	-0.313342	NA	0.285169	NA	-1.09879	0.293458	0.879	0.853	0.905
UKB-20544_3	Ever professionally diagnosed with Any other type of psychosis or psychotic illness	Omnibus	scz-bip-mdd	eur	rs55682128	0.27	0.608533	1	54253	27192	27061	G	A	0.0278161		BIP	1	0.272448	NA	NA	NA	0.731	0.418	1.279	NA	-0.313342	NA	0.285169	NA	-1.09879	0.293458	0.879	0.853	0.905
UKB-F31	ICD10 F31 Bipolar affective disorder	Omnibus	scz-bip-rmdd	eur	rs190004962	0.28	0.608533	1	65705	29432	36273	A	G	0.0125308		BIP;MDD	1	0.275965	NA	NA	NA	0.829	0.591	1.162	NA	-0.187535	NA	0.172655	NA	-1.08618	0.156127	0.829	0.801	0.858
UKB-KRA_PSY_DEMENTIA	Any dementia	Omnibus	scz-bip-rmdd	eur	rs182561581	0.3	0.613647	1	82954	39776	43178	A	G	0.0145332	BIP	SCZ;MDD	0.295955	0.299226	1.223	0.838	1.784	0.863	0.654	1.139	0.201307	-0.147341	0.19288	0.141483	1.04369	-1.0414	0.510665	0.939	0.923	0.956
UKB-F10	ICD10 F10 Mental and behavioural disorders due to use of alcohol	Omnibus	scz-bip-rmdd	eur	rs11778341	0.31	0.613647	1	77233	37414	39819	A	C	0.112166	SCZ;BIP	MDD	0.858464	0.108011	1.017	0.845	1.224	0.898	0.788	1.024	0.0168571	-0.107585	0.0945285	0.0666694	0.178328	-1.61371	0.570088	0.979	0.977	0.982
UKB-KRA_PSY_SUBSTANCE	Substance abuse	Omnibus	scz-bip-rmdd	eur	rs11778341	0.31	0.613647	1	77233	37414	39819	A	C	0.112166	SCZ;BIP	MDD	0.858464	0.108011	1.017	0.845	1.224	0.898	0.788	1.024	0.0168571	-0.107585	0.0945285	0.0666694	0.178328	-1.61371	0.570088	0.979	0.977	0.982
UKB-KRA_PSY_ANXIETY	Anxiety disorders	Omnibus	scz-bip-rmdd	eur	rs861424	0.35	0.648295	1	90652	43501	47151	G	T	0.407043	SCZ;BIP		0.353117	1	1.044	0.954	1.142	NA	NA	NA	0.0430595	NA	0.0459955	NA	0.936168	NA	0.119898	1.034	1.033	1.034
UKB-KRA_PSY_DEMENTIA	Any dementia	Omnibus	scz-bip-mdd	eur	rs56347206	0.35	0.648295	1	12924	6308	6616	A	G	0.01	BIP		0.346651	1	1.361	0.716	2.587	NA	NA	NA	0.30822	NA	0.327701	NA	0.94055	NA	0.346651	1.361	1.103	1.68
UKB-F43	ICD10 F43 Reaction to severe stress and adjustment disorders	Omnibus	scz-bip-rmdd	eur	rs6829180	0.42	0.736129	1	111550	53084	58466	T	C	0.0964812	MDD	SCZ;BIP	0.371472	0.379004	1.057	0.936	1.194	0.955	0.861	1.058	0.0554347	-0.0460439	0.0620278	0.0528657	0.893707	-0.87096	0.602217	0.983	0.981	0.985
Mitra-ASD	Mitra-ASD	Omnibus	scz-bip-rmdd	eur	rs60443693	0.42	0.736129	1	125141	61387	63754	C	T	0.0727333	BIP;MDD	SCZ	0.2131	0.674153	1.079	0.957	1.215	0.978	0.882	1.085	0.0760347	-0.0222456	0.0612176	0.0527131	1.24204	-0.422013	0.373502	1.032	1.03	1.035
Mitra-ASD	Mitra-ASD	Omnibus	scz-bip-mdd	eur	rs7836146	0.48	0.7824	1	153134	80090	73044	A	C	0.224182	SCZ	BIP	0.174553	0.99597	1.057	0.976	1.144	1	0.925	1.08	0.0554347	0	0.0406772	0.0397763	1.36279	0	0.236143	1.023	1.022	1.024
UKB-F43	ICD10 F43 Reaction to severe stress and adjustment disorders	Omnibus	scz-bip-mdd	eur	rs6829180	0.5	0.791262	1	137289	70981	66308	T	C	0.0963235	MDD	SCZ;BIP	0.492208	0.379004	1.031	0.945	1.126	0.955	0.861	1.058	0.0305292	-0.0460439	0.0444385	0.0528657	0.686998	-0.87096	0.663768	0.987	0.986	0.989
UKB-20544_1	Ever professionally diagnosed with Social anxiety or social phobia	Omnibus	scz-bip-rmdd	eur	rs235092	0.5	0.791262	1	127477	62295	65182	G	A	0.40911	SCZ	BIP;MDD	0.190504	0.968999	1.037	0.982	1.094	0.996	0.807	1.229	0.0363319	-0.00400802	0.027804	0.107359	1.30671	-0.0373329	0.459217	1.014	1.013	1.014
UKB-20544_1	Ever professionally diagnosed with Social anxiety or social phobia	Omnibus	scz-bip-mdd	eur	rs81673	0.61	0.879912	1	153525	80450	73075	G	A	0.409562	SCZ	BIP	0.275743	0.947639	1.04	0.969	1.115	0.998	0.934	1.066	0.0392207	-0.002002	0.0360772	0.0338147	1.08713	-0.0592051	0.234091	1.02	1.019	1.02
UKB-KRA_PSY_ANYMENTAL	Any mental disorder	Omnibus	scz-bip-mdd	eur	rs11539222	0.67	0.902562	1	22727	12933	9794	G	C	0.0104		SCZ	1	0.670101	NA	NA	NA	0.909	0.587	1.408	NA	-0.0954102	NA	0.223123	NA	-0.427613	0.670101	0.909	0.825	1.002
UKB-KRA_PSY_ANYMENTAL	Any mental disorder	Omnibus	scz-bip-rmdd	eur	rs11539222	0.67	0.902562	1	22727	12933	9794	G	C	0.0104		SCZ	1	0.670101	NA	NA	NA	0.909	0.587	1.408	NA	-0.0954102	NA	0.223123	NA	-0.427613	0.670101	0.909	0.825	1.002
UKB-F5_SCHIZO	Schizophrenia schizotypal and delusional disorders	Omnibus	scz-bip-rmdd	eur	rs11539222	0.67	0.902562	1	22727	12933	9794	G	C	0.0104		SCZ	1	0.670101	NA	NA	NA	0.909	0.587	1.408	NA	-0.0954102	NA	0.223123	NA	-0.427613	0.670101	0.909	0.825	1.002
UKB-KRA_PSY_SCHIZODEL	Schizophrenia or delusion	Omnibus	scz-bip-mdd	eur	rs11539222	0.67	0.902562	1	22727	12933	9794	G	C	0.0104		SCZ	1	0.670101	NA	NA	NA	0.909	0.587	1.408	NA	-0.0954102	NA	0.223123	NA	-0.427613	0.670101	0.909	0.825	1.002
UKB-KRA_PSY_SCHIZODEL	Schizophrenia or delusion	Omnibus	scz-bip-rmdd	eur	rs10849432	0.88	0.971925	1	83526	44053	39473	C	T	0.104627	BIP	SCZ;MDD	0.84875	0.642879	1.012	0.899	1.138	0.967	0.841	1.113	0.0119286	-0.0335568	0.0604086	0.071228	0.197465	-0.471118	0.641643	0.983	0.981	0.986
UKB-F5_SCHIZO	Schizophrenia schizotypal and delusional disorders	Omnibus	scz-bip-mdd	eur	rs10849432	0.89	0.971925	1	90631	47774	42857	C	T	0.104586	BIP	SCZ;MDD	0.84875	0.660599	1.012	0.899	1.138	0.97	0.847	1.111	0.0119286	-0.0304592	0.0604086	0.0691813	0.197465	-0.440281	0.635608	0.984	0.981	0.986
UKB-20002_1291	self-reported mania/bipolar disorder/manic depression	Omnibus	scz-bip-mdd	eur	rs13278106	0.94	0.971925	1	27982	16708	11274	A	T	0.0188	SCZ		0.938516	1	1.017	0.664	1.558	NA	NA	NA	0.0168571	NA	0.217515	NA	0.0774985	NA	0.938516	1.017	0.927	1.116
UKB-20002_1291	self-reported mania/bipolar disorder/manic depression	Omnibus	scz-bip-rmdd	eur	rs13278106	0.94	0.971925	1	27982	16708	11274	A	T	0.0188	SCZ		0.938516	1	1.017	0.664	1.558	NA	NA	NA	0.0168571	NA	0.217515	NA	0.0774985	NA	0.938516	1.017	0.927	1.116
UKB-F10	ICD10 F10 Mental and behavioural disorders due to use of alcohol	Omnibus	scz-bip-mdd	eur	rs11778341	0.94	0.971925	1	98426	51911	46515	A	C	0.112273	SCZ;BIP	MDD	0.858464	0.77416	1.017	0.845	1.224	0.987	0.9	1.081	0.0168571	-0.0130852	0.0945285	0.0470792	0.178328	-0.277941	0.935554	1.003	1.001	1.005
UKB-F32	ICD10 F32 Depressive episode	Omnibus	scz-bip-mdd	eur	rs13278106	0.94	0.971925	1	27982	16708	11274	A	T	0.0188	SCZ		0.938516	1	1.017	0.664	1.558	NA	NA	NA	0.0168571	NA	0.217515	NA	0.0774985	NA	0.938516	1.017	0.927	1.116
UKB-F32	ICD10 F32 Depressive episode	Omnibus	scz-bip-rmdd	eur	rs13278106	0.94	0.971925	1	27982	16708	11274	A	T	0.0188	SCZ		0.938516	1	1.017	0.664	1.558	NA	NA	NA	0.0168571	NA	0.217515	NA	0.0774985	NA	0.938516	1.017	0.927	1.116
UKB-F5_DEPRESSIO	Depression	Omnibus	scz-bip-mdd	eur	rs13278106	0.94	0.971925	1	27982	16708	11274	A	T	0.0188	SCZ		0.938516	1	1.017	0.664	1.558	NA	NA	NA	0.0168571	NA	0.217515	NA	0.0774985	NA	0.938516	1.017	0.927	1.116
UKB-F5_DEPRESSIO	Depression	Omnibus	scz-bip-rmdd	eur	rs13278106	0.94	0.971925	1	27982	16708	11274	A	T	0.0188	SCZ		0.938516	1	1.017	0.664	1.558	NA	NA	NA	0.0168571	NA	0.217515	NA	0.0774985	NA	0.938516	1.017	0.927	1.116
UKB-F5_MOOD	Mood [affective] disorders	Omnibus	scz-bip-rmdd	eur	rs13278106	0.94	0.971925	1	27982	16708	11274	A	T	0.0188	SCZ		0.938516	1	1.017	0.664	1.558	NA	NA	NA	0.0168571	NA	0.217515	NA	0.0774985	NA	0.938516	1.017	0.927	1.116
UKB-F5_MOOD	Mood [affective] disorders	Omnibus	scz-bip-mdd	eur	rs13278106	0.94	0.971925	1	27982	16708	11274	A	T	0.0188	SCZ		0.938516	1	1.017	0.664	1.558	NA	NA	NA	0.0168571	NA	0.217515	NA	0.0774985	NA	0.938516	1.017	0.927	1.116
UKB-KRA_PSY_MOOD	Mood disorders	Omnibus	scz-bip-mdd	eur	rs13278106	0.94	0.971925	1	27982	16708	11274	A	T	0.0188	SCZ		0.938516	1	1.017	0.664	1.558	NA	NA	NA	0.0168571	NA	0.217515	NA	0.0774985	NA	0.938516	1.017	0.927	1.116
UKB-KRA_PSY_MOOD	Mood disorders	Omnibus	scz-bip-rmdd	eur	rs13278106	0.94	0.971925	1	27982	16708	11274	A	T	0.0188	SCZ		0.938516	1	1.017	0.664	1.558	NA	NA	NA	0.0168571	NA	0.217515	NA	0.0774985	NA	0.938516	1.017	0.927	1.116
UKB-KRA_PSY_SUBSTANCE	Substance abuse	Omnibus	scz-bip-mdd	eur	rs11778341	0.94	0.971925	1	98426	51911	46515	A	C	0.112273	SCZ;BIP	MDD	0.858464	0.77416	1.017	0.845	1.224	0.987	0.9	1.081	0.0168571	-0.0130852	0.0945285	0.0470792	0.178328	-0.277941	0.935554	1.003	1.001	1.005
UKB-20126_2	Bipolar and major depression status Bipolar II Disorder	Omnibus	scz-bip-mdd	eur	rs7936718	1	1	1	12925	4866	8059	T	G	0.0149	SCZ		0.997051	1	1.001	0.53	1.892	NA	NA	NA	0.0009995	NA	0.324427	NA	0.00308081	NA	0.997051	1.001	0.814	1.231
UKB-20126_2	Bipolar and major depression status Bipolar II Disorder	Omnibus	scz-bip-rmdd	eur	rs7936718	1	1	1	12925	4866	8059	T	G	0.0149	SCZ		0.997051	1	1.001	0.53	1.892	NA	NA	NA	0.0009995	NA	0.324427	NA	0.00308081	NA	0.997051	1.001	0.814	1.231
DiscoveryStudy	PhenotypeLabel	Analysis	Disorder	Ancestry	SNP	P	P_FDR	P_BONF	N_TOTAL	N_CASES	N_CONTROLS	A1	A2	MAF											Beta		SE
PGC-CDG_2019	PGC-CDG_2019	Meta	rmdd	eur	rs11688767	0.00032	0.03423	0.05216	23902	8158	15744	A	T	0.4891											0.1596		0.0444
PGC-CDG_2019	PGC-CDG_2019	Meta	bip	eur	rs4242470	0.0016	0.0652	0.2608	21639	9354	12285	T	G	0.2964											-0.1503		0.0475
PGC-CDG_2019	PGC-CDG_2019	Meta	scz	eur	rs4298967	0.0068	0.22168	1	35872	16768	18011	A	G	0.3574											0.0943		0.0348
PGC-CDG_2019	PGC-CDG_2019	Meta	scz	eur+asn	rs1730054	0.01	0.271667	1	74690	30451	36966	A	G	0.4091											0.0607		0.0237
PGC-CDG_2019	PGC-CDG_2019	Meta	mdd	eur	rs12958048	0.012	0.279429	1	16225	6636	9435	A	G	0.3294											0.1358		0.0543
PGC-ADHD	PGC-ADHD	Meta	mdd	eur	rs7181782	0.017	0.307889	1	66904	31626	35124	C	G	0.1944											-0.0742		0.0309
23andme-MDD_GxS	23andme-MDD_GxS	Meta	bip	eur	rs4543289	0.034	0.465714	1	41433	15936	25168	T	G	0.4564											-0.0669		0.0316
23andme-MDD_GxS	23andme-MDD_GxS	Meta	mdd	eur	rs2042772	0.037	0.465714	1	64405	30342	33908	T	C	0.2393											0.0618		0.0297
UKB-F33	ICD10 F33 Recurrent depressive disorder	Meta	scz	eur	rs56312788	0.042	0.465714	1	17334	4617	8574	T	C	0.0188											-0.5864		0.2882
UKB-20544_3	Ever professionally diagnosed with Any other type of psychosis or psychotic illness	Meta	bip	eur	rs115897999	0.045	0.465714	1	38561	13480	24755	C	G	0.0267											0.207		0.1031
PGC-ADHD	PGC-ADHD	Meta	bip	eur	rs8039398	0.053	0.465714	1	50226	19295	30600	T	C	0.4533											-0.0553		0.0286
UKB-F33	ICD10 F33 Recurrent depressive disorder	Meta	scz	eur+asn	rs140561687	0.059	0.465714	1	20605	6349	10160	T	G	0.0214											-0.4532		0.2404
PGC-OCD	PGC-OCD	Meta	bip	eur	rs12635725	0.06	0.465714	1	29118	10305	18488	A	G	0.4663											-0.0723		0.0384
PGC-ADHD	PGC-ADHD	Meta	scz	eur	rs8039398	0.061	0.465714	1	69027	29254	34292	T	C	0.4504											-0.0453		0.0242
23andme-MDD_GxS	23andme-MDD_GxS	Meta	scz	eur+asn	rs2042772	0.07	0.465714	1	72141	28977	35900	T	C	0.2669											-0.05		0.0276
UKB-KRA_PSY_ANXIETY	Anxiety disorders	Meta	bip	eur	rs861424	0.081	0.465714	1	30735	11103	19302	T	G	0.4035											0.0652		0.0374
23andme-MDD_GxS	23andme-MDD_GxS	Meta	scz	eur	rs2042772	0.084	0.465714	1	67862	28501	33889	T	C	0.2442											-0.0492		0.0285
PGC-OCD	PGC-OCD	Meta	rmdd	eur	rs12635725	0.087	0.465714	1	18375	6037	12338	A	G	0.4615											-0.0878		0.0513
UKB-F43	ICD10 F43 Reaction to severe stress and adjustment disorders	Meta	bip	eur	rs7267516	0.092	0.465714	1	27982	10812	16840	T	C	0.4936											0.0633		0.0376
PGC-ADHD	PGC-ADHD	Meta	scz	eur+asn	rs8039398	0.093	0.465714	1	73289	29729	36298	T	C	0.461											-0.0399		0.0238
UKB-F31	ICD10 F31 Bipolar affective disorder	Meta	bip	eur	rs190004962	0.094	0.465714	1	45996	17305	28360	A	G	0.0132											-0.2617		0.1562
PGC-OCD	PGC-OCD	Meta	mdd	eur	rs2364841	0.095	0.465714	1	68655	32030	36470	A	G	0.1243											0.0614		0.0368
UKB-F43	ICD10 F43 Reaction to severe stress and adjustment disorders	Meta	rmdd	eur	rs7267516	0.1	0.465714	1	14822	4531	10291	T	C	0.4964											0.0986		0.0602
23andme-MDD_GxS	23andme-MDD_GxS	Meta	rmdd	eur	rs2042772	0.1	0.465714	1	37787	13127	24660	T	C	0.2421											0.0666		0.0406
UKB-F41	ICD10 F41 Other anxiety disorders	Meta	scz	eur	rs78886949	0.11	0.484595	1	13558	3100	6295	T	C	0.0136											0.47		0.291
UKB-F5_ANXIETY	Other anxiety disorders	Meta	scz	eur	rs78886949	0.11	0.484595	1	13558	3100	6295	T	C	0.0136											0.47		0.291
UKB-F10	ICD10 F10 Mental and behavioural disorders due to use of alcohol	Meta	rmdd	eur	rs11778341	0.12	0.501538	1	27836	9220	18616	A	C	0.115											-0.1015		0.0648
UKB-KRA_PSY_SUBSTANCE	Substance abuse	Meta	rmdd	eur	rs11778341	0.12	0.501538	1	27836	9220	18616	A	C	0.115											-0.1015		0.0648
UKB-20544_4	Ever professionally diagnosed with A personality disorder	Meta	scz	eur+asn	rs16928095	0.13	0.504524	1	48521	18834	25449	A	G	0.1871											0.1892		0.1262
UKB-20002_1289	self-reported schizophrenia	Meta	scz	eur+asn	rs182214202	0.13	0.504524	1	29858	11513	13040	A	G	0.0118											-0.287		0.189
Mitra-ASD	Mitra-ASD	Meta	scz	eur+asn	rs7836146	0.15	0.543333	1	74053	30032	36749	A	C	0.2212											0.0403		0.0283
UKB-F31	ICD10 F31 Bipolar affective disorder	Meta	rmdd	eur	rs190004962	0.16	0.543333	1	36697	12392	24305	A	G	0.0131											-0.2469		0.174
UKB-20544_4	Ever professionally diagnosed with A personality disorder	Meta	scz	eur	rs1110341	0.16	0.543333	1	48518	18857	25423	A	G	0.0139											0.2377		0.1671
UKB-F43	ICD10 F43 Reaction to severe stress and adjustment disorders	Meta	mdd	eur	rs7267516	0.16	0.543333	1	23529	8431	15094	T	C	0.4983											0.0621		0.0439
UKB-20544_1	Ever professionally diagnosed with Social anxiety or social phobia	Meta	scz	eur	rs10431920	0.17	0.553036	1	68542	29234	33830	A	G	0.4125											0.0337		0.0245
UKB-20544_7	Ever professionally diagnosed with Obsessive compulsive disorder (OCD)	Meta	scz	eur	rs2288599	0.18	0.553036	1	16987	4659	8182	C	G	0.0321											0.2885		0.215
UKB-20544_7	Ever professionally diagnosed with Obsessive compulsive disorder (OCD)	Meta	scz	eur+asn	rs2288599	0.18	0.553036	1	16987	4659	8182	C	G	0.0321											0.2885		0.215
UKB-KRA_PSY_ANXIETY	Anxiety disorders	Meta	mdd	eur	rs861424	0.18	0.553036	1	53524	25646	27724	T	G	0.4054											-0.0377		0.0282
UKB-20002_1289	self-reported schizophrenia	Meta	mdd	eur	rs77421385	0.19	0.553036	1	65452	30521	34777	A	T	0.0115											0.1702		0.1307
Mitra-ASD	Mitra-ASD	Meta	scz	eur	rs7836146	0.19	0.553036	1	68859	29066	34313	A	C	0.2246											0.0378		0.0289
UKB-20544_1	Ever professionally diagnosed with Social anxiety or social phobia	Meta	scz	eur+asn	rs2549493	0.22	0.595079	1	74500	30374	36874	T	C	0.4081											0.0293		0.0237
UKB-20544_1	Ever professionally diagnosed with Social anxiety or social phobia	Meta	mdd	eur	rs235086	0.23	0.595079	1	64129	29978	33999	A	G	0.3915											0.0311		0.0259
PGC-ADHD	PGC-ADHD	Meta	rmdd	eur	rs7181782	0.23	0.595079	1	39378	13482	25896	C	G	0.1951											-0.0519		0.0428
UKB-F41	ICD10 F41 Other anxiety disorders	Meta	scz	eur+asn	rs182924722	0.24	0.608209	1	23094	8389	10441	A	G	0.0103											0.2743		0.2355
UKB-F10	ICD10 F10 Mental and behavioural disorders due to use of alcohol	Meta	bip	eur	rs11778341	0.25	0.608209	1	27413	10383	16910	A	C	0.1106											-0.0704		0.0611
UKB-KRA_PSY_ANXIETY	Anxiety disorders	Meta	scz	eur	rs861424	0.25	0.608209	1	54434	22530	26507	T	G	0.408											0.0315		0.0274
UKB-KRA_PSY_SUBSTANCE	Substance abuse	Meta	bip	eur	rs11778341	0.25	0.608209	1	27413	10383	16910	A	C	0.1106											-0.0704		0.0611
UKB-F5_ANXIETY	Other anxiety disorders	Meta	scz	eur+asn	rs78886949	0.27	0.608533	1	18747	4064	8728	T	C	0.0143											0.2581		0.235
UKB-F10	ICD10 F10 Mental and behavioural disorders due to use of alcohol	Meta	scz	eur+asn	rs11778341	0.28	0.608533	1	40856	18126	21434	A	C	0.1111											0.0541		0.05
UKB-F10	ICD10 F10 Mental and behavioural disorders due to use of alcohol	Meta	scz	eur	rs11778341	0.28	0.608533	1	40856	18126	21434	A	C	0.1111											0.0541		0.05
UKB-KRA_PSY_SUBSTANCE	Substance abuse	Meta	scz	eur+asn	rs11778341	0.28	0.608533	1	40856	18126	21434	A	C	0.1111											0.0541		0.05
UKB-KRA_PSY_SUBSTANCE	Substance abuse	Meta	scz	eur	rs11778341	0.28	0.608533	1	40856	18126	21434	A	C	0.1111											0.0541		0.05
Mitra-ASD	Mitra-ASD	Meta	rmdd	eur	rs60443693	0.3	0.613647	1	40484	13845	26639	T	C	0.0706											0.068		0.0657
UKB-KRA_PSY_DEMENTIA	Any dementia	Meta	scz	eur+asn	rs182561581	0.3	0.613647	1	39389	17630	20455	A	G	0.0145											-0.1402		0.1364
UKB-KRA_PSY_DEMENTIA	Any dementia	Meta	scz	eur	rs182561581	0.3	0.613647	1	39389	17630	20455	A	G	0.0145											-0.1402		0.1364
UKB-KRA_PSY_DEMENTIA	Any dementia	Meta	rmdd	eur	rs182561581	0.31	0.613647	1	32638	11226	21412	A	G	0.0151											-0.155		0.1515
UKB-20002_1289	self-reported schizophrenia	Meta	rmdd	eur	rs77421385	0.32	0.613647	1	39163	13231	25932	A	T	0.0109											0.1919		0.1922
PGC-OCD	PGC-OCD	Meta	scz	eur+asn	rs12635725	0.32	0.613647	1	49851	19785	24689	A	G	0.4665											-0.0286		0.0285
PGC-OCD	PGC-OCD	Meta	scz	eur	rs12635725	0.32	0.613647	1	49851	19785	24689	A	G	0.4665											-0.0286		0.0285
UKB-20544_4	Ever professionally diagnosed with A personality disorder	Meta	mdd	eur	rs12542306	0.34	0.644419	1	20643	8899	11597	T	C	0.4577											0.0423		0.044
UKB-KRA_PSY_DEMENTIA	Any dementia	Meta	bip	eur	rs182561581	0.4	0.724444	1	31338	11381	19629	A	G	0.0129											0.1426		0.1711
UKB-F43	ICD10 F43 Reaction to severe stress and adjustment disorders	Meta	scz	eur+asn	rs7267516	0.4	0.724444	1	50668	19023	24462	T	C	0.4809											0.0235		0.0281
UKB-F31	ICD10 F31 Bipolar affective disorder	Meta	mdd	eur	rs190045678	0.42	0.736129	1	15666	6180	9339	T	C	0.0201											-0.1509		0.1886
UKB-KRA_PSY_ANXIETY	Anxiety disorders	Meta	scz	eur+asn	rs861424	0.45	0.765102	1	58713	23006	28518	T	G	0.4216											0.0202		0.0266
Mitra-ASD	Mitra-ASD	Meta	bip	eur	rs140431641	0.46	0.765102	1	49410	18934	30149	T	C	0.0711											-0.0416		0.0568
UKB-F5_SCHIZO	Schizophrenia schizotypal and delusional disorders	Meta	scz	eur	rs6489708	0.46	0.765102	1	47244	18794	24251	T	C	0.1028											-0.0355		0.0481
UKB-KRA_PSY_SCHIZODEL	Schizophrenia or delusion	Meta	scz	eur+asn	rs6489708	0.46	0.765102	1	47244	18794	24251	T	C	0.1028											-0.0355		0.0481
UKB-KRA_PSY_SCHIZODEL	Schizophrenia or delusion	Meta	scz	eur	rs6489708	0.46	0.765102	1	47244	18794	24251	T	C	0.1028											-0.0355		0.0481
UKB-20544_4	Ever professionally diagnosed with A personality disorder	Meta	rmdd	eur	rs12542306	0.47	0.773838	1	13980	5632	8348	T	C	0.4685											0.0397		0.0548
UKB-20002_1289	self-reported schizophrenia	Meta	scz	eur	rs142340934	0.5	0.791262	1	17035	4483	8388	T	C	0.0135											-0.1785		0.2646
UKB-F41	ICD10 F41 Other anxiety disorders	Meta	bip	eur	rs11038198	0.51	0.791714	1	26619	10814	15475	A	G	0.2233											0.031		0.0472
UKB-F5_SCHIZO	Schizophrenia schizotypal and delusional disorders	Meta	scz	eur+asn	rs7964858	0.51	0.791714	1	56231	23155	27786	T	C	0.1027											-0.0289		0.0441
UKB-F43	ICD10 F43 Reaction to severe stress and adjustment disorders	Meta	scz	eur	rs6829180	0.52	0.79215	1	59043	24739	28966	T	C	0.0974											-0.0287		0.045
UKB-20002_1289	self-reported schizophrenia	Meta	bip	eur	rs74575714	0.52	0.79215	1	12335	5223	6784	T	C	0.0234											-0.1317		0.2029
UKB-F41	ICD10 F41 Other anxiety disorders	Meta	mdd	eur	rs11038198	0.54	0.815	1	17985	7009	10976	A	G	0.2299											0.035		0.0577
UKB-KRA_PSY_DEMENTIA	Any dementia	Meta	mdd	eur	rs182561581	0.55	0.822477	1	55715	26708	28853	A	G	0.0154											-0.065		0.1089
UKB-20126_2	Bipolar and major depression status Bipolar II Disorder	Meta	scz	eur+asn	rs7936718	0.58	0.851712	1	22315	7667	12856	T	G	0.0473											0.0917		0.167
UKB-20544_4	Ever professionally diagnosed with A personality disorder	Meta	bip	eur	rs12542306	0.58	0.851712	1	18158	6065	12092	T	C	0.4506											0.0267		0.0484
UKB-20544_3	Ever professionally diagnosed with Any other type of psychosis or psychotic illness	Meta	rmdd	eur	rs115897999	0.6	0.873214	1	25701	8617	17084	C	G	0.0255											0.0738		0.1391
Mitra-ASD	Mitra-ASD	Meta	mdd	eur	rs7835763	0.65	0.902562	1	68808	32115	36538	A	T	0.2258											-0.013		0.0289
UKB-F31	ICD10 F31 Bipolar affective disorder	Meta	scz	eur	rs190045678	0.66	0.902562	1	24204	10512	12475	T	C	0.0248											0.063		0.1444
UKB-F31	ICD10 F31 Bipolar affective disorder	Meta	scz	eur+asn	rs190045678	0.66	0.902562	1	24204	10512	12475	T	C	0.0248											0.063		0.1444
UKB-20544_3	Ever professionally diagnosed with Any other type of psychosis or psychotic illness	Meta	scz	eur+asn	rs77946013	0.67	0.902562	1	36006	12885	17129	A	G	0.0791											0.067		0.1579
UKB-F5_SCHIZO	Schizophrenia schizotypal and delusional disorders	Meta	bip	eur	rs4764551	0.74	0.971925	1	41351	16049	25099	T	C	0.1045											0.0171		0.0516
UKB-KRA_PSY_SCHIZODEL	Schizophrenia or delusion	Meta	bip	eur	rs4764551	0.74	0.971925	1	41351	16049	25099	T	C	0.1045											0.0171		0.0516
UKB-KRA_PSY_ANYMENTAL	Any mental disorder	Meta	scz	eur+asn	rs11539222	0.75	0.971925	1	29937	13062	15575	C	G	0.0104											0.0621		0.1963
UKB-KRA_PSY_ANYMENTAL	Any mental disorder	Meta	scz	eur	rs11539222	0.75	0.971925	1	29937	13062	15575	C	G	0.0104											0.0621		0.1963
UKB-F5_SCHIZO	Schizophrenia schizotypal and delusional disorders	Meta	rmdd	eur	rs7964858	0.76	0.971925	1	20325	6533	13792	T	C	0.101											-0.0247		0.0817
UKB-20544_1	Ever professionally diagnosed with Social anxiety or social phobia	Meta	bip	eur	rs121893	0.81	0.971925	1	48964	18814	29821	T	C	0.4084											0.0069		0.0295
UKB-20126_2	Bipolar and major depression status Bipolar II Disorder	Meta	scz	eur	rs7936718	0.82	0.971925	1	17125	6701	10424	T	G	0.0136											0.0701		0.3053
UKB-KRA_PSY_SCHIZODEL	Schizophrenia or delusion	Meta	mdd	eur	rs7964858	0.86	0.971925	1	31821	12056	19612	T	C	0.101											-0.011		0.0606
UKB-20544_1	Ever professionally diagnosed with Social anxiety or social phobia	Meta	rmdd	eur	rs2526726	0.88	0.971925	1	41373	14003	27370	T	C	0.4083											0.005		0.0336
UKB-20544_3	Ever professionally diagnosed with Any other type of psychosis or psychotic illness	Meta	mdd	eur	rs115897999	0.91	0.971925	1	36837	14705	21978	C	G	0.0256											0.0122		0.1113
UKB-F10	ICD10 F10 Mental and behavioural disorders due to use of alcohol	Meta	mdd	eur	rs11778341	0.91	0.971925	1	49999	23738	26110	A	C	0.1143											-0.0052		0.0454
UKB-KRA_PSY_SUBSTANCE	Substance abuse	Meta	mdd	eur	rs11778341	0.91	0.971925	1	49999	23738	26110	A	C	0.1143											-0.0052		0.0454
UKB-KRA_PSY_ANXIETY	Anxiety disorders	Meta	rmdd	eur	rs861424	0.92	0.971925	1	29930	10228	19702	T	G	0.4056											0.004		0.0399
UKB-20544_3	Ever professionally diagnosed with Any other type of psychosis or psychotic illness	Meta	scz	eur	rs141965069	0.93	0.971925	1	55588	23277	27083	T	C	0.0127											-0.0108		0.1316
UKB-KRA_PSY_SCHIZODEL	Schizophrenia or delusion	Meta	rmdd	eur	rs4764552	0.93	0.971925	1	19704	6460	13244	A	G	0.1019											-0.0075		0.0819
UKB-F5_SCHIZO	Schizophrenia schizotypal and delusional disorders	Meta	mdd	eur	rs4764551	0.95	0.971925	1	27443	10192	17099	T	C	0.1021											-0.0038		0.0652
UKB-20002_1291	self-reported mania/bipolar disorder/manic depression	Meta	scz	eur+asn	rs13278106	0.96	0.971925	1	43585	17120	21032	A	T	0.0159											-0.0103		0.1955
UKB-20002_1291	self-reported mania/bipolar disorder/manic depression	Meta	scz	eur	rs13278106	0.96	0.971925	1	43585	17120	21032	A	T	0.0159											-0.0103		0.1955
UKB-F32	ICD10 F32 Depressive episode	Meta	scz	eur+asn	rs13278106	0.96	0.971925	1	43585	17120	21032	A	T	0.0159											-0.0103		0.1955
UKB-F32	ICD10 F32 Depressive episode	Meta	scz	eur	rs13278106	0.96	0.971925	1	43585	17120	21032	A	T	0.0159											-0.0103		0.1955
UKB-F5_DEPRESSIO	Depression	Meta	scz	eur+asn	rs13278106	0.96	0.971925	1	43585	17120	21032	A	T	0.0159											-0.0103		0.1955
UKB-F5_DEPRESSIO	Depression	Meta	scz	eur	rs13278106	0.96	0.971925	1	43585	17120	21032	A	T	0.0159											-0.0103		0.1955
UKB-F5_MOOD	Mood [affective] disorders	Meta	scz	eur+asn	rs13278106	0.96	0.971925	1	43585	17120	21032	A	T	0.0159											-0.0103		0.1955
UKB-F5_MOOD	Mood [affective] disorders	Meta	scz	eur	rs13278106	0.96	0.971925	1	43585	17120	21032	A	T	0.0159											-0.0103		0.1955
UKB-KRA_PSY_MOOD	Mood disorders	Meta	scz	eur	rs13278106	0.96	0.971925	1	43585	17120	21032	A	T	0.0159											-0.0103		0.1955
UKB-KRA_PSY_MOOD	Mood disorders	Meta	scz	eur+asn	rs13278106	0.96	0.971925	1	43585	17120	21032	A	T	0.0159											-0.0103		0.1955

### Sheet: SupplTable21_Legend
DiscoveryStudy	Discovery Study
PhenotypeLabel	Phenotype Label
Analysis	Omnibus Test or Regular Meta-analysis
Disorder	Disorder
Ancestry	Ancestry
SNP	SNP ID
P	Uncorrected p-value
P_FDR	False Discovery Rate-corrected p-value
P_BONF	Bonferroni-corrected p-value
Pheno.1	Phenotype(s) 1
Pheno.2	Phenotype(s) 2
Pvalue.1	P-vaue Phenotype(s) 1
Pvalue.2	P-vaue Phenotype(s) 2
OR.1	Odds Ratio Phenotype(s) 1
CI.low.1	95% Confidence Interval Lower Bound Phenotype(s) 1
CI.high.1	95% Confidence Interval UpperBound Phenotype(s) 1
OR.2	Odds Ratio Phenotype(s) 2
CI.low.2	95% Confidence Interval Lower Bound Phenotype(s) 2
CI.high.2	95% Confidence Interval UpperBound Phenotype(s) 2
Beta.1	Beta Phenotype(s) 1
Beta.2	Beta Phenotype(s) 2
SE.1	Standard Error Phenotype(s) 1
SE.2	Standard Error Phenotype(s) 2
Z.1	Z-score Phenotype(s) 1
Z.2	Z-score Phenotype(s) 2
Meta.Pvalue	Regular Meta-analysis p-value
Meta.OR	Regular Meta-analysis Odds Ratio
Meta.CI.low	Regular Meta-analysis 95% Confidence Interval Lower Bound
Meta.CI.high	Regular Meta-analysis 95% Confidence Interval Upper Bound
Beta	Beta
SE	Standard Error
A1	Allele 1
A2	Allele 2
MAF	Minor Allele Frequency
N	Number of subjects
N_CASES	Number of cases
N_CONTROLS	Number of controls
