## Supplementary Tables 1-22 for "Sex-Dependent Shared and Non-Shared Genetic Architecture Across Mood and Psychotic Disorders": SupplTable20_Gene-BasedTest_PGC.xlsx

### Sheet: a) primary model
Analysis	Disorder(s)	Gene	Chr	Start BP	Stop BP	N SNPs	N Param	N	Z	p
Meta	SCZ	SLTM	15	59170244	59227323	60	8	56283	4.6214	1.9054e-06	*
Meta	BIP	ULK4	3	41287090	42057080	1924	31	45051	3.9189	4.4477e-05
Meta	BIP	CRKL	22	21270714	21309037	77	6	45802	3.9146	4.528e-05
Meta	MDD	FBXO38	5	147762498	147823399	67	5	37798	3.8175	6.7405e-05
Meta	SCZ	ELP2	18	33708837	33755688	120	11	61400	3.8041	7.1163e-05
Meta	SCZ;BIP;rMDD	TFEC	7	115574202	115800950	507	29	97275	4.2259	1.1899e-05
Meta	SCZ;BIP;MDD	TFEC	7	115574202	115800950	509	27	106980	4.201	1.3289e-05
Meta	SCZ;BIP;MDD	ANKRD46	8	101520980	101573014	108	14	104856	3.8362	6.2465e-05
Omnibus	SCZ;BIP;MDD	SLTM	15	59170244	59227323	61	8	88934	4.6604	1.5779e-06	*
Omnibus	SCZ;BIP;rMDD	SLTM	15	59170244	59227323	61	8	78818	4.6285	1.8414e-06	*
Omnibus	SCZ;BIP;MDD	DNAJC15	13	43596362	43684306	196	11	101845	4.0796	2.2552e-05
Omnibus	SCZ;BIP;MDD	TFEC	7	115574202	115800950	493	33	73159	4.0479	2.5843e-05
Omnibus	SCZ;BIP;rMDD	HOXB4	17	46651869	46656743	6	2	74361	3.9251	4.3352e-05
Omnibus	SCZ;BIP;rMDD	DNAJC15	13	43596362	43684306	197	11	90437	3.9195	4.4361e-05
Omnibus	SCZ;BIP;MDD	HOXB4	17	46651869	46656743	6	2	83566	3.8773	5.2818e-05
Omnibus	SCZ;BIP;MDD	ULK4	3	41287090	42057080	2059	32	102950	3.8567	5.7472e-05
Omnibus	SCZ;BIP;MDD	LCLAT1	2	30669102	30868091	606	19	85584	3.7478	8.9204e-05
Omnibus	SCZ;BIP;rMDD	ULK4	3	41287090	42057080	2058	32	93173	3.7295	9.5932e-05

### Sheet: b) secondary model
Analysis	Disorder(s)	Gene	Chr	Start BP	Stop BP	N SNPs	N Param	N	Z	p
Meta	SCZ	SLTM	15	59170244	59227323	60	8	43547	4.3699	6.2164e-06
Meta	SCZ	FLJ20712	7	33764567	33769068	6	2	38201	3.9952	3.2314e-05
Meta	BIP	SYCE1	10	135366404	135382795	110	4	35440	3.9127	4.5634e-05
Meta	SCZ	TFEC	7	115574202	115800950	491	34	46637	3.8923	4.9653e-05
Meta	MDD	SEMA3D	7	84623508	84817171	208	21	34217	3.879	5.2443e-05
Meta	MDD	TSPAN13	7	16792351	16825161	90	14	29185	3.7879	7.5956e-05
Meta	rMDD	RPS27A	2	55458039	55463989	14	5	23280	3.7582	8.5579e-05
Meta	MDD	ARHGEF10L	1	17845693	18025370	279	28	29665	3.7471	8.944e-05
Meta	SCZ	ANKRD46	8	101520980	101573014	107	13	45473	3.7262	9.7176e-05
Meta	SCZ;BIP;rMDD	THAP1	8	42690817	42699474	13	4	83689	3.995	3.2341e-05
Meta	SCZ;BIP;rMDD	RNF170	8	42703780	42752866	58	8	90843	3.866	5.5322e-05
Meta	SCZ;BIP;MDD	TFEC	7	115574202	115800950	512	29	104788	3.7994	7.2528e-05
Meta	SCZ;BIP;rMDD	TFEC	7	115574202	115800950	510	29	94986	3.7924	7.4609e-05
Omnibus	SCZ;BIP;rMDD	SLTM	15	59170244	59227323	60	8	82040	4.6211	1.9085e-06	*
Omnibus	SCZ;BIP;MDD	SLTM	15	59170244	59227323	60	8	93763	4.5932	2.1825e-06	*
Omnibus	SCZ;BIP;MDD	PPP2R5C	14	102225910	102395329	404	39	87257	4.5611	2.5441e-06	*
Omnibus	SCZ;BIP;MDD	ULK4	3	41287090	42057080	1986	29	105492	4.5112	3.2224e-06
Omnibus	SCZ;BIP;rMDD	ULK4	3	41287090	42057080	1981	30	94870	4.4661	3.9822e-06
Omnibus	SCZ;BIP;rMDD	FLJ20712	7	33764567	33769068	6	2	76012	4.3173	7.8958e-06
Omnibus	SCZ;BIP;MDD	PIGR	1	207100867	207120814	35	6	93103	3.9465	3.9654e-05
Omnibus	SCZ;BIP;MDD	FLJ20712	7	33764567	33769068	6	2	85105	3.8768	5.2918e-05
Omnibus	SCZ;BIP;MDD	RNF170	8	42703780	42752866	54	6	99266	3.7613	8.4503e-05
Omnibus	SCZ;BIP;MDD	LOC646588	7	25693948	25703806	20	4	92986	3.7461	8.9791e-05
Omnibus	SCZ;BIP;MDD	THAP1	8	42690817	42699474	11	3	86406	3.7344	9.4081e-05
Omnibus	SCZ;BIP;rMDD	THAP1	8	42690817	42699474	11	3	77122	3.7246	9.7797e-05

### Sheet: SupplTable20_Legend
*Significant at genome-wide threshold for gene-based test of 0.05 / 19,427 genes = 2.6×10-6.
Genes with p-values < 1×10-4 are shown. These analyses were carried out in MAGMA on the genomic control output with INFO score > 0.6, European ancestry only, and autosomal SNPs only, with the MHC region included. There was no difference in the p-values when the MHC region was excluded. There were minor differences in p-values when using INFO score > 0.8, but with the same top 10 genes.
BP = base pair position; Chr = chromosome; N SNPs = number of SNPs in gene; N Param = number of parameters; N = sample size; Z = Z-statistic; BIP = bipolar disorder; MDD = major depressive disorder; rMDD = recurrent major depressive disorder; SCZ = schizophrenia.
