## Supplementary Tables 1-22 for "Sex-Dependent Shared and Non-Shared Genetic Architecture Across Mood and Psychotic Disorders": SupplTable21_MSigDB pathway GSEA_PGC.xlsx

### Sheet: a) SCZ_EUR
primary model								secondary model
Schizophrenia (European only)	Including MHC
Gene Set	N genes	ß	SE	P	PFDR	PBONF		Gene Set	N genes	ß	SE	P	PFDR	PBONF
liang_silenced_by_methylation_dn	10	0.739	0.18	2e-05	0.17	0.21		reactome_cell_extracellular_matrix_interactions	12	0.884	0.214	1.8e-05	0.18	0.18
grade_colon_vs_rectal_cancer_dn	52	0.383	0.0975	4.3e-05	0.17	0.45		altemeier_response_to_lps_with_mechanical_ventilation	120	0.272	0.0695	4.7e-05	0.24	0.49
reactome_cell_extracellular_matrix_interactions	12	0.826	0.212	5e-05	0.17	0.52		berenjeno_transformed_by_rhoa_dn	373	0.145	0.039	0.0001	0.36	1
biocarta_ppara_pathway	56	0.367	0.0997	0.00012	0.3	1		reactome_cell_junction_organization	74	0.325	0.093	0.00024	0.45	1
schlosser_serum_response_augmented_by_myc	106	0.227	0.0627	0.00014	0.3	1		go_protein_dna_complex_subunit_organization	192	0.186	0.0544	0.00031	0.45	1
reactome_darpp_32_events	24	0.555	0.165	0.00039	0.51	1		biocarta_arf_pathway	17	0.619	0.181	0.00031	0.45	1
martens_bound_by_pml_rara_fusion	440	0.117	0.0351	0.00042	0.51	1		reactome_cell_cell_communication	114	0.26	0.0763	0.00033	0.45	1
pepper_chronic_lymphocytic_leukemia_up	31	0.474	0.142	0.00044	0.51	1		go_cilium_organization	182	0.188	0.0561	0.0004	0.45	1
go_heparin_binding	154	0.211	0.0643	0.00051	0.51	1		go_embryonic_heart_tube_morphogenesis	61	0.331	0.1	0.00049	0.45	1
biocarta_ck1_pathway	17	0.629	0.192	0.00052	0.51	1		cervera_sdhb_targets_1_dn	32	0.408	0.125	0.00056	0.45	1
	Excluding MHC
Gene Set	N genes	ß	SE	P	PFDR	PBONF		Gene Set	N genes	ß	SE	P	PFDR	PBONF
liang_silenced_by_methylation_dn	10	0.739	0.18	2.1e-05	0.17	0.21		reactome_cell_extracellular_matrix_interactions	12	0.883	0.214	1.8e-05	0.18	0.18
grade_colon_vs_rectal_cancer_dn	52	0.383	0.0976	4.4e-05	0.17	0.46		altemeier_response_to_lps_with_mechanical_ventilation	119	0.271	0.0701	5.4e-05	0.28	0.56
reactome_cell_extracellular_matrix_interactions	12	0.826	0.212	5e-05	0.17	0.52		berenjeno_transformed_by_rhoa_dn	372	0.146	0.039	8.8e-05	0.3	0.91
schlosser_serum_response_augmented_by_myc	104	0.218	0.0631	0.00028	0.5	1		reactome_cell_junction_organization	74	0.325	0.093	0.00024	0.53	1
martens_bound_by_pml_rara_fusion	437	0.121	0.0353	0.00032	0.5	1		biocarta_arf_pathway	17	0.618	0.181	0.00032	0.53	1
reactome_darpp_32_events	24	0.554	0.166	0.00041	0.5	1		reactome_cell_cell_communication	114	0.26	0.0763	0.00033	0.53	1
pepper_chronic_lymphocytic_leukemia_up	30	0.478	0.143	0.00043	0.5	1		go_cilium_organization	182	0.189	0.0561	0.00038	0.53	1
go_positive_regulation_of_axon_extension	33	0.431	0.132	0.00053	0.5	1		go_embryonic_heart_tube_morphogenesis	61	0.331	0.1	0.0005	0.53	1
biocarta_ck1_pathway	17	0.628	0.192	0.00053	0.5	1		go_carbohydrate_catabolic_process	101	0.235	0.0718	0.00053	0.53	1
go_protein_dna_complex_subunit_organization	148	0.187	0.0575	0.00056	0.5	1		go_transcription_from_rna_polymerase_i_promoter	32	0.398	0.123	0.00058	0.53	1

### Sheet: b) BIP_EUR
primary model								secondary model
Bipolar Disorder	Including MHC
Gene Set	N genes	ß	SE	P	PFDR	PBONF		Gene Set	N genes	ß	SE	P	PFDR	PBONF
go_nadp_metabolic_process	26	0.599	0.15	3.2e-05	0.3	0.33		marks_acetylated_non_histone_proteins	14	0.844	0.196	8.3e-06	0.086	0.086
hunsberger_exercise_regulated_genes	28	0.581	0.152	6.9e-05	0.3	0.71		zhan_v2_late_differentiation_genes	40	0.431	0.11	4.8e-05	0.25	0.49
go_modification_of_morphology_or_physiology_of_other_organism	94	0.301	0.0818	0.00012	0.3	1		go_muscle_atrophy	11	0.766	0.202	7.7e-05	0.26	0.8
go_modulation_by_virus_of_host_morphology_or_physiology	35	0.504	0.139	0.00014	0.3	1		lei_hoxc8_targets_dn	17	0.667	0.181	0.00011	0.26	1
suzuki_response_to_tsa_and_decitabine_1b	22	0.651	0.18	0.00015	0.3	1		varela_zmpste24_targets_dn	34	0.459	0.125	0.00013	0.26	1
zhang_tlx_targets_up	104	0.279	0.0781	0.00018	0.3	1		go_peptidase_inhibitor_activity	158	0.248	0.0689	0.00016	0.27	1
kaab_heart_atrium_vs_ventricle_up	233	0.176	0.0511	0.00029	0.41	1		go_response_to_stimulus_involved_in_regulation_of_muscle_adaptation	15	0.669	0.192	0.00024	0.28	1
go_developmental_pigmentation	37	0.479	0.14	0.00031	0.41	1		go_vascular_smooth_muscle_contraction	12	0.74	0.216	0.0003	0.28	1
go_nucleoside_bisphosphate_metabolic_process	36	0.423	0.127	0.00042	0.41	1		go_developmental_pigmentation	37	0.476	0.139	0.00031	0.28	1
go_pigment_cell_differentiation	28	0.545	0.164	0.00044	0.41	1		go_modification_of_morphology_or_physiology_of_other_organism	94	0.271	0.0795	0.00032	0.28	1
	Excluding MHC
Gene Set	N genes	ß	SE	P	PFDR	PBONF		Gene Set	N genes	ß	SE	P	PFDR	PBONF
go_nadp_metabolic_process	26	0.598	0.15	3.3e-05	0.32	0.34		marks_acetylated_non_histone_proteins	13	0.922	0.209	5e-06	0.052	0.052
hunsberger_exercise_regulated_genes	28	0.58	0.152	6.9e-05	0.32	0.72		zhan_v2_late_differentiation_genes	39	0.449	0.111	2.8e-05	0.15	0.29
go_modulation_by_virus_of_host_morphology_or_physiology	35	0.504	0.139	0.00014	0.32	1		lei_hoxc8_targets_dn	17	0.666	0.18	0.00011	0.27	1
suzuki_response_to_tsa_and_decitabine_1b	22	0.649	0.18	0.00015	0.32	1		varela_zmpste24_targets_dn	34	0.459	0.125	0.00012	0.27	1
go_modification_of_morphology_or_physiology_of_other_organism	93	0.296	0.0822	0.00016	0.32	1		go_peptidase_inhibitor_activity	158	0.249	0.0688	0.00015	0.27	1
zhang_tlx_targets_up	100	0.275	0.0796	0.00028	0.39	1		addya_erythroid_differentiation_by_hemin	67	0.343	0.0967	0.0002	0.27	1
go_developmental_pigmentation	37	0.478	0.14	0.00032	0.39	1		zwang_egf_interval_dn	189	0.193	0.0553	0.00024	0.27	1
kaab_heart_atrium_vs_ventricle_up	231	0.175	0.0514	0.00034	0.39	1		go_response_to_stimulus_involved_in_regulation_of_muscle_adaptation	15	0.668	0.192	0.00025	0.27	1
go_nucleoside_bisphosphate_metabolic_process	36	0.424	0.127	0.00041	0.39	1		go_vascular_smooth_muscle_contraction	12	0.74	0.215	0.00029	0.27	1
go_pigment_cell_differentiation	28	0.544	0.164	0.00045	0.39	1		go_developmental_pigmentation	37	0.476	0.139	0.0003	0.27	1

### Sheet: c) MDD_EUR
primary model								secondary model
Major Depressive Disorder	Including MHC
Gene Set	N genes	ß	SE	P	PFDR	PBONF		Gene Set	N genes	ß	SE	P	PFDR	PBONF
go_regulation_of_type_i_interferon_production	105	0.298	0.0737	2.6e-05	0.18	0.27		go_regulation_of_peptidase_activity	363	0.157	0.0418	8.7e-05	0.5	0.9
dorn_adenovirus_infection_24hr_up	11	0.938	0.236	3.5e-05	0.18	0.36		go_cysteine_type_endopeptidase_activity_involved_in_apoptotic_process	15	0.668	0.193	0.00028	0.5	1
go_b_cell_proliferation	37	0.581	0.154	8.1e-05	0.24	0.84		dorn_adenovirus_infection_24hr_up	11	0.804	0.234	0.00029	0.5	1
biocarta_intrinsic_pathway	18	0.733	0.196	9.1e-05	0.24	0.94		rampon_enriched_learning_environment_early_dn	10	0.776	0.231	0.00039	0.5	1
go_membrane_microdomain	277	0.171	0.0468	0.00013	0.26	1		yamashita_liver_cancer_stem_cell_up	45	0.427	0.127	0.0004	0.5	1
go_signal_peptide_processing	22	0.546	0.151	0.00015	0.26	1		go_positive_regulation_of_vascular_endothelial_growth_factor_receptor_signaling_pathway	16	0.644	0.192	0.00041	0.5	1
biocarta_extrinsic_pathway	13	0.791	0.223	0.0002	0.27	1		go_b_cell_proliferation	37	0.514	0.154	0.00041	0.5	1
go_mhc_class_i_protein_binding	16	0.571	0.162	0.00021	0.27	1		dutertre_estradiol_response_6hr_up	214	0.174	0.0522	0.00044	0.5	1
kegg_vibrio_cholerae_infection	51	0.357	0.104	0.00028	0.33	1		hofmann_myelodysplastic_syndrom_high_risk_up	8	0.795	0.24	0.00046	0.5	1
go_spindle_midzone	26	0.498	0.153	0.00059	0.58	1		go_oxidoreductase_activity_acting_on_the_ch_ch_group_of_donors	57	0.313	0.0946	0.00048	0.5	1
	Excluding MHC
Gene Set	N genes	ß	SE	P	PFDR	PBONF		Gene Set	N genes	ß	SE	P	PFDR	PBONF
dorn_adenovirus_infection_24hr_up	11	0.939	0.236	3.5e-05	0.18	0.36		go_regulation_of_peptidase_activity	359	0.153	0.042	0.00014	0.51	1
go_regulation_of_type_i_interferon_production	102	0.292	0.0751	5.1e-05	0.18	0.53		go_beta_catenin_tcf_complex_assembly	30	0.535	0.152	0.00021	0.51	1
go_mhc_class_i_protein_binding	13	0.708	0.182	5.1e-05	0.18	0.53		go_cysteine_type_endopeptidase_activity_involved_in_apoptotic_process	15	0.668	0.193	0.00028	0.51	1
go_b_cell_proliferation	37	0.582	0.154	7.8e-05	0.19	0.81		dorn_adenovirus_infection_24hr_up	11	0.804	0.234	0.00029	0.51	1
biocarta_intrinsic_pathway	18	0.733	0.196	9.1e-05	0.19	0.94		rampon_enriched_learning_environment_early_dn	10	0.776	0.231	0.00039	0.51	1
go_signal_peptide_processing	22	0.544	0.151	0.00015	0.25	1		go_b_cell_proliferation	37	0.514	0.154	0.00041	0.51	1
kegg_vibrio_cholerae_infection	50	0.377	0.105	0.00017	0.25	1		go_positive_regulation_of_vascular_endothelial_growth_factor_receptor_signaling_pathway	16	0.642	0.192	0.00041	0.51	1
biocarta_extrinsic_pathway	13	0.791	0.223	0.0002	0.25	1		dutertre_estradiol_response_6hr_up	214	0.173	0.0522	0.00045	0.51	1
abe_vegfa_targets_30min	25	0.518	0.152	0.00033	0.38	1		hofmann_myelodysplastic_syndrom_high_risk_up	8	0.795	0.24	0.00045	0.51	1
go_membrane_microdomain	273	0.159	0.0472	0.00039	0.4	1		go_oxidoreductase_activity_acting_on_the_ch_ch_group_of_donors	57	0.312	0.0945	0.00049	0.51	1

### Sheet: d) rMDD_EUR
primary model								secondary model
Recurrent Major Depressive Disorder	Including MHC
Gene Set	N genes	ß	SE	P	PFDR	PBONF		Gene Set	N genes	ß	SE	P	PFDR	PBONF
go_response_to_endoplasmic_reticulum_stress	225	0.186	0.0481	5.4e-05	0.4	0.56		go_regulation_of_peptidase_activity	358	0.193	0.0427	3e-06	0.031	0.031
mccollum_geldanamycin_resistance_up	10	0.875	0.234	9.5e-05	0.4	0.99		go_metallo_sulfur_cluster_assembly	17	0.718	0.17	1.2e-05	0.063	0.13
go_regulation_of_peptidase_activity	359	0.156	0.0425	0.00012	0.4	1		chauhan_response_to_methoxyestradiol_up	48	0.423	0.106	3.5e-05	0.12	0.36
kegg_vibrio_cholerae_infection	51	0.372	0.105	0.00021	0.45	1		go_regulation_of_proteolysis	651	0.119	0.0309	6e-05	0.15	0.62
mantovani_nfkb_targets_dn	11	0.656	0.188	0.00024	0.45	1		chang_immortalized_by_hpv31_up	75	0.308	0.0826	9.5e-05	0.2	0.98
chauhan_response_to_methoxyestradiol_up	48	0.342	0.0985	0.00026	0.45	1		kegg_pyrimidine_metabolism	89	0.28	0.0778	0.00016	0.27	1
go_membrane_microdomain	273	0.161	0.0478	0.00038	0.55	1		kayo_calorie_restriction_muscle_dn	79	0.301	0.0852	0.00021	0.27	1
chang_immortalized_by_hpv31_up	75	0.279	0.0841	0.00045	0.55	1		jiang_aging_cerebral_cortex_up	34	0.446	0.127	0.00023	0.27	1
go_response_to_topologically_incorrect_protein	156	0.192	0.0584	0.0005	0.55	1		tien_intestine_probiotics_24hr_dn	197	0.186	0.0534	0.00026	0.27	1
reactome_cytosolic_trna_aminoacylation	24	0.465	0.144	0.00061	0.55	1		su_liver	52	0.371	0.108	0.00028	0.27	1
	Excluding MHC
Gene Set	N genes	ß	SE	P	PFDR	PBONF		Gene Set	N genes	ß	SE	P	PFDR	PBONF
go_response_to_endoplasmic_reticulum_stress	220	0.189	0.0484	4.9e-05	0.44	0.5		go_regulation_of_peptidase_activity	354	0.195	0.0429	2.9e-06	0.03	0.03
mccollum_geldanamycin_resistance_up	10	0.875	0.235	9.7e-05	0.44	1		go_metallo_sulfur_cluster_assembly	17	0.718	0.17	1.2e-05	0.063	0.13
kegg_vibrio_cholerae_infection	50	0.386	0.107	0.00016	0.44	1		chauhan_response_to_methoxyestradiol_up	48	0.423	0.106	3.5e-05	0.12	0.36
go_regulation_of_peptidase_activity	355	0.153	0.0427	0.00017	0.44	1		go_regulation_of_proteolysis	642	0.121	0.0311	5e-05	0.13	0.52
mantovani_nfkb_targets_dn	11	0.656	0.188	0.00025	0.46	1		chang_immortalized_by_hpv31_up	74	0.314	0.0827	7.3e-05	0.15	0.75
chauhan_response_to_methoxyestradiol_up	48	0.342	0.0986	0.00027	0.46	1		kegg_pyrimidine_metabolism	88	0.275	0.0781	0.00022	0.3	1
reactome_cytosolic_trna_aminoacylation	23	0.503	0.147	0.00032	0.48	1		jiang_aging_cerebral_cortex_up	34	0.445	0.127	0.00023	0.3	1
chang_immortalized_by_hpv31_up	74	0.282	0.0843	0.00041	0.53	1		tien_intestine_probiotics_24hr_dn	196	0.186	0.0535	0.00026	0.3	1
zhu_cmv_all_dn	117	0.232	0.072	0.00064	0.58	1		su_liver	52	0.371	0.108	0.00028	0.3	1
go_hydrogen_exporting_atpase_activity	24	0.471	0.146	0.00065	0.58	1		reactome_purine_catabolism	10	0.877	0.255	0.00029	0.3	1

### Sheet: e) SCZ-BIP-MDD_EUR
primary model								secondary model
Cross-Disorder (European only)	Including MHC
Gene Set	N genes	ß	SE	P	PFDR	PBONF		Gene Set	N genes	ß	SE	P	PFDR	PBONF
go_protein_complex_localization	52	0.422	0.109	5.3e-05	0.32	0.54		reactome_il_receptor_shc_signaling	23	0.571	0.144	3.8e-05	0.36	0.39
aprelikova_brca1_targets	46	0.368	0.0986	9.7e-05	0.32	1		benporath_es_2	34	0.456	0.122	9.6e-05	0.36	1
go_positive_regulation_of_protein_serine_threonine_kinase_activity	275	0.166	0.0449	0.00011	0.32	1		reactome_il_3_5_and_gm_csf_signaling	39	0.425	0.118	0.00015	0.36	1
zhan_multiple_myeloma_ms_dn	42	0.356	0.0971	0.00012	0.32	1		go_cochlea_morphogenesis	20	0.555	0.155	0.00016	0.36	1
reactome_il_receptor_shc_signaling	23	0.534	0.155	0.0003	0.54	1		go_positive_regulation_of_protein_serine_threonine_kinase_activity	275	0.162	0.0455	0.00018	0.36	1
go_semaphorin_plexin_signaling_pathway	33	0.458	0.134	0.00031	0.54	1		mcgowan_rsp6_targets_up	18	0.639	0.181	0.00021	0.36	1
zhang_tlx_targets_up	105	0.243	0.0729	0.00044	0.55	1		go_semaphorin_plexin_signaling_pathway	33	0.442	0.13	0.00035	0.47	1
gyorffy_mitoxantrone_resistance	51	0.339	0.102	0.00046	0.55	1		go_melanocyte_differentiation	19	0.599	0.178	0.00039	0.47	1
go_positive_regulation_of_actin_filament_bundle_assembly	47	0.365	0.112	0.00054	0.55	1		go_activation_of_mapkkk_activity	11	0.726	0.217	0.00042	0.47	1
fung_il2_signaling_1	10	0.629	0.195	0.00063	0.55	1		zhan_multiple_myeloma_ms_dn	42	0.333	0.101	0.00046	0.47	1
	Excluding MHC
Gene Set	N genes	ß	SE	P	PFDR	PBONF		Gene Set	N genes	ß	SE	P	PFDR	PBONF
go_protein_complex_localization	52	0.422	0.109	5.3e-05	0.33	0.54		reactome_il_receptor_shc_signaling	23	0.571	0.144	3.6e-05	0.37	0.37
aprelikova_brca1_targets	46	0.368	0.0986	9.5e-05	0.33	0.98		reactome_il_3_5_and_gm_csf_signaling	39	0.425	0.117	0.00014	0.41	1
go_positive_regulation_of_protein_serine_threonine_kinase_activity	273	0.166	0.0451	0.00012	0.33	1		go_cochlea_morphogenesis	20	0.555	0.154	0.00016	0.41	1
zhan_multiple_myeloma_ms_dn	42	0.355	0.097	0.00013	0.33	1		go_positive_regulation_of_protein_serine_threonine_kinase_activity	273	0.162	0.0455	0.00018	0.41	1
reactome_il_receptor_shc_signaling	23	0.535	0.155	0.00029	0.53	1		mcgowan_rsp6_targets_up	18	0.639	0.18	0.0002	0.41	1
go_semaphorin_plexin_signaling_pathway	33	0.458	0.134	0.00031	0.53	1		go_semaphorin_plexin_signaling_pathway	33	0.442	0.13	0.00034	0.45	1
go_positive_regulation_of_actin_filament_bundle_assembly	46	0.377	0.112	0.00041	0.54	1		go_melanocyte_differentiation	19	0.597	0.177	0.00038	0.45	1
gentile_uv_high_dose_up	20	0.522	0.159	0.00052	0.54	1		benporath_es_2	33	0.422	0.125	0.00039	0.45	1
zhang_tlx_targets_up	101	0.242	0.074	0.00053	0.54	1		go_positive_regulation_of_actin_filament_bundle_assembly	46	0.367	0.11	0.00043	0.45	1
wang_barretts_esophagus_and_esophagus_cancer_dn	33	0.388	0.12	0.0006	0.54	1		zhan_multiple_myeloma_ms_dn	42	0.334	0.1	0.00044	0.45	1

### Sheet: f) SCZ-BIP-rMDD_EUR
primary model								secondary model
Cross-Disorder (European + Asian)	Including MHC
Gene Set	N genes	ß	SE	P	PFDR	PBONF		Gene Set	N genes	ß	SE	P	PFDR	PBONF
zhan_multiple_myeloma_ms_dn	42	0.44	0.105	1.5e-05	0.15	0.15		kang_immortalized_by_tert_dn	97	0.299	0.0752	3.6e-05	0.29	0.37
go_positive_regulation_of_protein_serine_threonine_kinase_activity	275	0.18	0.0451	3.3e-05	0.17	0.34		zhan_multiple_myeloma_ms_dn	42	0.379	0.0991	6.6e-05	0.29	0.69
haddad_t_lymphocyte_and_nk_progenitor_dn	61	0.367	0.0952	5.7e-05	0.2	0.59		go_positive_regulation_of_actin_filament_bundle_assembly	47	0.411	0.109	8.3e-05	0.29	0.86
go_protein_complex_localization	52	0.388	0.105	0.00012	0.3	1		go_positive_regulation_of_protein_serine_threonine_kinase_activity	275	0.156	0.0446	0.00024	0.48	1
biocarta_il3_pathway	13	0.752	0.211	0.00018	0.37	1		iglesias_e2f_targets_up	144	0.228	0.0655	0.00026	0.48	1
go_alpha_actinin_binding	21	0.662	0.191	0.00027	0.45	1		zhan_multiple_myeloma_cd2_dn	46	0.362	0.108	0.0004	0.48	1
fung_il2_signaling_1	10	0.68	0.2	0.00033	0.45	1		tarte_plasma_cell_vs_plasmablast_up	362	0.129	0.0385	0.0004	0.48	1
go_regulation_of_jun_kinase_activity	78	0.283	0.0836	0.00035	0.45	1		go_pentose_metabolic_process	12	0.692	0.21	0.0005	0.48	1
wang_barretts_esophagus_and_esophagus_cancer_dn	34	0.411	0.123	0.00043	0.45	1		go_podosome	23	0.515	0.157	0.00051	0.48	1
go_positive_regulation_of_jun_kinase_activity	61	0.311	0.0933	0.00043	0.45	1		fung_il2_signaling_1	10	0.652	0.199	0.00051	0.48	1
	Excluding MHC
Gene Set	N genes	ß	SE	P	PFDR	PBONF		Gene Set	N genes	ß	SE	P	PFDR	PBONF
zhan_multiple_myeloma_ms_dn	42	0.439	0.105	1.5e-05	0.12	0.16		kang_immortalized_by_tert_dn	97	0.298	0.075	3.5e-05	0.19	0.37
go_positive_regulation_of_protein_serine_threonine_kinase_activity	273	0.182	0.0453	3e-05	0.12	0.31		go_positive_regulation_of_actin_filament_bundle_assembly	46	0.425	0.11	5.3e-05	0.19	0.55
haddad_t_lymphocyte_and_nk_progenitor_dn	59	0.384	0.0964	3.5e-05	0.12	0.36		zhan_multiple_myeloma_ms_dn	42	0.378	0.0988	6.5e-05	0.19	0.68
go_protein_complex_localization	52	0.387	0.105	0.00012	0.31	1		tarte_plasma_cell_vs_plasmablast_up	345	0.15	0.0395	7.4e-05	0.19	0.76
biocarta_il3_pathway	13	0.754	0.21	0.00017	0.35	1		go_positive_regulation_of_protein_serine_threonine_kinase_activity	273	0.158	0.0447	0.00021	0.43	1
go_alpha_actinin_binding	21	0.661	0.191	0.00027	0.44	1		iglesias_e2f_targets_up	143	0.224	0.0657	0.00033	0.44	1
go_positive_regulation_of_jun_kinase_activity	60	0.323	0.0941	0.0003	0.44	1		zhan_multiple_myeloma_cd2_dn	44	0.369	0.112	0.00047	0.44	1
fung_il2_signaling_1	9	0.711	0.212	0.00039	0.45	1		go_pentose_metabolic_process	12	0.693	0.21	0.00048	0.44	1
iglesias_e2f_targets_up	143	0.218	0.0651	0.00042	0.45	1		go_podosome	23	0.514	0.156	0.0005	0.44	1
go_phospholipase_c_activating_g_protein_coupled_receptor_signaling_pathway	79	0.299	0.0914	0.00053	0.45	1		cheok_response_to_mercaptopurine_and_hd_mtx_dn	24	0.511	0.156	0.00053	0.44	1

### Sheet: g) Omnibus_SCZ-BIP-MDD_EUR
primary model								secondary model
Cross-Disorder (European only)	Including MHC
Gene Set	N genes	ß	SE	P	PFDR	PBONF		Gene Set	N genes	ß	SE	P	PFDR	PBONF
go_pentose_metabolic_process	12	0.864	0.214	2.8e-05	0.21	0.29		go_pentose_metabolic_process	12	0.757	0.199	7.4e-05	0.16	0.77
go_extrinsic_apoptotic_signaling_pathway_via_death_domain_receptors	36	0.519	0.134	5.6e-05	0.21	0.58		gargalovic_response_to_oxidized_phospholipids_magenta_dn	12	0.714	0.189	8.2e-05	0.16	0.85
go_neuron_fate_specification	31	0.59	0.153	6e-05	0.21	0.62		go_pentose_phosphate_shunt	11	0.865	0.23	8.3e-05	0.16	0.86
go_muscle_atrophy	11	0.742	0.203	0.00013	0.33	1		card_mir302a_targets	74	0.336	0.0896	8.9e-05	0.16	0.92
go_pentose_phosphate_shunt	12	0.753	0.216	0.00024	0.36	1		go_glucose_6_phosphate_metabolic_process	20	0.589	0.157	9.1e-05	0.16	0.94
reactome_darpp_32_events	24	0.553	0.163	0.00034	0.36	1		go_nuclear_transcription_factor_complex	118	0.255	0.0683	9.2e-05	0.16	0.95
altemeier_response_to_lps_with_mechanical_ventilation	121	0.23	0.068	0.00035	0.36	1		zhan_multiple_myeloma_cd2_dn	46	0.389	0.106	0.00012	0.17	1
go_quaternary_ammonium_group_transport	18	0.637	0.188	0.00035	0.36	1		chen_hoxa5_targets_9hr_dn	37	0.439	0.12	0.00013	0.17	1
go_axon_extension	33	0.509	0.151	0.00037	0.36	1		scheidereit_ikk_interacting_proteins	58	0.348	0.0965	0.00016	0.17	1
go_regulation_of_p38mapk_cascade	26	0.558	0.167	0.00041	0.36	1		go_cyclooxygenase_pathway	11	0.839	0.234	0.00016	0.17	1
Cross-Disorder (European only)	Excluding MHC
Gene Set	N genes	ß	SE	P	PFDR	PBONF		Gene Set	N genes	ß	SE	P	PFDR	PBONF
go_pentose_metabolic_process	12	0.864	0.214	2.8e-05	0.29	0.29		zhan_multiple_myeloma_cd2_dn	44	0.417	0.109	6.5e-05	0.16	0.67
go_neuron_fate_specification	31	0.587	0.153	6.5e-05	0.34	0.68		go_pentose_metabolic_process	12	0.758	0.199	7.1e-05	0.16	0.74
go_extrinsic_apoptotic_signaling_pathway_via_death_domain_receptors	35	0.507	0.137	0.0001	0.36	1		gargalovic_response_to_oxidized_phospholipids_magenta_dn	12	0.713	0.189	8.2e-05	0.16	0.85
go_pentose_phosphate_shunt	12	0.748	0.215	0.00026	0.42	1		go_pentose_phosphate_shunt	11	0.864	0.229	8.2e-05	0.16	0.85
reactome_darpp_32_events	24	0.553	0.163	0.00033	0.42	1		go_glucose_6_phosphate_metabolic_process	20	0.588	0.157	9e-05	0.16	0.93
go_quaternary_ammonium_group_transport	18	0.637	0.188	0.00035	0.42	1		card_mir302a_targets	74	0.335	0.0895	9.2e-05	0.16	0.95
go_axon_extension	33	0.508	0.151	0.00038	0.42	1		go_nuclear_transcription_factor_complex	115	0.256	0.0692	0.00011	0.16	1
go_regulation_of_p38mapk_cascade	26	0.558	0.167	0.00041	0.42	1		chen_hoxa5_targets_9hr_dn	37	0.438	0.12	0.00013	0.17	1
go_developmental_cell_growth	71	0.334	0.1	0.00043	0.42	1		go_cyclooxygenase_pathway	11	0.84	0.233	0.00016	0.18	1
pepper_chronic_lymphocytic_leukemia_up	30	0.501	0.151	0.00046	0.42	1		scheidereit_ikk_interacting_proteins	57	0.34	0.0972	0.00023	0.24	1

### Sheet: h) Omnibus_SCZ-BIP-rMDD_EUR
primary model								secondary model
Cross-Disorder (European only)	Including MHC
Gene Set	N genes	ß	SE	P	PFDR	PBONF		Gene Set	N genes	ß	SE	P	PFDR	PBONF
go_pentose_metabolic_process	12	0.896	0.214	1.4e-05	0.13	0.15		go_glucose_6_phosphate_metabolic_process	20	0.654	0.156	1.4e-05	0.15	0.15
go_muscle_atrophy	11	0.801	0.202	3.7e-05	0.13	0.38		chen_hoxa5_targets_9hr_dn	37	0.479	0.119	3.1e-05	0.16	0.32
go_axon_extension	33	0.534	0.14	7.1e-05	0.13	0.73		go_pentose_phosphate_shunt	11	0.89	0.228	4.8e-05	0.17	0.5
go_pentose_phosphate_shunt	12	0.811	0.215	8.1e-05	0.13	0.83		go_pentose_metabolic_process	12	0.738	0.198	0.0001	0.21	1
go_nucleotidyltransferase_activity	118	0.248	0.066	8.8e-05	0.13	0.91		go_cell_cell_junction	364	0.152	0.0408	0.0001	0.21	1
go_extrinsic_apoptotic_signaling_pathway_via_death_domain_receptors	36	0.502	0.134	9.1e-05	0.13	0.94		go_positive_regulation_of_intracellular_steroid_hormone_receptor_signaling_pathway	13	0.721	0.198	0.00013	0.23	1
go_nadp_metabolic_process	27	0.51	0.137	0.0001	0.13	1		reactome_cell_extracellular_matrix_interactions	12	0.764	0.212	0.00015	0.23	1
go_developmental_cell_growth	71	0.357	0.0966	0.00011	0.13	1		nakayama_soft_tissue_tumors_pca1_up	65	0.323	0.0949	0.00034	0.44	1
go_neuron_fate_specification	31	0.564	0.153	0.00011	0.13	1		go_forebrain_regionalization	25	0.555	0.167	0.00044	0.5	1
wu_alzheimer_disease_up	11	0.794	0.221	0.00016	0.17	1		go_cell_projection	1697	0.0623	0.0192	0.00061	0.53	1
Cross-Disorder (European only)	Excluding MHC
Gene Set	N genes	ß	SE	P	PFDR	PBONF		Gene Set	N genes	ß	SE	P	PFDR	PBONF
go_pentose_metabolic_process	12	0.898	0.214	1.4e-05	0.14	0.14		go_glucose_6_phosphate_metabolic_process	20	0.653	0.156	1.4e-05	0.15	0.15
go_nucleotidyltransferase_activity	117	0.254	0.0662	6.3e-05	0.17	0.65		chen_hoxa5_targets_9hr_dn	37	0.478	0.119	3.1e-05	0.16	0.32
go_axon_extension	33	0.532	0.14	7.3e-05	0.17	0.75		go_pentose_phosphate_shunt	11	0.89	0.228	4.8e-05	0.16	0.49
go_pentose_phosphate_shunt	12	0.809	0.215	8.4e-05	0.17	0.87		go_cell_cell_junction	361	0.157	0.041	6.7e-05	0.17	0.69
go_nadp_metabolic_process	27	0.507	0.137	0.00011	0.17	1		go_pentose_metabolic_process	12	0.738	0.198	9.8e-05	0.2	1
go_neuron_fate_specification	31	0.563	0.153	0.00011	0.17	1		go_positive_regulation_of_intracellular_steroid_hormone_receptor_signaling_pathway	13	0.721	0.198	0.00013	0.22	1
go_developmental_cell_growth	71	0.356	0.0965	0.00011	0.17	1		reactome_cell_extracellular_matrix_interactions	12	0.766	0.212	0.00015	0.22	1
go_glucose_6_phosphate_metabolic_process	21	0.544	0.153	0.00019	0.22	1		go_cell_projection	1686	0.065	0.0193	0.00038	0.49	1
reactome_darpp_32_events	24	0.566	0.16	0.0002	0.22	1		go_forebrain_regionalization	25	0.553	0.167	0.00045	0.52	1
go_extrinsic_apoptotic_signaling_pathway_via_death_domain_receptors	35	0.481	0.137	0.00022	0.22	1		go_developmental_pigmentation	37	0.439	0.136	0.00063	0.63	1

### Sheet: SupplTable21_Legend
Gene Set	MSigDB pathway/gene set
N genes	Number of genes in set
ß	Beta Effect Size
SE	Standard Error
P	Uncorrected p-value
PBONF	Bonferroni-cprrected p-value
PFDR	False Discovery Rate-corrected p-value
